# A hyper-quiescent chromatin state formed during aging is reversed by regeneration

**DOI:** 10.1101/2023.02.14.528512

**Authors:** Na Yang, James R. Occean, Daniël P. Melters, Changyou Shi, Lin Wang, Stephanie Stransky, Maire E. Doyle, Chang-Yi Cui, Michael Delannoy, Jinshui Fan, Eliza Slama, Josephine M. Egan, Supriyo De, Steven C. Cunningham, Rafael de Cabo, Simone Sidoli, Yamini Dalal, Payel Sen

**Affiliations:** Laboratory of Genetics and Genomics, National Institute on Aging, NIH; Baltimore, MD; Laboratory of Receptor Biology and Gene Expression, National Cancer Institute, NIH; Bethesda, MD; Department of Biochemistry, Albert Einstein School of Medicine; Bronx, NY; Laboratory of Clinical Investigation, National Institute on Aging, NIH; Baltimore, MD; JHU SOM Microscope Facility, Johns Hopkins University; Baltimore, MD; Computational Biology and Genomics Core, Laboratory of Genetics and Genomics, National Institute on Aging, NIH; Baltimore, MD; Department of Surgery, Ascension Saint Agnes Hospital; Baltimore, MD; Translational Gerontology Branch, National Institute on Aging, NIH; Baltimore, MD

**Keywords:** Chromatin, epigenetics, aging, liver, regeneration

## Abstract

Epigenetic alterations are a key hallmark of aging but have been limitedly explored in tissues. Here, using naturally aged murine liver as a model and extending to other quiescent tissues, we find that aging is driven by temporal chromatin alterations that promote a refractory cellular state and compromise cellular identity. Using an integrated multi-omics approach, and the first direct visualization of aged chromatin we find that globally, old cells show H3K27me3-driven broad heterochromatinization and transcription suppression. At the local level, site-specific loss of H3K27me3 over promoters of genes encoding developmental transcription factors leads to expression of otherwise non-hepatocyte markers. Interestingly, liver regeneration reverses H3K27me3 patterns and rejuvenates multiple molecular and physiological aspects of the aged liver.
