## Supplementary material for "A hyper-quiescent chromatin state formed during aging is reversed by regeneration": Table S1

### Sheet: RNA-seq&mass spec
RNA-seq and mass spec
Sample	Tag	Sex	Age (weeks)	Organ
Y1_bef	PS00054	M	12	liver
Y1_48	PS00019	F	15	liver
Y1_72	PS00021	F	13	liver
Y1_96	PS00101	F	11	liver
Y1_120	PS00013	M	16	liver
Y1_240	PS00054	M	12	liver
O1_bef	PS00010	M	86	liver
O1_48	PS00009	M	83	liver
O1_72	PS00016	F	83	liver
O1_96	PS00008	M	83	liver
O1_120	PS00017	F	84	liver
O1_240	PS00010	M	86	liver
Y2_bef	PS00067	F	11	liver
Y2_48	PS00056	F	11	liver
Y2_72	PS00055	F	11	liver
Y2_96	PS00053	M	11	liver
Y2_120	PS00069	F	11	liver
Y2_240	PS00067	F	11	liver
O2_bef	PS00117	F	95	liver
O2_48	PS00121	F	80	liver
O2_72	PS00120	F	79	liver
O2_96	PS00119	F	79	liver
O2_120	PS00116	F	79	liver
O2_240	PS00117	F	95	liver
Y3_bef	PS00078	F	12	liver
Y3_48	PS00064	M	10	liver
Y3_72	PS00065	M	10	liver
Y3_96	PS00066	F	12	liver
Y3_120	PS00068	F	12	liver
Y3_240	PS00078	F	12	liver
O3_bef	PS00147	F	79	liver
O3_48	PS00146	F	79	liver
O3_72	PS00114	M	98	liver
O3_96	PS00118	F	80	liver
O3_120	PS00115	M	98	liver
O3_240	PS00147	F	79	liver

### Sheet: TEM
TEM
Sample	Tag	Sex	Age (weeks)	Organ
Y1	PS00632	F	12	liver
O1	PS00559	F	99	liver
Y2	PS00629	M	12	liver
O2	PS00550	M	91	liver

### Sheet: ChIP-seq
ChIP-seq
for young and old liver H3K27me3 ChIP-seq
Sample	Tag	Sex	Age (weeks)	Organ
Y1	PS00078	F	12	liver
Y2	PS00056	F	11	liver
Y3	PS00064	M	10	liver
O1	PS00117	F	95	liver
O2	PS00009	M	83	liver
O3	PS00146	F	79	liver
Y1	PS00642	M	11	kidney
Y2	PS00641	M	11	kidney
Y3	PS00644	F	11	kidney
Y4	PS00646	F	11	kidney
O1	PS00652	M	80	kidney
O2	PS00653	M	80	kidney
O3	PS00654	F	80	kidney
O4	PS00655	F	80	kidney
for regenerated liver H3K27me3 ChIP-seq
Sample	Tag	Sex	Age (weeks)	Organ
Y1_bef	PS00054	M	12	liver
Y1_240	PS00054	M	12	liver
Y2_bef	PS00067	F	11	liver
Y2_240	PS00067	F	11	liver
Y3_bef	PS00078	F	12	liver
Y3_240	PS00078	F	12	liver
O1_bef	PS00010	M	86	liver
O1_240	PS00010	M	86	liver
O2_bef	PS00117	F	95	liver
O2_240	PS00117	F	95	liver
O3_bef	PS00147	F	79	liver
O3_240	PS00147	F	79	liver
for young and old liver EZH2 ChIP-seq
Sample	Tag	Sex	Age(weeks)	Organ
Y1	PS00642	M	11	liver
Y2	PS00641	M	11	liver
Y3	PS00644	F	11	liver
Y4	PS00646	F	11	liver
O1	PS00652	M	80	liver
O2	PS00653	M	80	liver
O3	PS00654	F	80	liver
O4	PS00655	F	80	liver

### Sheet: Salt fraction
Salt fraction
Sample	Tag	Sex	Age (weeks)	Organ
Y	PS00069	F	11	liver
O	PS00119	F	81	liver

### Sheet: AFM
AFM
Sample	Tag	Sex	Age (weeks)	Organ
Y1	PS00385	F	14	liver
O1	PS00387	F	79	liver
Y2	PS00384	F	13	liver
O2	PS00386	F	78	liver
Y3	PS00391	F	14	liver
O3	PS00392	F	79	liver

### Sheet: CUT&Tag
CUT&Tag
Sample	Age (years)	Sex	Group	Sample received	Organ
Human1	23	F	young	2019-10-31	liver
Human2	78	M	old	2019-12-10	liver
Human3	19	F	young	2019-12-13	liver
Human4	79	F	old	2020-02-28	liver
Human5	71	F	old	2020-06-18	liver
Human6	76	M	old	2020-11-25	liver
Human7	78	M	old	2020-02-03	liver
Human8	26	M	young	2020-10-28	liver

### Sheet: Western blot
Western blot
for H3K27me3 western using livers of mice from different age groups
Sample	Tag	Sex	Age (weeks)	Organ
Y1	PS00067	F	11	liver
Y2	PS00078	F	12	liver
44W-1	PS00289	F	44	liver
44W-2	PS00290	F	44	liver
O1	PS00117	F	95	liver
O2	PS00147	F	79	liver
118W-1	PS00085	F	118	liver
118W-2	PS00086	F	118	liver
for H3K27me3 western using regenerated livers
Sample	Tag	Sex	Age (weeks)	Organ
Y1_bef	PS00054	M	12	liver
Y1_240	PS00054	M	12	liver
Y2_bef	PS00067	F	11	liver
Y2_240	PS00067	F	11	liver
Y3_bef	PS00078	F	12	liver
Y3_240	PS00078	F	12	liver
O1_bef	PS00010	M	86	liver
O1_240	PS00010	M	86	liver
O2_bef	PS00117	F	95	liver
O2_240	PS00117	F	95	liver
O3_bef	PS00147	F	79	liver
O3_240	PS00147	F	79	liver

### Sheet: qPCR
qPCR for young and old EZH1/2 KDM6A/B
Sample	Tag	Sex	Age (weeks)	Organ
Y1	PS00492	M	12	liver
Y2	PS00493	M	12	liver
Y3	PS00490	F	12	liver
Y4	PS00489	F	12	liver
Y5	PS00482	F	12	liver
Y6	PS00481	F	12	liver
Y7	PS00483	M	12	liver
Y8	PS00480	M	12	liver
O1	PS00495	M	80	liver
O2	PS00496	M	80	liver
O3	PS00484	M	80	liver
O4	PS00486	M	80	liver
O5	PS00485	F	80	liver
O6	PS00487	F	80	liver
O7	PS00497	F	80	liver
O8	PS00494	F	80	liver
qPCR for Ezh2, Dnmt1, Ki67 and Suv39h1 in regeneration course
Sample	Tag	Sex	Age (weeks)	Organ
Y1_bef	PS00054	M	12	liver
Y1_48	PS00019	F	15	liver
Y1_72	PS00021	F	13	liver
Y1_96	PS00101	F	11	liver
Y1_120	PS00013	M	16	liver
Y1_240	PS00054	M	12	liver
O1_bef	PS00010	M	86	liver
O1_48	PS00009	M	83	liver
O1_72	PS00016	F	83	liver
O1_96	PS00008	M	83	liver
O1_120	PS00017	F	84	liver
O1_240	PS00010	M	86	liver
Y2_bef	PS00067	F	11	liver
Y2_48	PS00056	F	11	liver
Y2_72	PS00055	F	11	liver
Y2_96	PS00053	M	11	liver
Y2_120	PS00069	F	11	liver
Y2_240	PS00067	F	11	liver
O2_bef	PS00117	F	95	liver
O2_48	PS00121	F	80	liver
O2_72	PS00120	F	79	liver
O2_96	PS00119	F	79	liver
O2_120	PS00116	F	79	liver
O2_240	PS00117	F	95	liver
Y3_bef	PS00078	F	12	liver
Y3_48	PS00064	M	10	liver
Y3_72	PS00065	M	10	liver
Y3_96	PS00066	F	12	liver
Y3_120	PS00068	F	12	liver
Y3_240	PS00078	F	12	liver
O3_bef	PS00147	F	79	liver
O3_48	PS00146	F	79	liver
O3_72	PS00114	M	98	liver
O3_96	PS00118	F	80	liver
O3_120	PS00115	M	98	liver
O3_240	PS00147	F	79	liver
