## Supplementary material for "A hyper-quiescent chromatin state formed during aging is reversed by regeneration": Table S2

### Sheet: Full data
mass_spec_full_data
Peptides	1-Y-before	2-Y-before	3-Y-before	1-O-before	2-O-before	3-O-before	Average	Y-before	O-before
TKQTAR(H3_3_8)
H3_3_8 unmod	0.913443	0.981407	0.917436	0.897175	0.875405	0.891146		0.937429	0.887909
H3_3_8 K4me1	0.081459	0.017717	0.081141	0.0994	0.121817	0.106345		0.0601057	0.109187
H3_3_8 K4me2	0.003798	0.000584	0.000464	0.002533	0.00194	0.001872		0.00161533	0.002115
H3_3_8 K4me3	0.000799	0.00019	0.000634	0.000529	0.000554	0.000427		0.000541	0.000503333
H3_3_8 K4ac	0.000501	0.000103	0.000325	0.000363	0.000284	0.000211		0.000309667	0.000286
KSTGGKAPR(H3_9_17)
H3_9_17 unmod	0.168422	0.152903	0.15633	0.198314	0.21335	0.193498		0.159218	0.201721
H3_9_17 K9me1	0.121857	0.124204	0.134438	0.128012	0.176232	0.176009		0.126833	0.160084
H3_9_17 K9me2	0.224631	0.230328	0.226717	0.180371	0.173997	0.19871		0.227225	0.184359
H3_9_17 K9me3	0.101714	0.114226	0.095331	0.07706	0.077846	0.082419		0.103757	0.0791083
H3_9_17 K9ac	0.006579	0.005556	0.003221	0.005263	0.003706	0.003413		0.00511867	0.00412733
H3_9_17 K14ac	0.088452	0.071863	0.083611	0.121424	0.103977	0.089976		0.0813087	0.105126
H3_9_17 K9me1K14ac	0.075491	0.070923	0.087002	0.090905	0.113869	0.106417		0.0778053	0.10373
H3_9_17 K9me2K14ac	0.123042	0.136636	0.147819	0.107517	0.097585	0.107297		0.135832	0.104133
H3_9_17 K9me3K14ac	0.08307	0.087235	0.058992	0.08104	0.033107	0.036731		0.0764323	0.0502927
H3_9_17 K9acK14ac	0.006743	0.006126	0.00654	0.010095	0.006331	0.005528		0.00646967	0.007318
KQLATKAAR(H3_18_26)
H3_18_26 unmod	0.775793	0.759685	0.752454	0.77492	0.722038	0.726695		0.762644	0.741218
H3_18_26 K23me1	0.009599	0.002742	0.001903	0.002477	0.023527	0.026364		0.004748	0.017456
H3_18_26 K18me1	0.016682	0.006003	0.009362	0.018351	0.023565	0.026413		0.0106823	0.0227763
H3_18_26 K18me1K23me1	0	0	0	0.000291	0.000181	0.000181		0	0.000217667
H3_18_26 K18ac	0.013281	0.015674	0.020392	0.025094	0.022687	0.020914		0.016449	0.0228983
H3_18_26 K23ac	0.170966	0.204722	0.200141	0.160684	0.18845	0.183068		0.191943	0.177401
H3_18_26 K18acK23ac	0.013679	0.011174	0.015749	0.018183	0.019551	0.016366		0.013534	0.0180333
KSAPATGGVKKPHR(H3_27_40)
H3_27_40 unmod	0.019503	0.019533	0.015757	0.0336	0.015071	0.02478		0.0182643	0.0244837
H3_27_40 K36me1	0.004343	0.00435	0.011396	0.077037	0.011388	0.051637		0.00669633	0.0466873
H3_27_40 K27me1	0.057032	0.056815	0.042331	0.041882	0.035083	0.001868		0.0520593	0.0262777
H3_27_40 K27me2	0.303848	0.31055	0.290987	0.207969	0.282946	0.287157		0.301795	0.259357
H3_27_40 K36me2	0.024322	0.006246	0.012844	0.000408	0	0.005172		0.0144707	0.00186
H3_27_40 K27me3	0.154455	0.1269	0.113372	0.141918	0.155634	0.126773		0.131576	0.141442
H3_27_40 K36me3	0.010748	0.010269	0.059289	0.040365	0.000371	0.073566		0.0267687	0.0381007
H3_27_40 K27me2K36me1	0.14464	0.139269	0.107675	0.035426	0.14096	0.090584		0.130528	0.08899
H3_27_40 K27me1K36me2	0.010149	0.021701	0.010526	0.015022	0.008375	0.010471		0.0141253	0.0112893
H3_27_40 K27me1K36me1	0.011933	0.011131	0.007914	0.07101	0.008142	0.006308		0.010326	0.0284867
H3_27_40 K27me3K36me1	0.086663	0.078112	0.089327	0.061803	0.156527	0.152411		0.0847007	0.12358
H3_27_40 K27me1K36me3	0	0.007585	0.003325	0	0.003259	0		0.00363667	0.00108633
H3_27_40 K27me2K36me2	0.172296	0.157406	0.177195	0.27356	0.122243	0.111838		0.168966	0.169214
H3_27_40 K27me3K36me2	6.8e-05	0.050133	0.058062	0	0.060001	0.057435		0.0360877	0.0391453
H3_27_40 K27ac	0	0	0	0	0	0		0	0
KSAPSTGGVKKPHR(H33_27_40)
H33_27_40 unmod	0.010966	0.016298	0.019765	0.008683	0.013607	0.016673		0.0156763	0.0129877
H33_27_40 K36me1	0.001732	0.001825	0.012698	0	0.010137	0		0.00541833	0.003379
H33_27_40 K27me1	0.022816	0.022907	0.013024	0	0.017386	0		0.0195823	0.00579533
H33_27_40 K27me2	0.378955	0.189084	0.292782	0.250476	0.15832	0.147941		0.28694	0.185579
H33_27_40 K36me2	0.022525	0.035882	0.021586	0.018079	0	0.031793		0.0266643	0.016624
H33_27_40 K27me3	0.085917	0.06029	0.04808	0.211794	0.113513	0.073435		0.0647623	0.132914
H33_27_40 K36me3	0.017421	0.015255	0.01487	0.007068	0.00533	0.007658		0.0158487	0.00668533
H33_27_40 K27me2K36me1	0.229469	0.197546	0.153682	0.171482	0.181362	0.231374		0.193566	0.194739
H33_27_40 K27me1K36me2	0	0.073705	0.071998	0	0.045249	0		0.0485677	0.015083
H33_27_40 K27me1K36me1	0.00672	0.004654	0.009906	0	0.012818	0.000886		0.00709333	0.004568
H33_27_40 K27me3K36me1	0.058823	0.049304	0.042758	0.063263	0.13409	0.161676		0.050295	0.119676
H33_27_40 K27me1K36me3	0	0.040434	0.037334	0	0.028275	0		0.0259227	0.009425
H33_27_40 K27me2K36me2	0.102095	0.234534	0.215703	0.269154	0.219852	0.253807		0.184111	0.247604
H33_27_40 K27me3K36me2	0.062562	0.058282	0.045814	0	0.060061	0.074756		0.0555527	0.044939
H33_27_40 K27ac	0	0	0	0	0	0		0	0
YQKSTELLIR(H3_54_63)
H3_54_63 unmod	0.772305	0.87338	0.964464	0.931664	0.910563	0.857452		0.87005	0.899893
H3_54_63 K56me1	0.039424	0.048533	0.003327	0	0.003479	0.015561		0.030428	0.00634667
H3_54_63 K56me2	0.188272	0.078087	0.031852	0.068336	0.085958	0.126987		0.0994037	0.0937603
H3_54_63 K56me3	0	0	0.000358	0	0	0		0.000119333	0
H3_54_63 K56ac	0	0	0	0	0	0		0	0
EIAQDFKTDLR(H3_73_83)
H3_73_83 unmod	0.228553	0.383172	0.322594	0.173996	0.251069	0.307976		0.31144	0.244347
H3_73_83 K79me1	0	0.071367	0	0	0.037951	0		0.023789	0.0126503
H3_73_83 K79me2	0.723378	0.50783	0.600106	0.817648	0.71098	0.680804		0.610438	0.736477
H3_73_83 K79me3	0.04807	0.034744	0.0773	0.008356	0	0.01122		0.0533713	0.00652533
H3_73_83 K79ac	0	0.002887	0	0	0	0		0.000962333	0
VTIMPKDIQLAR(H3_117_128)
H3_117_128 unmod	0.992838	0.866966	0.994664	0.900986	1	1		0.951489	0.966995
H3_117_128 K122ac	0.007162	0.133034	0.005336	0.099014	0	0		0.0485107	0.0330047
GKGGKGLGKGGAKR(H4_4_17)
H4_4_17 unmod	0.588775	0.518411	0.546934	0.600543	0.558082	0.614189		0.551373	0.590938
H4_4_17 K5ac	0.087593	0.091469	0.008178	0.007166	0.011225	0.009506		0.0624133	0.009299
H4_4_17 K8ac	0.087593	0.091469	0.010622	0.012131	0.013248	0.011304		0.063228	0.0122277
H4_4_17 K12ac	0.087593	0.091469	0.012953	0.008544	0.015412	0.013251		0.064005	0.0124023
H4_4_17 K16ac	0.087593	0.091469	0.349942	0.30606	0.311098	0.287289		0.176335	0.301482
H4_4_17 K5acK8ac	0.008591	0.008363	0.000654	0	0.001623	0.001592		0.00586933	0.00107167
H4_4_17 K5acK12ac	0.008591	0.008363	0.000647	0.000223	0.001431	0.000777		0.005867	0.000810333
H4_4_17 K5acK16ac	0.008591	0.008363	0.010089	0.007137	0.013516	0.009363		0.00901433	0.0100053
H4_4_17 K8acK12ac	0.008591	0.008363	0.001266	0.001085	0.002575	0.002277		0.00607333	0.001979
H4_4_17 K8acK16ac	0.008591	0.008363	0.020081	0.02283	0.022746	0.016236		0.012345	0.020604
H4_4_17 K12acK16ac	0.008591	0.008363	0.025595	0.021559	0.030479	0.022146		0.014183	0.024728
H4_4_17 K5acK8acK12ac	0.002139	0.016218	0.001844	0.002418	0.002552	0.001923		0.00673367	0.00229767
H4_4_17 K5acK8acK16ac	0.002139	0.016218	0.001987	0.001933	0.002639	0.001834		0.00678133	0.00213533
H4_4_17 K5acK12acK16ac	0.002139	0.016218	0.001717	0.002949	0.001872	0.000975		0.00669133	0.001932
H4_4_17 K8acK12acK16ac	0.002139	0.016218	0.005355	0.002706	0.007557	0.005341		0.007904	0.00520133
H4_4_17 K5acK8acK12acK16ac	0.000749	0.000668	0.002135	0.002715	0.003947	0.001997		0.001184	0.00288633
KVLR(H4_20_23)
H4_20_23 unmod	0	0.000467	0.002258	0.070412	0.006905	0.018373		0.000908333	0.0318967
H4_20_23 K20me1	0.890401	0.942343	0.744537	0.64541	0.559908	0.562917		0.859094	0.589412
H4_20_23 K20me2	0.063053	0.024226	0.092971	0.19215	0.172909	0.141269		0.0600833	0.168776
H4_20_23 K20me3	0.046	0.031545	0.160233	0.092028	0.254867	0.269998		0.0792593	0.205631
H4_20_23 K20ac	0.000546	0.00142	0	0	0.00541	0.007442		0.000655333	0.004284
RGGVKR(H4_40_45)
H4_40_45 unmod	0.985541	0.995679	0.986506	0.83115	0.992638	0.959292		0.989242	0.927693
H4_40_45 K44ac	0.014459	0.004321	0.013494	0.16885	0.007362	0.040708		0.010758	0.0723067
KAAGGAKR(H14_25_32)
H14_25_32 unmod	0.944596	0.93663	0.936852	0.943993	0.932886	0.939796		0.939359	0.938892
H14_25_32 K25me1	0.048603	0.056894	0.057062	0.050926	0.063243	0.056053		0.0541863	0.0567407
H14_25_32 K25me2	0.000949	0.001031	0.00045	0.000671	0.000506	0.000476		0.00081	0.000551
H14_25_32 K25me3	0	0	0	0	0	0		0	0
H14_25_32 K25ac	0.000416	0.000381	0.001863	0.002819	0.001276	0.001302		0.000886667	0.001799
H14_25_32 K31ac	0.005435	0.005065	0.003774	0.001592	0.00209	0.002372		0.004758	0.002018
KASGPPVSELITKAVAASKER(H12_33_53)
H12_33_53 unmod	0.989166	0.986232	0.996423	0.984373	0.99799	0.990874		0.990607	0.991079
H12_33_53 K33me1	0.001369	0.002044	0	0.002743	0.000285	0.000917		0.00113767	0.001315
H12_33_53 K33me2	0.003271	0	0	0.005006	0	0.000156		0.00109033	0.00172067
H12_33_53 K33me3	0	0.000207	0.000283	0	0.000425	0.003042		0.000163333	0.00115567
H12_33_53 K33ac	0.004102	0.000292	0.001976	0.00624	0.000901	0.00451		0.00212333	0.00388367
H12_33_53 S40ac	0.002092	0.011225	0.001317	0.001638	0.000399	0.000501		0.004878	0.000846
KATGPPVSELITKAVSASKER(H15_33_53)
H15_33_53 unmod	0.996926	0.995628	0.999547	0.989366	0.998425	0.993271		0.997367	0.993687
H15_33_53 K33me1	0.001596	0.003216	0.000328	0.000367	0.000408	0.004889		0.00171333	0.001888
H15_33_53 K33me2	0.001478	0	0	0.001707	0.000221	0		0.000492667	0.000642667
H15_33_53 K33me3	0	0.000252	0	0.00856	0	0.00184		8.4e-05	0.00346667
H15_33_53 K33ac	0	0.000805	0	0	0.000946	0		0.000268333	0.000315333
H15_33_53 S40ac	0	9.9e-05	0.000125	0	0	0		7.46667e-05	0
unmod(H1_1_35)
H1_1_35 H11.SETAPVAQAASTATEKPAAAKKTKKPAKAAAPR	0.000592	0.000528	0	0.000175	0	0		0.000373333	5.83333e-05
H1_1_35 H12.SEAAPAAPAAAPPAEKAPAKKKAAKKPAGVR	0.00863	0.004167	0.019236	0.01775	0.01326	0.01233		0.0106777	0.0144467
H1_1_35 H13.SETAPAAPAAPAPVEKTPVKKKAKKTGAAAGKR	0.782757	0.833987	0.259982	0.470388	0.498901	0.617096		0.625575	0.528795
H1_1_35 H14.SETAPAAPAAPAPAEKTPVKKKAR	0.180294	0.129598	0.642353	0.480201	0.455849	0.354492		0.317415	0.430181
H1_1_35 H15.SETAPAETAAPAPVEKSPAKKKTTKKAGAAKR	0.027728	0.03172	0.078429	0.031486	0.031991	0.016082		0.045959	0.0265197
unmod(H1_54_81)
H1_54_81 H11.SGVSLAALKKSLAAAGYDVEKNNSR	0.007221	0.009802	0.003963	0.001594	0.002557	0.00268		0.00699533	0.002277
H1_54_81 H1v234.SGVSLAALKKALAAAGYDVEKNNSR	0.906091	0.901366	0.93763	0.973283	0.947854	0.957494		0.915029	0.959544
H1_54_81 H15.GGVSLPALKKALAAGGYDVEKNNSR	0.086688	0.088832	0.058407	0.025123	0.046828	0.039826		0.0779757	0.037259
H1_54_81 H1T.AGMSLAALKKALAAAGYDVEKNNSR	0	0	0	0	0.002762	0		0	0.000920667
KGNYAER(H2A1_36_42)
H2A1_36_42 unmod	0.999954	0.9967	0.993579	0.996241	0.997549	0.998184		0.996744	0.997325
H2A1_36_42 K36ac	4.6e-05	0.000333	0.000386	0.000401	0.000188	0.000344		0.000255	0.000311
H2A1_36_42 Y39ac	0	0.002967	0.006035	0.003358	0.002263	0.001472		0.00300067	0.00236433
KGNYSER(H2A3_36_42)
H2A3_36_42 unmod	0.999709	1	0.99723	0.997316	0.99895	0.997806		0.99898	0.998024
H2A3_36_42 K36ac	0.000291	0	0.00277	0.002684	0.00105	0.002194		0.00102033	0.001976
H2A3_36_42 Y39ac	0	0	0	0	0	0		0	0
KGHYAER(H2AX_36_42)
H2AX_36_42 unmod	0.998067	1	0.998371	0.965573	0.998619	0.998056		0.998813	0.987416
H2AX_36_42 K36ac	0.001933	0	0.001629	0.034427	0.001381	0.001944		0.00118733	0.012584
H2AX_36_42 Y39ac	0	0	0	0	0	0		0	0
GKQGGKAR(H2A1_4_11)
H2A1_4_11 unmod	0.935131	0.928765	0.934424	0.935302	0.939183	0.932826		0.932773	0.93577
H2A1_4_11 K5ac	0.003602	0.003848	0.041191	0.045888	0.043783	0.04446		0.0162137	0.0447103
H2A1_4_11 K9ac	0.046861	0.050135	0.008429	0.005666	0.00473	0.004249		0.0351417	0.00488167
H2A1_4_11 K5acK9ac	0.000609	0.002429	0.000824	0.000737	0.001076	0.000759		0.00128733	0.000857333
H2A1_4_11 K9me1	0.000998	0.00103	0.004229	0.00163	0.003488	0.006527		0.00208567	0.00388167
H2A1_4_11 K5me1	0.012799	0.013794	0.010903	0.010777	0.007739	0.01118		0.0124987	0.00989867
GKQGGKVR(H2AJ_4_11)
H2AJ_4_11 unmod	0.140444	0.130119	0.609685	0.778685	0.121088	0.187459		0.293416	0.362411
H2AJ_4_11 K5ac	0.000838	0.000786	0.02655	0.120694	1.8e-05	1.5e-05		0.00939133	0.0402423
H2AJ_4_11 K9ac	0.010751	0.010525	0.027314	0.001327	0.009482	0.014506		0.0161967	0.00843833
H2AJ_4_11 K5acK9ac	0.785554	0.708657	0.004038	0.020723	0.794674	0.764993		0.499416	0.526797
H2AJ_4_11 K9me1	0.004334	0.010461	0.075171	0.018478	0.009397	0.004373		0.0299887	0.0107493
H2AJ_4_11 K5me1	0.058077	0.139451	0.257242	0.060094	0.065342	0.028655		0.15159	0.0513637
GKTGGKAR(H2AX_4_11)
H2AX_4_11 unmod	0.53382	0.449405	0.695035	0.318721	0.776805	0.79121		0.55942	0.628912
H2AX_4_11 K5ac	0.002447	0.002537	0.031825	0.027531	0.043551	0.039992		0.0122697	0.0370247
H2AX_4_11 K9ac	0.034492	0.03339	0.012761	0.005414	0.020526	0.018705		0.026881	0.0148817
H2AX_4_11 K5acK9ac	0.30648	0.112271	0.156201	0.648334	0.106149	0.141642		0.191651	0.298708
H2AX_4_11 K9me1	0.00866	0.028457	0	0	0.00903	0.0009		0.0123723	0.00331
H2AX_4_11 K5me1	0.114101	0.37394	0.104178	0	0.043939	0.00755		0.197406	0.017163
SGRGKQGGKAR(H2A1_1_11)
H2A1_1_11 unmod	0.003417	0.002215	0.004697	0.018039	0.042045	0.018936		0.003443	0.02634
H2A1_1_11 S1ac	0.000442	0.008874	0.008949	0.000714	0.002555	0.000619		0.00608833	0.001296
H2A1_1_11 K5ac	0.996141	0.988911	0.986354	0.981247	0.9554	0.980445		0.990469	0.972364
AGGKAGKDSGKAKAKAVSR(H2AV_1_19)
H2AV_1_19 unmod	0.901514	0.896654	0.904175	0.878488	0.894609	0.890273		0.900781	0.88779
H2AV_1_19 K4ac	0.02087	0.022098	0.00199	0.010731	0.014661	0.023094		0.014986	0.016162
H2AV_1_19 K7ac	0.02087	0.022098	0	0	0	0.025132		0.0143227	0.00837733
H2AV_1_19 K11ac	0.02087	0.022098	0.04708	0.07532	0.061339	0.028161		0.030016	0.05494
H2AV_1_19 K15ac	0.02087	0.022098	0.034595	0.012696	0.006901	0.016736		0.0258543	0.012111
H2AV_1_19 K4acK7ac	0.002157	0.002342	0	0.000989	0	0.001478		0.00149967	0.000822333
H2AV_1_19 K4acK11ac	0.002157	0.002342	0	0	0	0		0.00149967	0
H2AV_1_19 K4acK15ac	0.002157	0.002342	0	0.000856	0	0.003565		0.00149967	0.00147367
H2AV_1_19 K7acK11ac	0.002157	0.002342	0.006692	0.005132	0.012521	0.004019		0.00373033	0.007224
H2AV_1_19 K7acK15ac	0.002157	0.002342	5e-06	3.2e-05	2.4e-05	1.1e-05		0.00150133	2.23333e-05
H2AV_1_19 K11acK15ac	0.002157	0.002342	0.003896	0.012491	0.00712	0.005107		0.00279833	0.00823933
H2AV_1_19 K7acK11acK15ac	0.000517	0.000226	0	0	0.000508	0		0.000247667	0.000169333
H2AV_1_19 K4acK11acK15ac	0.000517	0.000226	0	0	7.2e-05	0		0.000247667	2.4e-05
H2AV_1_19 K4acK7acK15ac	0.000517	0.000226	1.6e-05	0.000658	0.000303	2.4e-05		0.000253	0.000328333
H2AV_1_19 K4acK7acK11ac	0.000517	0.000226	0.001552	0.002606	0.001944	0.002399		0.000765	0.00231633
H2AV_1_19 K4acK7acK11acK15ac	0	0	0	0	0	0		0	0
AGGKAGKDSGKAKTKAVSR(H2AZ_1_19)
H2AZ_1_19 unmod	0.794762	0.780125	0.868873	0.669592	0.831909	0.85813		0.814587	0.786544
H2AZ_1_19 K4ac	0.050084	0.053761	0.068108	0.295777	0.04776	0.056013		0.0573177	0.133183
H2AZ_1_19 K7ac	0.050084	0.053761	0	0	0.072421	0.046293		0.034615	0.0395713
H2AZ_1_19 K11ac	0.050084	0.053761	0.034228	0.000317	0.008401	0.00945		0.0460243	0.006056
H2AZ_1_19 K15ac	0.050084	0.053761	0.025094	0.030595	0.001953	0.001929		0.0429797	0.0114923
H2AZ_1_19 K4acK7ac	1.3e-05	0	0	0	0.018416	0.013881		4.33333e-06	0.0107657
H2AZ_1_19 K4acK11ac	1.3e-05	0	0	0	0.002178	0.003411		4.33333e-06	0.001863
H2AZ_1_19 K4acK15ac	1.3e-05	0	0	0	0	0.000146		4.33333e-06	4.86667e-05
H2AZ_1_19 K7acK11ac	1.3e-05	0	0	2e-06	0.003319	0.001977		4.33333e-06	0.001766
H2AZ_1_19 K7acK15ac	1.3e-05	0	0	0	0.00019	7.7e-05		4.33333e-06	8.9e-05
H2AZ_1_19 K11acK15ac	1.3e-05	0	0	9e-06	0.000804	0.001091		4.33333e-06	0.000634667
H2AZ_1_19 K7acK11acK15ac	0.000591	0.000603	0.000339	0	0	0		0.000511	0
H2AZ_1_19 K4acK11acK15ac	0.000591	0.000603	0.000689	0.000772	0.00043	0.000306		0.000627667	0.000502667
H2AZ_1_19 K4acK7acK15ac	0.000591	0.000603	1.1e-05	2.4e-05	0.00256	0.000862		0.000401667	0.00114867
H2AZ_1_19 K4acK7acK11ac	0.000591	0.000603	0.000811	0.001104	0.006663	0.004766		0.000668333	0.00417767
H2AZ_1_19 K4acK7acK11acK15ac	0.002461	0.002418	0.001847	0.001809	0.002997	0.001668		0.002242	0.002158
AKAKTR(H2A1_12_17)
H2A1_12_17 unmod	0.223602	0.349224	0.276159	0.320015	0.173665	0.245506		0.282995	0.246395
H2A1_12_17 K13ac	0.041941	0.031953	0.00054	0.00052	0.000633	0.000742		0.0248113	0.000631667
H2A1_12_17 K15ac	0.549492	0.418419	0.539733	0.519194	0.632376	0.576547		0.502548	0.576039
H2A1_12_17 K15me1	0.00401	0.008331	0.058028	0.061305	0.037634	0.059506		0.0234563	0.052815
H2A1_12_17 K13me1	0.053701	0.11041	0.015352	0.01268	0.008091	0.00868		0.059821	0.009817
H2A1_12_17 T16ac	0.127254	0.081662	0.110188	0.086286	0.147601	0.109018		0.106368	0.114302
AKAKSR(H2A3_12_17)
H2A3_12_17 unmod	0.618249	0.44753	0.556861	0.551172	0.680331	0.621879		0.54088	0.617794
H2A3_12_17 K13ac	5.3e-05	0	0.000503	0.000311	0.000269	1e-06		0.000185333	0.000193667
H2A3_12_17 K15ac	0.000613	6e-06	0.000152	0.000267	0.000199	0.000522		0.000257	0.000329333
H2A3_12_17 K15me1	0.235763	0.021933	0.398883	0.381633	0.28077	0.33317		0.21886	0.331858
H2A3_12_17 K13me1	0.145322	0.530531	0.043601	0.066617	0.038411	0.044428		0.239818	0.0498187
H2A3_12_17 S16ac	0	0	0	0	1.9e-05	0		0	6.33333e-06
DNKKTR(H2A1_72_77)
H2A1_72_77 unmod	0.99963	0.999192	0.999706	0.999706	0.999304	0.999984		0.999509	0.999665
H2A1_72_77 K74ac	0.00037	0.000808	0.000294	0.000294	0.000696	1.6e-05		0.000490667	0.000335333
unmod(H2A_1_88)
H2A_1_88 H2A14s.HLQLAIR	0.158573	0.655907	0.2064	0.129261	0.385533	0.30778		0.340293	0.274191
H2A_1_88 H2AZ.AGGKAGKDSGKAKTKAVSR	0.817168	0.330192	0.760574	0.85083	0.57245	0.654073		0.635978	0.692451
H2A_1_88 H2AX.GKTGGKAR	0.02426	0.013901	0.033026	0.01991	0.042018	0.038147		0.023729	0.0333583
LAHYNKR(H2B1B_80_86)
H2B1B_80_86 unmod	0.999587	0.999444	0.992462	1	0.995906	0.994081		0.997164	0.996662
H2B1B_80_86 Y83ac	0.000413	0.000556	0.007538	0	0.004094	0.005919		0.00283567	0.00333767
unmod(H2B_1_29)
H2B_1_29 1C.PEPAKSAPAPKKGSKKAVTKAQKKDGKKR	0.928904	0.875922	0.850078	0.863219	0.876554	0.875918		0.884968	0.871897
H2B_1_29 1H.PEPAKSAPAPKKGSKKALTKAQKKDGKKR	0.026838	0.015739	0.015893	0.030249	0.029459	0.030462		0.01949	0.0300567
H2B_1_29 2B.PDPAKSAPAPKKGSKKAVTKVQKKDGKKR	0.015951	0.021615	0.014442	0.040085	0.029592	0.036957		0.017336	0.0355447
H2B_1_29 1B.PEPSKSAPAPKKGSKKAISKAQKKDGKKR	0	0.028535	0.02387	0.029358	0.033148	0.028611		0.0174683	0.0303723
H2B_1_29 3B.PDPSKSAPAPKKGSKKAVTKAQKKDGKKR	0	0	0	0	0	0		0	0
H2B_1_29 1M.PEPTKSAPAPKKGSKKAVTKAQKKDGKKR	0.018387	0.057768	0.090548	0.010172	0.007429	0.006005		0.0555677	0.00786867
H2B_1_29 1P.PEPVKSVPAPKKGSKKAVTKAQKKDGKKR	0.00992	0.000422	0.005168	0.026917	0.023818	0.022048		0.00517	0.024261
H2B_1_29 2E.PELAKSAPAPKKGSKKAVTKAQKKDGKKR	0	0	0	0	0	0		0	0

### Sheet: single PTMs
mass spec_single_PTMs
Single marks	1-Y-before	2-Y-before	3-Y-before	1-O-before	2-O-before	3-O-before	Volcanos	FC	Before O/Y
H3K4me1	0.081459	0.017717	0.081141	0.0994	0.121817	0.106345		0.861233	3.44857
H3K4me2	0.003798	0.000584	0.000464	0.002533	0.00194	0.001872		0.388826	0.563998
H3K4me3	0.000799	0.00019	0.000634	0.000529	0.000554	0.000427		-0.104114	0.235547
H3K4ac	0.000501	0.000103	0.000325	0.000363	0.000284	0.000211		-0.114701	0.222539
H3K9me1	0.197348	0.195127	0.22144	0.218917	0.290101	0.282427		0.36645	3.83899
H3K9me2	0.347673	0.366964	0.374536	0.287887	0.271582	0.306007		-0.331667	7.86984
H3K9me3	0.184783	0.201461	0.154322	0.158099	0.110953	0.11915		-0.477663	3.95585
H3K9ac	0.013322	0.011682	0.009761	0.015358	0.010037	0.008942		-0.0178716	0.0707862
H3K14ac	0.376797	0.372782	0.383963	0.41098	0.35487	0.34595		-0.0279406	0.428753
H3K18me1	0.016682	0.006003	0.009362	0.018643	0.023747	0.026594		1.10607	4.84652
H3K18ac	0.02696	0.026848	0.036141	0.043277	0.042238	0.037279		0.449061	4.71332
H3K23me1	0.009599	0.002742	0.001903	0.002768	0.023709	0.026545		1.89624	2.50265
H3K23ac	0.184646	0.215896	0.21589	0.178866	0.208001	0.199433		-0.0723027	1.00208
H31K27me1	0.079114	0.097232	0.064095	0.127915	0.054859	0.018646		-0.255476	0.478232
H31K27me2	0.620783	0.607226	0.575858	0.516956	0.546149	0.489579		-0.216329	5.92351
H31K27me3	0.241186	0.255146	0.260761	0.20372	0.372162	0.336619		0.269356	1.25571
H31K27ac	0	0	0	0	0	0		0	0
H31K36me1	0.24758	0.232862	0.216312	0.245276	0.317017	0.30094		0.309101	3.68298
H31K36me2	0.206834	0.235486	0.258628	0.288991	0.190619	0.184916		-0.0769818	0.397857
H31K36me3	0.010748	0.017853	0.062614	0.040365	0.003631	0.073566		0.366079	0.411737
H33K27me1	0.029536	0.141701	0.132261	0	0.103728	0.000886		-1.53661	1.97962
H33K27me2	0.710518	0.621164	0.662168	0.691112	0.559534	0.633123		-0.0819348	1.09001
H33K27me3	0.207302	0.167875	0.136652	0.275057	0.307664	0.309867		0.802333	7.49439
H33K27ac	0	0	0	0	0	0		0	0
H33K36me1	0.296745	0.253328	0.219044	0.234745	0.338407	0.393936		0.330444	1.88073
H33K36me2	0.187181	0.402403	0.355101	0.287233	0.325162	0.360356		0.0422372	0.154962
H33K36me3	0.017421	0.055689	0.052204	0.007068	0.033605	0.007658		-1.37453	2.61818
H3K56me1	0.039424	0.048533	0.003327	0	0.003479	0.015561		-2.26133	2.52204
H3K56me2	0.188272	0.078087	0.031852	0.068336	0.085958	0.126987		-0.0843214	0.128475
H3K56me3	0	0	0.000358	0	0	0		0	0
H3K56ac	0	0	0	0	0	0		0	0
H3K79me1	0	0.071367	0	0	0.037951	0		-0.911119	0.513525
H3K79me2	0.723378	0.50783	0.600106	0.817648	0.71098	0.680804		0.270796	2.57306
H3K79me3	0.04807	0.034744	0.0773	0.008356	0	0.01122		-3.03194	5.45829
H3K79ac	0	0.002887	0	0	0	0		0	0
H3K122ac	0.007162	0.133034	0.005336	0.099014	0	0		-0.555632	0.345878
H4K5ac	0.120533	0.165877	0.027252	0.024541	0.038804	0.027967		-1.78033	2.25236
H4K8ac	0.120533	0.165877	0.043944	0.045818	0.056886	0.042505		-1.18588	2.16072
H4K12ac	0.120533	0.165877	0.051513	0.042199	0.065825	0.048687		-1.10859	2.73535
H4K16ac	0.120533	0.165877	0.416901	0.367889	0.393853	0.345181		0.65432	1.83357
H4K20me1	0.890401	0.942343	0.744537	0.64541	0.559908	0.562917		-0.54354	6.09341
H4K20me2	0.063053	0.024226	0.092971	0.19215	0.172909	0.141269		1.49007	6.39506
H4K20me3	0.046	0.031545	0.160233	0.092028	0.254867	0.269998		1.37541	2.78187
H4K20ac	0.000546	0.00142	0	0	0.00541	0.007442		2.70866	2.44626
