## Supplementary material for "A hyper-quiescent chromatin state formed during aging is reversed by regeneration": Table S4

### Sheet: LISA top 500 DiffBind
LISA_top_500_DiffBind
Transcription Factor	Rank	1st Sample p-value	2nd Sample p-value	3rd Sample p-value	4th Sample p-value	5th Sample p-value
EZH2	1	2.32E-74	1.92E-65	6.18E-64	7.41E-36	1.73E-35
MTF2	2	3.03E-73	1.30E-04
SUZ12	3	2.93E-70	1.30E-54	2.36E-53	1.10E-51	2.44E-50
JARID2	4	6.23E-60	4.02E-29	1.65E-18	8.80E-13	1.10E-09
RNF2	5	1.63E-49	2.86E-48	7.86E-30	1.03E-28	1.77E-23
CBX7	6	7.20E-47	2.25E-08	7.90E-04	9.58E-03	1.00E+00
TET1	7	3.92E-40	8.38E-28	1.82E-06	5.32E-03	7.81E-03
KDM2B	8	4.31E-37	6.22E-21	1.70E-10	2.49E-03	3.96E-03
SMARCA4	9	1.48E-35	3.75E-21	1.74E-20	5.80E-20	5.15E-11
CHRM2	10	8.82E-35	1.90E-16	2.48E-04	3.73E-03	8.22E-03
ZFP57	11	6.62E-31	1.07E-02	1.10E-02	1.28E-02	1.74E-02
BMI1	12	1.48E-30	5.80E-18	7.82E-10	2.68E-06	1.94E-03
NEUROD2	13	1.45E-29	9.44E-18	4.72E-17	7.05E-15	1.50E-05
HEY1	14	7.05E-29	6.65E-03	8.60E-03	8.91E-01
TFAP2C	15	9.80E-27	9.61E-01
MYOD1	16	1.43E-22	2.28E-14	1.76E-13	3.81E-11	7.28E-11
SPI1	17	2.21E-21	3.11E-11	2.31E-10	3.29E-03	4.05E-03
C17orf96	18	5.74E-21	3.87E-12	1.34E-06	1.00E+00
ESR1	19	3.83E-20	5.45E-05	7.34E-05	7.42E-04	3.80E-03
RBFOX2	20	9.85E-20
NRF1	21	2.91E-19	3.26E-13	4.94E-06	7.96E-04	9.93E-02
LHX3	22	1.62E-18
NR4A1	23	1.58E-17	2.80E-04	9.87E-03
MECP2	24	2.30E-16	2.50E-07	4.30E-03	5.71E-03	7.21E-03
PRDM14	25	4.53E-16	1.01E-02	1.13E-02
CTCF	26	1.11E-15	1.19E-15	7.49E-15	8.10E-15	1.09E-14
STAG1	27	2.22E-15	5.24E-08	5.60E-08	4.34E-06	1.72E-05
RAD21	28	2.49E-15	2.75E-10	3.21E-10	8.46E-10	8.46E-10
STAG2	29	3.05E-15	2.11E-10	7.99E-02	8.97E-02
HOXC9	30	9.83E-15	3.65E-03	1.04E-01
ZIC2	31	3.34E-14	2.94E-10
RXRA	32	5.16E-14	1.69E-09	2.83E-05	7.00E-04	1.41E-03
5HMC	33	7.53E-14	1.22E-10	2.93E-08	3.71E-08	8.96E-03
RUNX1	34	2.55E-13	2.74E-12	3.67E-10	4.16E-09	5.02E-06
ISL1	35	3.27E-13	7.45E-06	1.27E-05	2.76E-05
OTX2	36	5.99E-13	2.26E-09	1.97E-06	2.56E-05	1.02E-03
TBX3	37	6.68E-13	9.32E-02	6.69E-01	8.32E-01	8.84E-01
TCF12	38	2.38E-12	7.04E-12	4.18E-10	3.03E-07	1.76E-02
SMC1A	39	1.82E-11	3.10E-09	4.53E-09	5.47E-09	1.52E-07
Input	40	3.21E-11	1.26E-04	5.26E-04	5.36E-04	5.44E-03
ESRRB	41	4.52E-11	9.26E-03	1.18E-02	1.41E-02	1.62E-02
FOXD3	42	4.66E-11	7.05E-03	8.62E-03	1.10E-02	1.56E-02
OLIG2	43	2.25E-10	4.61E-09	1.77E-05	7.90E-05
HDAC2	44	3.49E-10	2.21E-04	9.96E-01
PHF19	45	3.76E-10	6.97E-04	2.09E-03	6.95E-03	1.23E-02
POU5F1	46	4.19E-10	7.72E-09	4.02E-07	1.06E-06	2.74E-06
ASCL1	47	4.35E-10	7.00E-10	1.88E-07	2.90E-05	1.58E-04
TFCP2	48	4.53E-10
MEF2C	49	5.37E-10	4.27E-08	2.52E-02	4.00E-01
MZF1	50	7.67E-10	2.69E-08	3.83E-08
RFX6	51	1.03E-09
FOXA2	52	1.98E-09	8.96E-08	8.98E-03	9.09E-03	1.12E-02
SMAD2/3	53	2.44E-09	1.03E-02	9.97E-01
SOX3	54	2.75E-09	4.25E-08	1.23E-06	2.63E-06	6.69E-03
SOX2	55	2.85E-09	2.84E-06	3.05E-06	6.01E-06	1.10E-05
MEN1	56	4.55E-09	6.78E-03	9.13E-03	1.08E-02	1.17E-02
GRHL3	57	5.16E-09	2.41E-04	4.99E-03	2.28E-02
NOTCH1	58	6.78E-09	1.22E-02	1.77E-02	8.64E-02	8.44E-01
MYC	59	8.94E-09	3.24E-07	5.35E-04	7.36E-03	9.12E-03
TBX5	60	9.01E-09
SMC3	61	1.35E-08	1.39E-08	5.64E-08	1.33E-06	1.76E-05
NANOG	62	1.45E-08	3.99E-08	7.39E-08	3.10E-07	7.68E-07
KMT2B	63	1.49E-08	9.83E-03	1.09E-02	1.20E-02	1.46E-02
FGFR1	64	2.49E-08	4.26E-03	9.93E-01
E2F3	65	3.32E-08	1.10E-01	9.43E-01	9.80E-01	9.95E-01
ATOH1	66	4.33E-08	6.41E-05	7.00E-01
ELL3	67	7.09E-08
PTF1A	68	7.50E-08	6.45E-04	1.59E-03	3.33E-03	9.10E-03
GFI1	69	8.09E-08	8.53E-01	9.66E-01
MBD3	70	8.62E-08	7.87E-04	2.42E-03	3.52E-03	4.04E-03
POU3F1	71	9.11E-08	1.12E-02	9.37E-01
HELLS	72	1.00E-07	2.94E-02
KDM1A	73	1.36E-07	9.10E-03	9.12E-03	9.12E-03	9.12E-03
H2AZ	74	1.51E-07	1.79E-05	1.91E-04	6.46E-03	7.06E-03
UTF1	75	2.22E-07	4.01E-03	4.93E-02
T	76	7.04E-07	1.12E-06	7.21E-04	6.22E-03	6.30E-03
HSF2	77	7.07E-07	7.31E-03	2.88E-02
MEF2A	78	7.18E-07	9.74E-07	4.45E-02	9.97E-01
SMAD1	79	7.68E-07	8.41E-03	9.03E-03	9.26E-03	1.19E-02
TOP2A	80	3.37E-06	2.20E-02
POU3F3	81	5.92E-06
TCF7L1	82	6.22E-06	9.20E-04	6.25E-03	1.08E-02	1.29E-02
DPPA2	83	6.30E-06
NR3C1	84	6.55E-06	1.52E-04	8.30E-04	9.90E-04	9.98E-04
SOX9	85	6.95E-06	1.21E-02	1.92E-02	2.48E-01	7.55E-01
MYOG	86	8.43E-06	3.66E-03	9.22E-03	9.22E-03	1.91E-02
NPAS4	87	8.64E-06	8.91E-03	4.04E-02
POU3F2	88	8.64E-06	9.05E-03	9.06E-03	9.27E-03	1.15E-02
ZNF384	89	8.93E-06	1.00E+00	1.00E+00
WT1	90	9.37E-06	3.65E-05	4.91E-04	7.44E-03	1.83E-02
TGIF1	91	1.11E-05	1.00E+00	1.00E+00	1.00E+00	1.00E+00
KLF4	92	1.12E-05	6.98E-03	7.02E-03	8.43E-03	9.32E-03
NEUROD1	93	1.20E-05	6.00E-03	1.76E-02	1.00E+00
PAX6	94	1.45E-05	3.77E-04	6.89E-04	1.40E-02
KLF5	95	1.51E-05	3.50E-03	1.00E+00
FOSL2	96	1.58E-05	9.09E-01	9.99E-01	1.00E+00	1.00E+00
DMRT1	97	1.90E-05	1.00E+00
EGR2	98	2.18E-05	9.12E-03	9.14E-03	9.60E-03	1.09E-02
PAX7	99	2.40E-05
EBF1	100	2.75E-05	1.87E-03	5.95E-03	7.83E-03	9.12E-03
ZBTB17	101	3.00E-05	1.50E-03	5.07E-02	1.40E-01	1.00E+00
HSF1	102	3.61E-05	4.93E-02	6.22E-02	9.69E-02	1.40E-01
JMJD6	103	4.04E-05
ZC3H11A	104	4.89E-05	1.00E+00	1.00E+00
FLI1	105	6.65E-05	5.85E-03	9.97E-01	9.99E-01	1.00E+00
NR0B1	106	8.67E-05	9.65E-05
PHC1	107	9.16E-05	9.94E-01
CDX2	108	1.49E-04	6.74E-04	1.25E-03	7.52E-03	9.04E-03
SRF	109	1.72E-04	1.02E-03	1.66E-02	2.32E-02	2.37E-02
JUN	110	1.77E-04	5.86E-04	4.12E-03	5.54E-03	8.37E-03
TP53	111	3.41E-04	2.79E-03	6.31E-03	1.03E-02	1.11E-02
HDAC1	112	5.20E-04	9.79E-04	7.18E-03	1.09E-02	1.28E-02
PITX1	113	5.31E-04	8.06E-01
SOX17	114	5.37E-04	2.87E-03	6.34E-02	2.13E-01	9.85E-01
REST	115	5.62E-04	1.38E-03	2.58E-03	5.42E-03	7.66E-03
CTNNB1	116	5.83E-04	1.45E-03	7.04E-03	9.40E-03	1.19E-02
SCML2	117	6.18E-04	6.93E-03
EHF	118	6.22E-04
FEZF2	119	6.25E-04	1.00E+00
CHD4	120	6.30E-04	7.99E-03	8.98E-03	1.93E-02	3.13E-02
MEIS1	121	6.46E-04	4.76E-03	9.01E-03	9.30E-03	1.46E-02
TEAD2	122	7.31E-04	3.87E-03
SETDB1	123	8.22E-04	2.95E-03	3.18E-03	5.11E-03	9.15E-03
TAF9B	124	8.45E-04
FOS	125	8.93E-04	7.90E-03	2.16E-02	5.82E-02	8.16E-01
FOSB	126	9.36E-04	7.42E-03	8.16E-03	1.96E-02	2.17E-02
RXRG	127	1.04E-03	8.42E-02	4.68E-01	5.56E-01	8.63E-01
STAT3	128	1.05E-03	6.57E-03	8.34E-03	8.49E-03	8.95E-03
CREBBP	129	1.13E-03	6.67E-03	8.31E-03	8.84E-03	8.87E-03
KDM4C	130	1.13E-03	4.56E-02	8.11E-02	8.97E-02	1.00E+00
PAX3	131	1.30E-03
DNMT3L	132	1.41E-03	8.18E-03
WDR5	133	1.50E-03	9.19E-03	9.19E-03	2.53E-02	9.90E-01
RPA	134	1.88E-03	2.26E-03	3.30E-03	3.32E-03	3.32E-03
GATA2	135	1.99E-03	5.24E-03	5.24E-03	1.63E-02	2.16E-02
SMAD3	136	2.28E-03	3.01E-03	3.54E-03	1.11E-02	1.58E-02
JUNB	137	2.38E-03	4.90E-03	1.88E-02	6.16E-02	7.48E-01
ERG	138	2.56E-03	1.23E-02	9.38E-01	1.00E+00	1.00E+00
KLF15	139	2.62E-03	1.00E+00
SOX6	140	2.75E-03	7.34E-03
H2AFX	141	3.02E-03	3.38E-03	8.95E-03	8.97E-03	9.00E-03
TCF4	142	3.14E-03	1.62E-02	1.36E-01	1.73E-01	1.00E+00
ARID3A	143	3.39E-03	1.81E-02	2.56E-02	9.75E-01
ARNTL	144	3.39E-03	5.47E-03	6.23E-03	6.62E-03	8.91E-03
TRIM28	145	3.90E-03	7.81E-03	8.52E-03	8.58E-03	9.06E-03
PRDM5	146	4.03E-03	7.30E-03	1.50E-02	1.85E-02
EED	147	4.15E-03	7.14E-03	8.79E-03	1.11E-02	1.12E-02
BRCA1	148	4.24E-03	6.73E-03	7.21E-03	1.52E-02	1.00E+00
CRY1	149	4.41E-03	1.78E-01	2.59E-01	7.95E-01	8.72E-01
ZIC3	150	4.51E-03
NBN	151	4.53E-03	1.20E-02	2.32E-02	2.41E-02
SMAD1/5	152	4.91E-03	1.12E-02	1.94E-02	8.40E-01
ATRX	153	5.04E-03	6.13E-03	7.36E-03	7.49E-03	7.92E-03
SMARCC2	154	5.09E-03	1.03E-02	6.22E-02	1.00E+00
NFIC	155	5.11E-03	1.04E-02
MBD1	156	5.12E-03	6.15E-03	6.71E-03	8.77E-03	9.23E-03
FOXP3	157	5.13E-03	6.92E-03	8.50E-03	6.97E-02	8.85E-01
GATA6	158	5.27E-03	5.82E-03	9.10E-03	1.08E-02	5.81E-02
RYBP	159	5.31E-03	2.17E-02
PPARG	160	5.64E-03	5.87E-03	6.01E-03	6.58E-03	6.68E-03
NFATC2	161	5.72E-03	9.97E-01
THRB	162	5.75E-03	2.69E-02	1.00E+00	1.00E+00
RBPJ	163	5.81E-03	7.21E-03	7.71E-03	8.28E-03	8.41E-03
TAL1	164	5.95E-03	8.87E-03	9.12E-03	9.12E-03	1.00E-02
RUNX3	165	6.00E-03	6.68E-03	6.89E-03	8.38E-03	9.12E-03
E4F1	166	6.08E-03
TLE	167	6.10E-03
MBD4	168	6.13E-03	8.20E-03	1.02E-02	2.51E-02
ELK1	169	6.14E-03	6.77E-03	1.10E-02	8.81E-02
IRF4	170	6.14E-03	6.61E-03	6.72E-03	9.10E-03	9.12E-03
BRD2	171	6.23E-03	9.13E-03	9.30E-03	9.41E-03	9.78E-01
ETV2	172	6.35E-03	3.08E-02	1.03E-01	1.20E-01	2.11E-01
OGT	173	6.36E-03	1.15E-02	9.84E-01	1.00E+00
STAT5A	174	6.39E-03	8.42E-03	9.12E-03	1.04E-02	1.06E-02
PPARA	175	6.58E-03	7.33E-03	9.04E-03	4.49E-02	1.93E-01
RB1	176	6.61E-03	1.07E-02
SMC5	177	6.70E-03	6.72E-03	9.10E-03	9.10E-03	9.10E-03
TET3	178	6.73E-03	9.09E-03	9.10E-03	9.53E-03	1.00E+00
AR	179	6.74E-03	6.98E-03	9.50E-03	9.53E-03	1.09E-02
TEAD4	180	6.83E-03
CTCFL	181	6.83E-03	1.18E-02	3.84E-02
BCL11A	182	6.88E-03
BIRA	183	6.89E-03	6.98E-03	9.03E-03	3.35E-02	4.22E-02
GATA1	184	6.90E-03	8.47E-03	8.97E-03	9.12E-03	9.12E-03
EHMT2	185	6.99E-03	2.85E-02
Ubiquitin	186	7.06E-03	7.24E-03	1.05E-02	1.21E-02	1.96E-02
DMC1	187	7.07E-03	8.23E-03	9.09E-03	1.08E-02	1.29E-02
YY1	188	7.07E-03	7.96E-03	9.12E-03	1.21E-02	1.86E-02
HIRA	189	7.08E-03	7.29E-03	2.04E-02
MKL1	190	7.08E-03	1.74E-02	1.98E-02
PRDM4	191	7.12E-03	1.70E-02	3.25E-02	3.41E-02
HDAC3	192	7.13E-03	8.32E-03	8.46E-03	9.27E-03	1.11E-02
KDM5C	193	7.14E-03	9.96E-01
STAT5	194	7.15E-03	2.73E-01	9.40E-01	9.49E-01	9.63E-01
NCOR1	195	7.17E-03	9.19E-03	1.58E-02	2.30E-01	4.43E-01
KDM5B	196	7.18E-03	1.43E-02	9.73E-01
BAZ1A	197	7.20E-03	8.48E-03	1.12E-02
RORC	198	7.25E-03	2.29E-02	3.76E-02	5.00E-01	9.40E-01
MBD2	199	7.30E-03	9.00E-03	9.72E-03	9.74E-03	3.93E-02
FAIRE	200	7.32E-03	1.22E-02	1.31E-01	1.00E+00	1.00E+00
CHD8	201	7.33E-03	8.72E-03	1.00E+00	1.00E+00
CLOCK	202	7.34E-03	7.38E-03	7.40E-03	9.12E-03	9.12E-03
HOXA9	203	7.35E-03	9.07E-03	1.23E-02
SPNS1	204	7.39E-03	9.20E-03	1.85E-01	5.13E-01	1.00E+00
NR1D1	205	7.45E-03	8.24E-01	9.79E-01	9.98E-01	9.99E-01
EP400	206	7.48E-03	1.04E-02	1.49E-02	9.84E-01
AHR	207	7.56E-03	9.24E-03	1.37E-02	1.38E-02
DNMT3A	208	7.66E-03	9.12E-03	9.13E-03	9.24E-03	9.44E-03
SMARCA5	209	7.72E-03	1.07E-02	1.13E-02	4.49E-02	9.06E-01
PAX5	210	7.72E-03	5.46E-01	6.93E-01	9.43E-01	9.99E-01
TNNI2	211	7.79E-03	9.92E-03
GLI3	212	7.84E-03	9.51E-03
BCL6	213	7.90E-03	8.78E-03	9.12E-03	1.01E-02	1.26E-02
MLLT3	214	7.97E-03	1.00E+00	1.00E+00
GTF2B	215	8.01E-03	3.79E-01	9.98E-01	1.00E+00	1.00E+00
CEBPA	216	8.07E-03	1.35E-02	1.93E-02	2.29E-02	5.91E-02
ATF4	217	8.13E-03	8.80E-03	1.57E-02	2.29E-02	9.48E-01
RELB	218	8.14E-03	9.13E-03	9.14E-03	1.09E-02
KMT2C	219	8.18E-03	8.62E-03	9.19E-03	9.57E-03	1.42E-02
PRDM1	220	8.20E-03	1.13E-02	8.72E-01	1.00E+00
PWP1	221	8.40E-03
CBFB	222	8.40E-03	1.90E-02	8.95E-01	1.00E+00	1.00E+00
TBX20	223	8.42E-03
EZH1	224	8.45E-03	2.01E-02	2.85E-02	3.63E-02	4.17E-02
HOPX	225	8.54E-03	9.53E-03
HEY2	226	8.55E-03
TRIM33	227	8.59E-03	4.91E-02	7.12E-02	8.23E-01	8.48E-01
H3S28ph	228	8.60E-03	1.52E-02	1.69E-02	3.04E-02	9.94E-01
CDK9	229	8.61E-03	8.63E-03	9.08E-03	9.20E-03	8.39E-01
KAT2B	230	8.65E-03	1.44E-02	2.53E-02	9.98E-01	1.00E+00
NLRC5	231	8.67E-03	1.08E-02	1.19E-02	1.32E-02	1.40E-02
KLF3	232	8.70E-03	2.10E-01	1.00E+00
CBX5	233	8.76E-03	9.00E-03	9.12E-03	1.07E-02	1.08E-01
NR1H2	234	8.86E-03	2.03E-01	4.92E-01	1.00E+00
IKZF1	235	8.87E-03	9.14E-03	9.24E-03	2.05E-02	3.03E-02
REL	236	8.89E-03	8.89E-03	8.95E-03	9.17E-03
EOMES	237	8.93E-03
SIN3A	238	8.93E-03	1.06E-02	1.88E-02	2.16E-02	2.79E-02
FOXA1	239	8.95E-03	8.98E-03	9.41E-03	1.77E-02	1.82E-02
ELK4	240	8.95E-03	9.01E-03	9.21E-03	9.34E-03
RAG1	241	8.96E-03	9.07E-03	4.58E-02	1.00E+00	1.00E+00
NLRP3	242	8.98E-03	9.19E-03
NPAS2	243	8.98E-03	1.00E-02	1.02E-02	1.03E-02	1.09E-02
CUX2	244	9.00E-03	4.38E-02
IRF8	245	9.01E-03	1.06E-02	1.71E-02	1.75E-02	3.56E-02
DDX5	246	9.03E-03	9.12E-03	1.20E-02
SOX11	247	9.03E-03	9.04E-03	9.14E-03
AEBP2	248	9.03E-03
MAFF	249	9.04E-03	1.36E-02	2.03E-02	1.48E-01
ETS2	250	9.06E-03	1.08E-02	1.24E-02	1.07E-01
SIRT6	251	9.08E-03	9.10E-03	9.17E-03	9.24E-03	1.00E+00
EGR1	252	9.09E-03	9.82E-03	1.99E-02	9.83E-01	9.99E-01
HMGA2	253	9.10E-03	9.10E-03	1.11E-02	1.12E-02
STAT6	254	9.10E-03	9.14E-03	1.80E-01	9.81E-01	1.00E+00
CHD1	255	9.10E-03	9.99E-01	1.00E+00
BATF	256	9.10E-03	9.10E-03	3.95E-02	1.79E-01	4.24E-01
STAT1	257	9.10E-03	1.02E-02	1.11E-02	1.13E-02	1.42E-02
TOP2B	258	9.10E-03	1.23E-02	2.10E-01
FOXO3	259	9.10E-03	7.45E-02
BRD4	260	9.12E-03	9.13E-03	9.15E-03	9.17E-03	9.22E-03
SRSF2	261	9.12E-03	9.19E-03	4.64E-01
BRDU	262	9.12E-03	1.44E-02
KDM5A	263	9.12E-03	8.87E-02	9.62E-01	9.76E-01
MED23	264	9.12E-03	3.12E-02
IRF7	265	9.12E-03	9.14E-03	2.38E-02	1.00E+00
SRSF1	266	9.12E-03	9.12E-03	9.21E-03
CEBPB	267	9.12E-03	9.14E-03	1.74E-02	2.46E-01	2.58E-01
HAND1	268	9.12E-03
KDM4A	269	9.12E-03	1.25E-02	2.62E-02
ZNF335	270	9.12E-03	2.53E-02	3.48E-02	4.21E-02	4.36E-02
KDM6A	271	9.12E-03	9.14E-03	1.30E-02	1.34E-02	1.72E-02
H3Pan	272	9.12E-03
STAT5B	273	9.12E-03	1.41E-02	1.53E-02	1.74E-02	1.23E-01
KDM4D	274	9.12E-03	9.72E-03
RELA	275	9.14E-03	9.14E-03	9.99E-03	1.16E-02	2.38E-02
DDIT3	276	9.14E-03	9.81E-02
SIRT1	277	9.15E-03	1.04E-02	2.86E-02	8.37E-01	9.76E-01
GM6871	278	9.17E-03
HIST1H1D	279	9.17E-03	9.21E-03	1.10E-02	1.34E-02	2.41E-02
HNRNPL	280	9.17E-03	9.32E-03
ATF3	281	9.17E-03	1.12E-02	1.15E-02	1.33E-02	1.59E-02
ZFP42	282	9.22E-03
CREB1	283	9.27E-03	9.80E-02	1.06E-01	6.17E-01	7.85E-01
TBP	284	9.29E-03	3.13E-01	6.44E-01	6.74E-01	9.80E-01
PER1	285	9.34E-03	1.23E-02	1.87E-02	2.11E-02	3.28E-01
RAG2	286	9.40E-03	1.53E-02	2.02E-02	9.42E-01	9.99E-01
MEF2D	287	9.41E-03	1.98E-02	2.36E-02	2.45E-02	6.41E-02
ELL2	288	9.42E-03	6.69E-02
ASCL2	289	9.46E-03	8.72E-01
PHF20	290	9.59E-03	9.64E-03
BRD3	291	9.68E-03	1.54E-02	1.56E-02	1.68E-02	1.94E-02
E2F1	292	9.79E-03	1.70E-02	9.63E-02	9.94E-01	9.98E-01
TCF7	293	9.87E-03	1.29E-02	1.59E-02	4.27E-01	1.00E+00
LUZP1	294	9.88E-03
GATA3	295	9.91E-03	1.09E-02	1.09E-02	1.13E-02	2.88E-02
ARID1A	296	1.02E-02	1.08E-02
PRDM9	297	1.03E-02	1.79E-01	1.00E+00
LBR	298	1.05E-02
DICER1	299	1.07E-02	1.08E-02	1.00E+00	1.00E+00
USP16	300	1.08E-02	1.12E-02	6.40E-01	9.11E-01	1.00E+00
RARG	301	1.08E-02	1.96E-02	2.29E-02	6.06E-02	9.74E-01
TWIST1	302	1.09E-02	1.10E-02	1.10E-02
POLR3D	303	1.10E-02	5.59E-02	1.13E-01	1.18E-01	1.32E-01
KLF1	304	1.10E-02	1.43E-02	9.83E-01	1.00E+00
GSK3B	305	1.10E-02
SFMBT1	306	1.10E-02	1.00E+00
SUV39H1	307	1.11E-02	1.11E-02
MED1	308	1.11E-02	1.31E-02	1.39E-02	1.53E-02	1.57E-02
TAF1	309	1.11E-02	9.54E-01	1.00E+00
ACTB	310	1.12E-02
YAP1	311	1.12E-02	1.00E+00
NCOA1	312	1.12E-02	4.28E-02
PAXIP1	313	1.12E-02	9.77E-01	1.00E+00	1.00E+00
GATA4	314	1.12E-02	1.84E-02	2.05E-02	2.92E-02	1.19E-01
PARP1	315	1.12E-02	1.14E-02
BAZ1B	316	1.12E-02
CLK1	317	1.15E-02	2.00E-02
RFX5	318	1.16E-02
SUV39H2	319	1.17E-02	1.66E-02
NCOA3	320	1.18E-02
HNF4A	321	1.19E-02	1.21E-02	1.32E-02	3.18E-02	6.57E-02
PSMB1	322	1.19E-02	2.08E-02
SMAD2	323	1.19E-02	1.54E-02	4.12E-02
MYB	324	1.22E-02	1.26E-02	2.01E-02	1.79E-01	7.21E-01
PER2	325	1.24E-02	1.37E-02	2.17E-02	3.78E-01	4.50E-01
NKX3-1	326	1.25E-02	3.80E-02	4.16E-02	1.00E+00	1.00E+00
RAD51	327	1.26E-02	1.38E-02	3.61E-02	4.72E-02	4.75E-02
TBX21	328	1.26E-02	6.97E-02	9.99E-01	1.00E+00
CRY2	329	1.28E-02	3.89E-02	7.31E-02	5.45E-01	5.90E-01
SLC5A5	330	1.33E-02	1.92E-02
DNMT3B	331	1.33E-02	4.60E-02
SIN3B	332	1.37E-02	1.37E-02	1.69E-02	2.64E-02	7.45E-01
TMPRSS4	333	1.37E-02	2.03E-02	2.75E-02	5.48E-01	1.00E+00
SS18	334	1.38E-02
SIX4	335	1.39E-02	9.15E-01
KDM6B	336	1.39E-02	4.79E-02	4.98E-02	9.78E-01	9.91E-01
TFE3	337	1.39E-02	4.16E-02	1.49E-01
SMCHD1	338	1.41E-02
RAD23B	339	1.42E-02	8.98E-01
BARX1	340	1.44E-02
TFAP2A	341	1.48E-02	9.60E-01	9.96E-01	9.96E-01	1.00E+00
MKL2	342	1.49E-02	6.75E-02	3.32E-01
MYO1C	343	1.51E-02
ASH1L	344	1.52E-02	1.88E-02
AICDA	345	1.54E-02	2.16E-02	9.67E-01	9.95E-01	1.00E+00
NFYA	346	1.58E-02	4.14E-02	3.61E-01	6.64E-01	9.88E-01
CHD7	347	1.61E-02
SUMO1	348	1.61E-02	2.81E-02	2.99E-02
LHX2	349	1.62E-02	6.32E-02	8.73E-02
STAT2	350	1.63E-02	9.99E-01	1.00E+00
ZMIZ1	351	1.65E-02	8.33E-01	1.00E+00	1.00E+00
POLR3GL	352	1.66E-02	1.09E-01	2.79E-01	9.90E-01
SUPT6H	353	1.83E-02	8.06E-02
DZIP3	354	1.85E-02
NCOR2	355	1.87E-02	7.92E-01	1.00E+00	1.00E+00
DAXX	356	1.88E-02	3.64E-02	1.05E-01	1.19E-01	1.54E-01
RARA	357	1.95E-02	2.01E-02	2.74E-02	4.00E-02	4.96E-02
MAF	358	2.00E-02	7.31E-02	1.00E+00	1.00E+00	1.00E+00
OVOL2	359	2.06E-02
SREBF1	360	2.10E-02	3.41E-02	4.35E-02	9.50E-02	1.22E-01
ING1	361	2.12E-02	4.52E-02	8.78E-01	9.58E-01	9.97E-01
FOXO1	362	2.14E-02	5.67E-01	7.03E-01	8.13E-01	8.50E-01
HIF1A	363	2.18E-02	5.32E-02	5.80E-02	1.11E-01	3.42E-01
MED12	364	2.18E-02	6.03E-02	3.52E-01	1.00E+00
ZIC1/2	365	2.34E-02	6.78E-02	9.46E-01	1.00E+00
BRWD1	366	2.42E-02	3.87E-02
BCL3	367	2.61E-02
POLR3A	368	2.63E-02	2.82E-02	3.27E-02	6.79E-02	1.17E-01
RCOR1	369	2.79E-02	1.00E+00	1.00E+00
TRIM63	370	2.80E-02	9.06E-02	4.54E-01	4.63E-01
AFF3	371	2.82E-02
SATB2	372	2.87E-02
JUND	373	2.90E-02	7.80E-02	9.22E-01	9.75E-01	9.98E-01
AFF4	374	2.98E-02	1.13E-01
ETS1	375	3.14E-02	4.22E-01	5.90E-01	9.86E-01	9.92E-01
UBTF	376	3.30E-02	9.84E-01	9.98E-01
IRF1	377	3.36E-02	7.13E-01	9.48E-01	9.74E-01	9.76E-01
KMT2A	378	3.36E-02	6.73E-02	3.88E-01
ELF5	379	3.40E-02	5.51E-02
CBX8	380	3.44E-02	4.99E-02	1.00E+00
NFE2	381	3.46E-02	2.10E-01	8.54E-01	9.58E-01	9.72E-01
PHOX2A	382	3.56E-02
BATF3	383	3.90E-02	1.00E+00
NFATC1	384	3.91E-02	8.29E-02	1.14E-01
NR1D2	385	4.61E-02	9.97E-01	1.00E+00	1.00E+00
RUVBL1	386	4.65E-02
AURKB	387	4.87E-02	9.83E-01
ELK3	388	5.25E-02	1.86E-01	2.33E-01
HOXB4	389	5.38E-02	1.00E+00	1.00E+00
POLR3G	390	5.41E-02	3.66E-01
PR	391	5.42E-02	1.00E+00	1.00E+00	1.00E+00	1.00E+00
PDX1	392	6.29E-02
NUP98PHF23	393	6.95E-02
RAP1A	394	7.79E-02	1.08E-01	2.71E-01	8.89E-01
MAPK8	395	8.39E-02	1.06E-01	5.09E-01	6.52E-01	8.64E-01
RFX2	396	9.19E-02	2.03E-01
LYL1	397	9.59E-02
H3F3B	398	9.76E-02	1.04E-01	1.00E+00
NCOA2	399	1.00E-01	6.66E-01
GFI1B	400	1.10E-01	9.96E-01	1.00E+00
CTR9	401	1.17E-01	4.82E-01	9.61E-01
NR5A2	402	1.27E-01	1.00E+00
THRA	403	1.28E-01
SIX2	404	1.35E-01	9.92E-01
PBX1	405	1.36E-01	9.98E-01
CRX	406	1.39E-01	3.78E-01	9.99E-01	1.00E+00
RFX1	407	1.41E-01
CEBPG	408	1.44E-01
CSTF3	409	1.49E-01
GTF2A1	410	1.52E-01
SUMO2	411	1.57E-01	9.59E-01	9.69E-01
GTF2F1	412	1.81E-01
VDR	413	1.89E-01	2.97E-01	3.44E-01	4.60E-01	9.73E-01
PRDM16	414	1.89E-01	9.99E-01	1.00E+00	1.00E+00	1.00E+00
PPARGC1A	415	1.95E-01	1.00E+00
ELL	416	2.03E-01
NR2F2	417	2.07E-01
TET2	418	2.08E-01	9.86E-01
GRIP1	419	2.21E-01	8.27E-01
GRHL2	420	2.24E-01
NKX3-2	421	2.47E-01	9.98E-01
USF1	422	2.81E-01	9.15E-01	9.24E-01	9.41E-01
TAF3	423	3.26E-01	1.00E+00	1.00E+00
ATF7	424	3.39E-01
PKNOX1	425	3.42E-01
RBBP5	426	3.51E-01	7.91E-01	9.72E-01	9.95E-01	9.97E-01
LDB1	427	3.81E-01	7.84E-01	9.60E-01	9.99E-01
ERCC3	428	3.94E-01
ATF7IP	429	3.96E-01
PKNOX1 | PKNOX2	430	4.13E-01
TAF7L	431	4.26E-01	1.00E+00	1.00E+00
MTOR	432	4.39E-01
LMO2	433	4.80E-01	8.59E-01
MAFA	434	5.07E-01
GLI1	435	5.19E-01
STAT4	436	5.56E-01	9.46E-01	1.00E+00
MAX	437	5.68E-01	1.00E+00	1.00E+00
USF2	438	6.09E-01	9.96E-01	1.00E+00
HRAS	439	6.19E-01	9.35E-01	9.80E-01	9.81E-01	1.00E+00
GPS2	440	6.27E-01	9.94E-01
NUCKS1	441	6.42E-01
KDM2A	442	6.53E-01	9.71E-01
CBX2	443	6.62E-01
SPIB	444	6.62E-01	9.94E-01
MSX1	445	6.77E-01
KDM3A	446	6.87E-01	8.81E-01
MYBL1	447	6.92E-01
SP1	448	6.96E-01	9.96E-01	1.00E+00
E2F4	449	7.04E-01	7.85E-01	9.28E-01	9.80E-01	1.00E+00
IKZF3	450	7.14E-01	8.13E-01
MSL1	451	7.16E-01	9.36E-01	9.98E-01
CAPG	452	7.65E-01	1.00E+00
NFYC	453	8.06E-01
TEC	454	8.60E-01	9.87E-01	9.94E-01	9.98E-01
MYF5	455	8.71E-01
NFYB	456	8.78E-01
PARP14	457	8.82E-01	9.79E-01	1.00E+00	1.00E+00
ERF	458	8.98E-01	1.00E+00
CBX3	459	9.13E-01	1.00E+00
MTA2	460	9.15E-01
NKX2-1	461	9.29E-01	9.95E-01
NELFA	462	9.30E-01
THAP11	463	9.39E-01
SOX4	464	9.41E-01
NIPBL	465	9.44E-01	9.98E-01	1.00E+00
ONECUT1	466	9.49E-01	9.99E-01	9.99E-01	1.00E+00	1.00E+00
NFIB	467	9.62E-01	9.95E-01
H1F0	468	9.75E-01
ATF2	469	9.77E-01	1.00E+00
ESRRA	470	9.78E-01
ZFPM1	471	9.78E-01
DPY30	472	9.79E-01
RFX3	473	9.81E-01
NR0B2	474	9.82E-01	9.95E-01
ZNF143	475	9.86E-01	9.99E-01	1.00E+00
ZKSCAN1	476	9.86E-01	1.00E+00
NFIL3	477	9.88E-01
REPIN1	478	9.88E-01
HEXIM1	479	9.90E-01
FOXL2	480	9.90E-01	1.00E+00
IRF3	481	9.91E-01	1.00E+00
MSL2	482	9.92E-01	9.94E-01
CDK8	483	9.92E-01	9.97E-01
TGIF2	484	9.92E-01
IKZF2	485	9.93E-01
MAFK	486	9.95E-01	9.99E-01	1.00E+00	1.00E+00
KAT8	487	9.97E-01	1.00E+00	1.00E+00	1.00E+00
AUTS2	488	9.98E-01
DMRTB1	489	9.98E-01
KCR	490	9.98E-01	1.00E+00	1.00E+00
ZNF322A	491	9.98E-01
INO80	492	9.99E-01
RORA	493	9.99E-01	9.99E-01
GTF2E2	494	9.99E-01	1.00E+00	1.00E+00
SOX10	495	9.99E-01	1.00E+00
NKX2-5	496	9.99E-01	1.00E+00
TBX19	497	9.99E-01
NCAPD3	498	9.99E-01	1.00E+00
RUNX2	499	9.99E-01	1.00E+00	1.00E+00	1.00E+00	1.00E+00
FOXK1	500	1.00E+00
HCFC1	501	1.00E+00	1.00E+00	1.00E+00	1.00E+00
TDG	502	1.00E+00
NFE2L2	503	1.00E+00	1.00E+00
KDM4B	504	1.00E+00
ZFX	505	1.00E+00
POLR2B	506	1.00E+00	1.00E+00	1.00E+00	1.00E+00	1.00E+00
MXI1	507	1.00E+00	1.00E+00	1.00E+00	1.00E+00
ETV6	508	1.00E+00	1.00E+00	1.00E+00
MITF	509	1.00E+00
SUPT5H	510	1.00E+00	1.00E+00	1.00E+00	1.00E+00	1.00E+00
MYCN	511	1.00E+00
MCRS1	512	1.00E+00	1.00E+00
TNFSF11	513	1.00E+00	1.00E+00
RBPJL	514	1.00E+00	1.00E+00
NR6A1	515	1.00E+00	1.00E+00
INSM1	516	1.00E+00
KANSL3	517	1.00E+00	1.00E+00
SATB1	518	1.00E+00
NELFB	519	1.00E+00
HNF1B	520	1.00E+00	1.00E+00
CHD2	521	1.00E+00	1.00E+00
GABPA	522	1.00E+00
CDK7	523	1.00E+00
SRC	524	1.00E+00	1.00E+00	1.00E+00	1.00E+00
NSL1	525	1.00E+00
BHLHE40	526	1.00E+00	1.00E+00
KAT5	527	1.00E+00
MAZ	528	1.00E+00	1.00E+00
POU2F1	529	1.00E+00
ASH2L	530	1.00E+00	1.00E+00
CXXC1	531	1.00E+00	1.00E+00
SMAD4	532	1.00E+00
ELF1	533	1.00E+00	1.00E+00
BACH2	534	1.00E+00
NKX6-1	535	1.00E+00
NELFE	536	1.00E+00	1.00E+00
