## Supplementary material for "A hyper-quiescent chromatin state formed during aging is reversed by regeneration": Table S6

### Sheet: LISA diff_48h upyoung
LISA diff_48h upyoung
Transcription Factor	Rank	1st Sample p-value	2nd Sample p-value	3rd Sample p-value	4th Sample p-value	5th Sample p-value
E2F4	1	6.38E-193	5.63E-190	2.26E-189	3.64E-189	4.77E-76
FOXA1	2	2.33E-93	8.40E-11	6.49E-08	4.68E-07	2.29E-04
E2F1	3	1.48E-85	1.77E-37	1.79E-37	7.04E-28	7.40E-19
E2F3	4	1.83E-83	4.28E-75	5.52E-39	6.08E-23	4.34E-18
SIN3B	5	8.35E-74	1.01E-70	7.98E-70	1.30E-64	3.67E-46
FOXA2	6	3.67E-72	1.15E-22	2.87E-20	1.93E-18	3.65E-10
SIN3A	7	5.31E-68	1.97E-45	7.72E-44	1.08E-36	1.46E-22
SIRT1	8	1.51E-66	1.32E-24	5.89E-22	6.58E-19	4.33E-15
ING1	9	3.42E-59	2.45E-51	5.41E-16	1.30E-10	3.49E-05
GATA4	10	7.99E-57	2.01E-51	2.46E-20	5.06E-20	7.43E-20
NFYA	11	1.57E-56	9.63E-51	6.77E-44	2.12E-20	1.52E-10
SUPT5H	12	2.25E-53	1.51E-42	3.05E-41	3.14E-38	2.07E-32
FOS	13	2.06E-46	6.56E-42	1.76E-41	4.61E-38	1.39E-35
RARA	14	2.44E-45	5.13E-40	2.37E-25	2.90E-19	2.90E-19
OTX2	15	2.56E-43	3.32E-17	1.65E-15	1.75E-15	3.44E-15
SP1	16	3.51E-43	2.57E-41	5.26E-20
NFYC	17	7.17E-43
TBP	18	1.89E-41	2.99E-37	9.89E-31	1.93E-29	1.06E-26
NFYB	19	2.47E-41
ETS2	20	2.68E-41	1.54E-04	1.79E-04	2.11E-04
NOTCH1	21	2.05E-40	4.53E-40	8.70E-22	1.14E-19	3.38E-07
GFI1B	22	4.60E-40	2.36E-14	1.09E-12
CDK7	23	7.14E-40
GATA1	24	1.72E-39	6.92E-28	6.25E-27	7.88E-25	4.57E-19
ZFP57	25	4.77E-39	6.36E-37	1.06E-36	9.16E-34	2.74E-13
KDM1A	26	5.36E-39	5.47E-26	6.67E-25	4.34E-22	2.94E-21
ZMIZ1	27	4.30E-38	1.46E-34	1.97E-12	1.84E-03
FGFR1	28	7.20E-38	5.35E-13	4.07E-04
H3S28ph	29	2.54E-37	5.87E-04	6.26E-04	7.35E-04	2.06E-03
NELFB	30	3.80E-37
DNMT3A	31	6.78E-37	2.67E-04	3.57E-04	4.89E-04	4.89E-04
TCF7	32	1.34E-36	1.24E-28	3.80E-18	4.09E-04	1.19E-03
RAG1	33	1.42E-36	2.56E-32	6.09E-17	6.22E-17	9.01E-11
CHD2	34	2.68E-36	2.43E-29
TAF3	35	4.57E-36	3.02E-34	1.24E-30
NCAPD3	36	6.87E-36	5.38E-15
KLF1	37	1.65E-35	2.82E-28	2.88E-04	4.73E-04
KDM6A	38	4.19E-35	1.06E-17	3.66E-09	1.22E-08	3.54E-04
STAT1	39	5.53E-35	1.12E-30	4.00E-30	4.38E-22	6.46E-22
RBPJ	40	6.59E-35	3.15E-26	2.11E-25	5.30E-17	2.40E-14
MED1	41	8.24E-34	9.93E-34	7.63E-31	3.38E-30	1.08E-27
GTF2B	42	2.02E-33	1.15E-26	3.68E-26	2.92E-21	9.00E-11
CREB1	43	4.21E-33	7.16E-33	4.48E-31	1.63E-28	4.52E-27
RAG2	44	6.33E-33	2.40E-32	3.32E-31	4.29E-31	7.38E-31
HDAC1	45	6.66E-33	6.63E-12	4.23E-05	4.34E-05	2.44E-04
H2AZ	46	6.97E-33	2.77E-32	3.39E-31	1.75E-30	2.31E-30
SOX2	47	7.05E-33	4.67E-29	2.10E-26	7.04E-26	6.47E-20
RXRA	48	1.03E-32	2.37E-23	1.60E-19	3.77E-19	4.27E-17
KAT2B	49	1.08E-32	2.80E-29	3.74E-21	1.47E-14	4.48E-04
NELFE	50	1.84E-32	1.03E-26
BRD4	51	4.08E-32	4.22E-25	1.91E-23	3.75E-21	4.83E-17
CBX7	52	4.92E-32	1.59E-12	3.36E-05	6.19E-05	5.50E-04
NEUROD1	53	1.55E-31	6.14E-04	1.55E-03	6.76E-03
KANSL3	54	4.55E-31	3.00E-28
HRAS	55	7.46E-31	5.29E-29	6.81E-20	4.60E-18	2.58E-02
KAT5	56	8.75E-31
STAT6	57	1.47E-30	2.85E-30	1.78E-22	4.17E-18	3.25E-11
CDK9	58	1.50E-30	1.94E-27	1.35E-17	1.60E-14	8.17E-06
MYC	59	1.61E-30	3.51E-30	1.82E-29	1.49E-28	2.66E-28
KMT2C	60	1.82E-30	7.55E-30	1.52E-25	3.73E-04	4.74E-04
CXXC1	61	2.21E-30	5.61E-15
KMT2B	62	3.02E-30	1.54E-23	4.21E-22	1.34E-19	3.48E-18
EP400	63	1.00E-29	4.32E-04	5.23E-04	5.70E-04
ETV6	64	1.12E-29	2.03E-28	4.82E-06
MEN1	65	1.51E-29	7.93E-26	3.06E-21	1.36E-20	1.74E-10
TP53	66	2.35E-29	3.58E-08	3.58E-08	6.60E-07	7.72E-06
NIPBL	67	2.53E-29	1.01E-26	1.30E-06
POU2F1	68	4.24E-29
MAPK8	69	7.19E-29	1.86E-23	4.04E-21	4.72E-15	5.68E-11
STAT3	70	7.88E-29	6.49E-24	1.71E-20	2.44E-20	3.56E-20
ESR1	71	8.40E-29	2.77E-15	4.27E-11	1.09E-10	5.51E-08
ETS1	72	8.46E-29	4.96E-22	3.97E-14	9.63E-13	5.64E-10
EZH1	73	1.66E-28	6.96E-26	4.84E-23	5.13E-20	2.72E-18
IKZF1	74	1.70E-28	4.31E-27	2.28E-21	2.57E-21	3.63E-18
POU5F1	75	2.27E-28	7.65E-28	1.28E-26	4.72E-26	1.15E-24
NELFA	76	2.94E-28
MXI1	77	3.64E-28	2.69E-22	4.82E-20	1.02E-13
RUNX2	78	4.16E-28	7.34E-20	1.53E-16	2.76E-16	2.35E-14
PPARG	79	5.12E-28	2.19E-14	2.25E-14	2.95E-11	3.70E-10
SMAD1	80	5.36E-28	5.66E-25	4.60E-04	4.89E-04	6.42E-04
RUNX1	81	7.91E-28	1.62E-26	1.76E-24	5.41E-24	4.53E-23
NR1D1	82	9.07E-28	5.42E-26	1.17E-25	5.16E-23	1.04E-14
TCF4	83	9.83E-28	4.61E-16	4.01E-05	9.15E-04	1.56E-03
PAXIP1	84	1.25E-27	3.04E-19	7.95E-07	3.80E-04
CBX8	85	1.79E-27	1.15E-03	1.21E-03
MED12	86	2.15E-27	8.20E-07	2.04E-04	8.29E-04
SRF	87	2.31E-27	1.33E-26	5.15E-17	2.96E-14	1.86E-07
JUN	88	3.63E-27	5.50E-21	2.70E-14	2.49E-08	3.26E-06
CTCF	89	4.56E-27	1.07E-26	6.63E-23	6.94E-23	1.63E-20
REPIN1	90	5.56E-27
HCFC1	91	5.96E-27	6.59E-26	3.28E-20	7.06E-16
TAL1	92	7.88E-27	1.43E-16	3.55E-11	5.32E-11	6.49E-11
TMPRSS4	93	8.32E-27	2.36E-18	5.78E-16	2.07E-15	1.19E-04
NANOG	94	8.48E-27	1.60E-25	6.86E-20	5.70E-19	1.79E-16
TAF7L	95	1.05E-26	7.74E-13	3.49E-04
RORC	96	1.70E-26	1.03E-14	2.15E-14	8.87E-14	7.47E-08
FEZF2	97	1.93E-26	8.67E-21
CBFB	98	1.99E-26	2.74E-22	8.50E-10	3.71E-04	7.78E-04
KDM4C	99	2.33E-26	8.30E-17	1.91E-09	3.49E-08	9.36E-04
VDR	100	3.26E-26	3.45E-19	4.04E-17	1.50E-16	1.66E-16
POLR2B	101	3.96E-26	2.33E-25	2.18E-24	4.35E-22	4.35E-22
C17orf96	102	5.57E-26	2.07E-24	1.56E-17	6.21E-13
SIRT6	103	5.97E-26	5.85E-04	6.50E-04	6.51E-04	8.42E-04
AICDA	104	6.44E-26	8.00E-12	6.40E-09	5.23E-04	5.94E-04
DICER1	105	6.54E-26	6.38E-19	4.89E-04	4.89E-04
MYCN	106	9.88E-26
IRF4	107	1.05E-25	4.68E-23	3.95E-20	1.20E-19	3.73E-19
SPI1	108	1.09E-25	1.46E-20	8.86E-20	3.49E-19	6.97E-19
KCR	109	1.78E-25	2.95E-17	7.67E-04
RNF2	110	1.79E-25	2.03E-25	3.69E-21	9.04E-18	5.25E-17
POLR3A	111	1.95E-25	2.40E-16	2.31E-11	1.53E-10	7.17E-05
NR3C1	112	3.39E-25	3.74E-24	2.13E-20	8.16E-20	6.79E-17
USP16	113	5.88E-25	8.26E-23	4.48E-07	4.41E-04	4.46E-04
STAT5A	114	6.91E-25	1.31E-19	5.76E-16	5.00E-13	2.41E-11
SOX9	115	7.10E-25	2.03E-17	5.10E-06	1.50E-04	1.53E-04
NCOR2	116	8.69E-25	7.06E-24	1.58E-03	6.57E-01
FAIRE	117	1.05E-24	6.24E-11	8.09E-07	4.17E-04	4.42E-04
TCF7L1	118	2.34E-24	2.25E-15	1.69E-05	4.12E-05	4.37E-05
TGIF2	119	2.72E-24
KDM6B	120	3.23E-24	1.77E-19	7.36E-12	6.88E-05	2.71E-04
EGR2	121	5.84E-24	4.58E-20	6.94E-06	2.49E-04	2.79E-04
RBBP5	122	8.72E-24	1.50E-15	8.22E-14	1.32E-07	1.10E-05
NRF1	123	9.61E-24	7.10E-23	1.57E-22	2.24E-21	9.64E-21
SIX4	124	9.94E-24	4.75E-04
SMAD3	125	1.27E-23	3.55E-14	1.96E-13	1.36E-08	3.02E-06
PR	126	1.40E-23	5.11E-17	1.33E-16	2.44E-16	3.21E-04
YY1	127	1.86E-23	1.35E-22	2.75E-22	1.27E-21	1.25E-20
GTF2E2	128	3.60E-23	4.74E-12	5.35E-08
CHRM2	129	4.23E-23	7.87E-16	3.33E-13	1.47E-09	6.67E-07
EZH2	130	4.25E-23	1.92E-14	4.75E-13	9.74E-13	8.06E-11
DPY30	131	4.94E-23
KLF3	132	7.49E-23	2.20E-22	8.58E-04
TBX21	133	9.16E-23	3.48E-13	1.74E-04	3.93E-04
ASH2L	134	1.53E-22	1.81E-11
HNF1B	135	1.66E-22	2.64E-20
PAX5	136	1.84E-22	7.62E-21	1.33E-20	2.20E-16	1.80E-15
KAT8	137	2.16E-22	7.90E-20	1.14E-09	3.41E-09
MAX	138	2.29E-22	5.09E-18	1.73E-07
CHD8	139	2.32E-22	6.00E-21	4.41E-04	1.12E-03
KDM2B	140	2.46E-22	2.62E-21	2.31E-17	5.66E-15	2.44E-13
LMO2	141	2.54E-22	3.64E-04
MCRS1	142	4.30E-22	2.95E-21
CBX3	143	5.85E-22	1.47E-13
BRD3	144	5.99E-22	4.18E-16	3.17E-04	3.84E-04	5.01E-04
ZBTB17	145	6.92E-22	3.38E-21	1.10E-06	6.80E-04	7.55E-04
HOXB4	146	7.53E-22	1.20E-18	1.09E-06
KDM5C	147	9.73E-22	2.10E-07
GATA2	148	1.44E-21	2.19E-20	2.19E-20	9.46E-16	9.40E-07
CEBPA	149	1.63E-21	5.89E-21	3.01E-19	6.66E-15	2.27E-14
CEBPB	150	1.76E-21	2.48E-19	1.86E-18	1.92E-18	1.83E-17
TFAP2C	151	1.82E-21	1.50E-03
HEY1	152	2.20E-21	1.25E-10	8.59E-07	2.64E-04
LDB1	153	2.26E-21	4.49E-04	2.63E-03	3.14E-03
SRC	154	2.57E-21	1.21E-18	3.19E-18	7.98E-16
MYB	155	2.92E-21	5.06E-10	6.27E-06	2.36E-04	3.33E-04
CDK8	156	2.95E-21	1.32E-16
WDR5	157	3.59E-21	3.97E-14	4.31E-08	4.63E-06	4.98E-04
FLI1	158	3.83E-21	5.77E-15	6.90E-14	1.64E-12	6.32E-11
SMC1A	159	4.11E-21	2.99E-19	8.31E-09	5.40E-04	6.51E-04
FOXD3	160	5.03E-21	2.17E-04	3.10E-04	4.95E-04	6.35E-04
RAD23B	161	5.43E-21	1.49E-03
KDM4B	162	1.10E-20
JUND	163	1.60E-20	3.06E-11	2.38E-06	4.37E-05	7.24E-05
UTF1	164	1.67E-20	1.53E-15	4.91E-03
CHD4	165	2.17E-20	1.76E-10	5.74E-07	5.80E-07	4.36E-05
GFI1	166	2.75E-20	5.80E-06	3.75E-05
H2AFX	167	3.86E-20	3.68E-17	1.86E-06	4.18E-04	4.89E-04
CTR9	168	4.81E-20	9.92E-16	8.99E-15
TGIF1	169	5.43E-20	4.24E-18	2.58E-16	5.50E-09	1.51E-05
ERG	170	5.55E-20	1.11E-13	4.15E-13	4.51E-12	7.74E-12
SMAD2/3	171	8.93E-20	5.84E-18	6.42E-03
SMARCA5	172	1.14E-19	4.41E-04	4.46E-04	4.88E-04	1.99E-03
TAF9B	173	2.95E-19
SOX10	174	3.33E-19	3.02E-12
MYBL1	175	3.60E-19
AHR	176	3.74E-19	6.26E-19	1.25E-16	9.41E-16
TAF1	177	4.19E-19	2.26E-06	4.41E-04
RCOR1	178	5.16E-19	1.19E-08	2.47E-06
ERF	179	6.56E-19	4.42E-06
BCL6	180	7.68E-19	1.57E-08	2.49E-06	1.97E-05	3.90E-05
ARID3A	181	9.17E-19	3.56E-07	9.16E-04	1.22E-03
SETDB1	182	1.10E-18	1.77E-04	1.78E-04	4.04E-04	4.09E-04
NUCKS1	183	1.59E-18
AFF4	184	1.61E-18	6.71E-14
RELA	185	1.62E-18	1.65E-18	6.83E-14	8.21E-09	1.48E-08
TET1	186	1.76E-18	2.17E-08	2.20E-08	7.49E-08	1.26E-07
SMARCA4	187	2.05E-18	1.02E-17	1.11E-17	2.85E-16	2.37E-14
TCF12	188	2.30E-18	9.63E-18	2.16E-17	1.05E-15	8.71E-04
FOXL2	189	2.66E-18	4.38E-09
THRB	190	3.06E-18	2.25E-15	2.16E-04	7.34E-04
KLF5	191	4.46E-18	6.05E-15	1.45E-06
TBX5	192	4.55E-18
RBPJL	193	4.87E-18	7.86E-14
MEIS1	194	5.31E-18	4.27E-17	1.28E-11	1.05E-10	5.34E-10
MTA2	195	5.43E-18
ATF2	196	5.81E-18	1.57E-08
SMAD4	197	6.81E-18
NFE2L2	198	8.14E-18	4.25E-11
SUPT6H	199	8.85E-18	6.60E-13
PRDM16	200	9.06E-18	6.63E-09	5.56E-06	1.07E-04	3.10E-03
RBFOX2	201	1.00E-17
STAT5B	202	1.08E-17	1.09E-10	7.85E-10	4.40E-09	1.59E-08
CRX	203	1.30E-17	1.02E-09	9.31E-06	2.56E-03
CREBBP	204	1.76E-17	3.60E-16	3.36E-14	4.46E-14	9.22E-12
ZIC1/2	205	2.08E-17	6.92E-17	1.48E-13	8.88E-11
BACH2	206	2.11E-17
RFX3	207	3.20E-17
MYOD1	208	3.92E-17	6.93E-14	1.11E-09	3.76E-09	4.57E-09
ELF1	209	4.07E-17	9.83E-15
SOX3	210	5.26E-17	1.83E-14	2.56E-05	5.92E-05	3.68E-04
T	211	5.94E-17	1.38E-16	8.99E-15	8.92E-14	9.31E-14
ELL2	212	7.75E-17	2.38E-09
BATF	213	8.68E-17	1.55E-14	1.78E-13	2.08E-13	2.37E-13
EGR1	214	9.47E-17	3.65E-04	6.49E-04	8.26E-04	6.91E-03
NFIB	215	1.04E-16	3.20E-08
POLR3GL	216	2.23E-16	3.44E-15	5.16E-15	1.08E-06
UBTF	217	2.31E-16	1.18E-15	2.33E-04
PPARA	218	2.38E-16	5.70E-11	1.01E-10	3.09E-09	3.27E-08
TNFSF11	219	2.80E-16	1.05E-15
FOXP3	220	3.13E-16	6.48E-12	4.06E-08	1.24E-07	3.25E-05
NKX2-5	221	4.70E-16	2.67E-13
MAZ	222	8.77E-16	1.44E-13
SMAD2	223	9.30E-16	2.21E-14	3.76E-10
ONECUT1	224	1.29E-15	1.15E-12	7.15E-10	4.47E-09	8.34E-08
RPA	225	2.67E-15	2.38E-14	4.31E-13	1.74E-12	5.25E-11
POLR3D	226	4.50E-15	8.87E-12	3.63E-09	8.46E-09	9.88E-09
TBX3	227	5.50E-15	5.09E-10	1.01E-08	4.68E-07	1.68E-06
ASCL1	228	6.72E-15	6.12E-04	8.16E-04	1.29E-03	2.71E-03
FOSL2	229	7.05E-15	6.28E-13	4.86E-10	2.30E-09	3.42E-06
CBX2	230	7.72E-15
SUZ12	231	9.60E-15	1.76E-09	8.96E-09	1.91E-08	5.18E-08
NEUROD2	232	1.38E-14	1.66E-14	5.08E-05	9.59E-05	4.87E-04
AR	233	1.81E-14	3.47E-07	3.63E-05	1.48E-04	4.47E-04
MZF1	234	1.94E-14	1.98E-14	1.26E-12
PRDM1	235	2.45E-14	1.15E-06	5.92E-04	6.32E-04
IRF8	236	2.61E-14	7.07E-11	3.68E-09	1.48E-08	1.72E-08
CLOCK	237	3.59E-14	4.41E-04	4.46E-04	4.79E-04	4.87E-04
SFMBT1	238	5.25E-14	2.02E-04
KLF4	239	6.60E-14	1.59E-06	3.72E-04	4.42E-04	4.65E-04
RUNX3	240	7.09E-14	4.13E-05	4.29E-05	2.23E-04	3.36E-04
NR6A1	241	7.19E-14	7.28E-14
ZNF384	242	7.57E-14	1.98E-13	4.49E-08
HDAC2	243	1.15E-13	5.71E-07	4.15E-05
SOX17	244	1.35E-13	2.02E-10	6.14E-09	6.03E-08	1.07E-03
ELL	245	1.38E-13
MAFK	246	1.58E-13	8.23E-10	8.83E-09	4.08E-04
MLLT3	247	1.68E-13	2.57E-13	5.13E-04
MAF	248	2.25E-13	3.75E-09	1.59E-07	3.04E-07	1.79E-05
PARP14	249	2.38E-13	1.73E-07	2.86E-07	7.41E-05
FOXO1	250	4.73E-13	4.52E-08	1.07E-04	5.36E-04	9.59E-04
MEF2D	251	6.40E-13	3.56E-09	3.12E-07	2.97E-04	5.24E-04
INSM1	252	6.45E-13
RXRG	253	6.89E-13	1.91E-08	7.59E-05	5.05E-04	5.17E-04
AFF3	254	1.28E-12
CTNNB1	255	2.84E-12	6.14E-08	1.18E-06	4.34E-05	4.63E-04
RARG	256	2.96E-12	1.29E-10	6.83E-10	3.98E-04	1.85E-03
TET2	257	3.00E-12	6.58E-03
OLIG2	258	3.98E-12	7.79E-12	2.21E-09	2.62E-07
MBD1	259	4.07E-12	2.71E-04	2.98E-04	3.09E-04	3.96E-04
NCOA2	260	4.18E-12	8.58E-05
NKX3-1	261	8.08E-12	5.84E-11	6.25E-05	4.89E-04	1.93E-03
CHD1	262	8.36E-12	4.65E-08	1.00E+00
HDAC3	263	9.81E-12	3.98E-07	2.25E-06	6.21E-06	5.33E-05
POLR3G	264	1.16E-11	3.55E-09
Input	265	2.18E-11	1.10E-04	3.18E-04	3.96E-04	4.37E-04
BHLHE40	266	2.61E-11	2.46E-07
HIF1A	267	2.81E-11	6.88E-08	2.19E-04	4.06E-04	4.96E-04
KLF15	268	3.30E-11	3.30E-02
NKX6-1	269	3.35E-11
MYOG	270	3.87E-11	3.97E-04	4.02E-04	4.46E-04	5.25E-04
IRF1	271	4.42E-11	4.86E-11	7.18E-06	3.14E-04	1.78E-03
RAD51	272	5.27E-11	5.27E-11	7.89E-05	2.88E-04	5.89E-04
CDX2	273	7.32E-11	5.40E-07	5.67E-05	3.40E-04	4.62E-04
TFCP2	274	9.11E-11
HSF1	275	1.06E-10	1.72E-10	2.62E-06	1.13E-04	4.13E-04
YAP1	276	1.20E-10	1.02E-03
NR1D2	277	1.38E-10	5.13E-07	5.74E-04	6.24E-02
OGT	278	1.42E-10	2.03E-04	6.51E-04	8.62E-04
SATB1	279	1.73E-10
DPPA2	280	1.91E-10
CSTF3	281	1.92E-10
MEF2A	282	2.00E-10	4.19E-04	5.38E-02	3.35E-01
GABPA	283	2.21E-10
5HMC	284	2.56E-10	7.01E-07	9.30E-07	4.89E-04	6.51E-04
DMRT1	285	2.58E-10	5.05E-08
GTF2A1	286	3.14E-10
JARID2	287	3.21E-10	1.12E-05	1.65E-05	8.38E-05	8.55E-05
ERCC3	288	3.84E-10
PTF1A	289	6.31E-10	2.11E-09	2.41E-08	2.26E-06	4.56E-04
PAX6	290	6.72E-10	3.04E-04	4.77E-04	1.17E-03
TDG	291	7.01E-10
FOXK1	292	7.46E-10
PHC1	293	8.21E-10	8.37E-09
NR0B2	294	9.66E-10	1.23E-09
ELL3	295	9.67E-10
HOXC9	296	1.19E-09	7.89E-04	3.26E-02
MYO1C	297	1.19E-09
PRDM14	298	1.42E-09	4.39E-04	5.02E-04
SUMO2	299	2.66E-09	2.37E-08	3.37E-08
SUMO1	300	3.07E-09	1.80E-07	3.75E-07
SOX4	301	3.19E-09
TBX19	302	3.48E-09
TOP2B	303	3.54E-09	1.24E-05	6.51E-04
STAT4	304	5.50E-09	7.10E-04	9.05E-03
MSL2	305	7.22E-09	6.30E-06
ATRX	306	7.33E-09	8.88E-05	2.71E-04	4.46E-04	5.28E-04
PKNOX1	307	7.78E-09
ZNF143	308	7.93E-09	2.33E-08	6.34E-07
SMC3	309	8.43E-09	2.82E-06	6.01E-06	1.87E-05	4.46E-04
JUNB	310	1.08E-08	1.54E-04	4.48E-04	6.09E-04	6.26E-04
PITX1	311	1.08E-08	3.19E-03
ASCL2	312	1.36E-08	5.08E-04
ESRRB	313	1.56E-08	4.46E-04	4.47E-04	4.47E-04	4.76E-04
MBD3	314	1.66E-08	1.62E-07	6.26E-07	3.70E-04	3.74E-04
RORA	315	2.06E-08	4.17E-08
CAPG	316	2.24E-08	1.05E-07
BARX1	317	2.29E-08
GATA3	318	2.96E-08	9.67E-08	3.28E-07	1.24E-05	2.74E-05
KDM3A	319	3.35E-08	5.18E-04
CRY2	320	3.79E-08	5.67E-08	5.75E-05	2.18E-04	2.18E-04
MTOR	321	4.66E-08
FOSB	322	4.66E-08	6.97E-08	1.86E-04	1.11E-03	1.17E-03
PHF19	323	5.53E-08	7.64E-05	4.88E-04	6.18E-04	6.66E-04
ZFX	324	5.82E-08
NR0B1	325	6.60E-08	1.40E-04
HEXIM1	326	6.79E-08
NFE2	327	9.54E-08	6.70E-05	2.85E-04	4.53E-04	7.21E-04
RFX1	328	9.54E-08
NSL1	329	1.40E-07
SIX2	330	1.47E-07	1.19E-03
HNF4A	331	1.54E-07	1.68E-07	3.10E-04	4.24E-04	6.48E-04
REST	332	1.58E-07	1.51E-05	3.77E-05	8.75E-05	2.30E-04
BCL3	333	2.01E-07
KDM2A	334	3.27E-07	2.76E-05
ATF7IP	335	3.47E-07
KDM5B	336	3.50E-07	4.94E-04	5.06E-04
IRF3	337	3.86E-07	3.13E-06
DMRTB1	338	4.28E-07
EBF1	339	4.55E-07	3.29E-04	3.71E-04	4.98E-04	6.05E-04
ISL1	340	4.58E-07	4.90E-04	6.16E-04	9.01E-04
TRIM28	341	4.84E-07	2.43E-06	2.62E-06	2.44E-04	2.94E-04
OVOL2	342	6.70E-07
RYBP	343	6.75E-07	4.89E-04
PBX1	344	8.30E-07	5.07E-05
MBD2	345	8.50E-07	4.51E-04	4.89E-04	7.55E-04	8.12E-04
TFAP2A	346	9.25E-07	3.57E-06	8.00E-05	1.54E-04	3.72E-04
DAXX	347	9.66E-07	1.15E-06	3.37E-04	5.51E-04	8.02E-04
ARNTL	348	1.21E-06	2.63E-05	1.08E-04	2.47E-04	3.88E-04
POU3F2	349	1.49E-06	1.89E-05	2.03E-04	4.22E-04	4.29E-04
USF2	350	1.87E-06	3.81E-04	6.09E-04
PKNOX1 | PKNOX2	351	1.97E-06
ZKSCAN1	352	2.29E-06	1.80E-03
SPIB	353	2.36E-06	1.93E-05
THAP11	354	3.04E-06
NCOR1	355	3.87E-06	4.89E-04	4.90E-04	5.50E-04	4.03E-03
SMAD1/5	356	4.17E-06	3.57E-04	4.94E-04	1.03E-02
AURKB	357	5.14E-06	1.20E-04
MAFA	358	6.14E-06
RAP1A	359	6.15E-06	1.37E-04	4.39E-03	7.43E-03
NR1H2	360	7.38E-06	4.95E-04	3.41E-03	5.76E-03
USF1	361	7.43E-06	1.46E-04	1.04E-03	1.85E-03
LUZP1	362	8.35E-06
INO80	363	9.31E-06
MSL1	364	9.95E-06	1.12E-04	3.19E-03
LHX3	365	1.17E-05
IKZF2	366	1.20E-05
NKX3-2	367	1.23E-05	2.77E-04
ATOH1	368	1.78E-05	7.10E-04	8.33E-04
ZNF322A	369	2.03E-05
SPNS1	370	2.20E-05	4.24E-04	4.33E-04	7.98E-04	2.31E-03
GPS2	371	2.26E-05	2.99E-05
PER2	372	2.47E-05	2.11E-04	3.39E-04	3.40E-04	3.53E-04
TRIM63	373	3.24E-05	2.14E-04	1.88E-03	3.81E-03
STAT5	374	3.29E-05	2.17E-04	4.41E-04	2.06E-03	2.89E-03
GRHL3	375	3.38E-05	5.41E-04	7.18E-04	2.80E-02
ZIC2	376	3.55E-05	1.19E-04
PAX7	377	4.14E-05
ZFPM1	378	5.17E-05
NR4A1	379	5.23E-05	7.37E-04	3.69E-03
IRF7	380	5.72E-05	2.71E-04	4.87E-04	4.88E-04
BATF3	381	5.78E-05	5.02E-04
POU3F1	382	6.38E-05	1.89E-04	4.46E-04
DMC1	383	6.47E-05	1.39E-04	3.33E-04	3.86E-04	3.95E-04
KMT2A	384	7.46E-05	2.28E-04	6.79E-03
TLE	385	8.22E-05
TOP2A	386	8.54E-05	1.10E-03
SOX11	387	8.74E-05	4.02E-04	4.89E-04
GRIP1	388	8.91E-05	6.09E-03
SMCHD1	389	1.01E-04
AUTS2	390	1.13E-04
NFATC2	391	1.14E-04	6.50E-04
FOXO3	392	1.16E-04	6.51E-04
MYF5	393	1.19E-04
POU3F3	394	1.24E-04
NR5A2	395	1.25E-04	1.51E-02
MEF2C	396	1.30E-04	3.37E-04	5.18E-02	6.88E-02
DDX5	397	1.38E-04	4.41E-04	4.87E-04
NFIL3	398	1.41E-04
STAG1	399	1.42E-04	4.16E-04	4.94E-04	5.12E-03	8.56E-03
MAFF	400	1.46E-04	5.07E-04	1.19E-03	1.32E-03
HIST1H1D	401	1.59E-04	6.27E-04	6.36E-04	6.90E-04	8.14E-04
E4F1	402	1.62E-04
NPAS4	403	1.64E-04	4.88E-04	8.81E-03
WT1	404	1.73E-04	7.53E-04	1.09E-03	3.49E-03	5.18E-02
HOXA9	405	1.75E-04	4.21E-04	5.10E-04
TEC	406	1.80E-04	1.85E-04	2.19E-04	1.07E-01
BIRA	407	1.92E-04	2.65E-04	2.79E-04	5.70E-04	5.96E-04
SREBF1	408	2.13E-04	4.96E-04	5.44E-04	7.82E-04	1.14E-03
RAD21	409	2.26E-04	3.71E-04	3.75E-04	5.09E-04	6.06E-04
MBD4	410	2.26E-04	4.89E-04	7.14E-04	9.53E-04
PRDM4	411	2.30E-04	2.41E-04	8.35E-04	1.67E-03
NPAS2	412	2.36E-04	4.39E-04	5.86E-04	9.83E-04	1.20E-03
GATA6	413	2.48E-04	5.57E-04	6.06E-04	6.51E-04	8.54E-04
BRCA1	414	2.59E-04	3.80E-04	4.78E-04	9.24E-04	1.00E+00
PER1	415	2.63E-04	4.27E-04	4.72E-04	5.80E-04	2.53E-03
SRSF2	416	2.66E-04	2.69E-04	4.87E-04
Ubiquitin	417	2.71E-04	4.96E-04	5.01E-04	7.81E-04	1.20E-03
BMI1	418	2.73E-04	4.47E-04	4.48E-04	4.88E-04	6.51E-04
ARID1A	419	2.73E-04	3.86E-04
TEAD4	420	2.80E-04
MKL2	421	2.86E-04	6.12E-04	4.49E-03
ZNF335	422	2.89E-04	3.47E-04	3.74E-04	3.89E-04	4.16E-04
IKZF3	423	3.02E-04	4.47E-04
SMARCC2	424	3.07E-04	6.28E-04	9.51E-04	1.00E+00
ASH1L	425	3.16E-04	5.83E-04
HIRA	426	3.22E-04	4.48E-04	9.28E-04
NBN	427	3.38E-04	4.32E-04	6.79E-04	1.67E-03
SUV39H2	428	3.47E-04	3.92E-04
RFX5	429	3.53E-04
CEBPG	430	3.55E-04
ATF4	431	3.68E-04	4.94E-04	4.94E-04	5.01E-03	1.22E-02
RFX2	432	3.73E-04	6.30E-04
PAX3	433	3.77E-04
HEY2	434	3.82E-04
NFIC	435	3.83E-04	1.26E-03
SUV39H1	436	3.83E-04	4.41E-04
DNMT3L	437	3.94E-04	4.93E-04
ELK4	438	3.94E-04	3.99E-04	4.92E-04	4.92E-04
CBX5	439	4.00E-04	4.41E-04	4.87E-04	4.94E-04	9.76E-04
BRD2	440	4.05E-04	4.47E-04	4.89E-04	4.89E-04	6.07E-04
KDM4A	441	4.12E-04	4.87E-04	6.63E-04
MECP2	442	4.13E-04	4.24E-04	4.28E-04	4.46E-04	4.46E-04
MTF2	443	4.31E-04	4.88E-04
ATF3	444	4.41E-04	5.04E-04	5.73E-04	8.04E-04	8.82E-04
BAZ1A	445	4.41E-04	4.41E-04	4.79E-04
ACTB	446	4.41E-04
GSK3B	447	4.41E-04
TWIST1	448	4.41E-04	4.89E-04	4.89E-04
PARP1	449	4.41E-04	4.41E-04
EED	450	4.41E-04	4.48E-04	4.74E-04	8.38E-04	1.49E-03
PWP1	451	4.42E-04
RB1	452	4.42E-04	6.32E-04
BAZ1B	453	4.42E-04
NLRC5	454	4.42E-04	5.86E-04	6.23E-04	6.52E-04	8.11E-04
SMC5	455	4.42E-04	4.72E-04	6.51E-04	6.51E-04	6.51E-04
RELB	456	4.45E-04	4.88E-04	4.89E-04	9.02E-04
ETV2	457	4.45E-04	4.73E-04	2.19E-03	6.11E-03	6.45E-03
SCML2	458	4.46E-04	8.52E-04
HNRNPL	459	4.46E-04	4.94E-04
HOPX	460	4.49E-04	4.53E-04
REL	461	4.54E-04	4.88E-04	4.88E-04	4.94E-04
DNMT3B	462	4.55E-04	3.19E-03
ZIC3	463	4.57E-04
NUP98PHF23	464	4.70E-04
MITF	465	4.71E-04
ELK1	466	4.75E-04	4.94E-04	6.32E-04	9.68E-03
BRWD1	467	4.78E-04	1.12E-03
HAND1	468	4.87E-04
SRSF1	469	4.87E-04	4.87E-04	4.89E-04
H3Pan	470	4.87E-04
KDM5A	471	4.87E-04	1.62E-03	1.70E-02	3.44E-02
KDM4D	472	4.87E-04	5.25E-04
MED23	473	4.87E-04	5.17E-04
DDIT3	474	4.88E-04	3.44E-03
ZFP42	475	4.88E-04
EOMES	476	4.89E-04
HMGA2	477	4.89E-04	5.51E-04	6.51E-04	6.51E-04
CTCFL	478	4.89E-04	9.34E-04	1.37E-03
TNNI2	479	4.89E-04	4.89E-04
PRDM5	480	4.89E-04	6.89E-04	1.19E-03	1.19E-03
LHX2	481	4.93E-04	6.79E-04	1.27E-03
CUX2	482	4.94E-04	1.05E-03
PSMB1	483	4.95E-04	4.96E-04
PHF20	484	5.19E-04	5.20E-04
BCL11A	485	5.57E-04
LBR	486	5.69E-04
NKX2-1	487	5.70E-04	1.09E-02
TET3	488	5.87E-04	5.89E-04	6.95E-04	2.19E-03	1.00E+00
MKL1	489	5.99E-04	6.54E-04	9.33E-04
NFATC1	490	6.10E-04	2.07E-03	4.22E-03
ELF5	491	6.14E-04	1.87E-03
GM6871	492	6.38E-04
BRDU	493	6.51E-04	1.02E-03
NLRP3	494	6.51E-04	6.51E-04
AEBP2	495	6.51E-04
PRDM9	496	6.78E-04	8.16E-03	1.56E-01
GLI3	497	6.92E-04	1.00E+00
CHD7	498	7.04E-04
CLK1	499	7.15E-04	2.23E-03
NCOA1	500	7.16E-04	1.64E-03
SOX6	501	7.19E-04	4.55E-03
SLC5A5	502	7.23E-04	1.60E-03
SATB2	503	7.91E-04
STAG2	504	8.01E-04	2.74E-03	6.62E-02	3.76E-01
STAT2	505	8.48E-04	1.72E-03	1.91E-02
TEAD2	506	8.77E-04	6.31E-03
NCOA3	507	9.01E-04
SS18	508	9.89E-04
DZIP3	509	1.04E-03
GLI1	510	1.06E-03
ELK3	511	1.18E-03	3.40E-03	4.98E-02
CRY1	512	1.28E-03	1.30E-03	1.81E-03	1.83E-03	5.52E-03
TRIM33	513	1.28E-03	2.32E-03	3.82E-03	5.59E-03	5.64E-03
LYL1	514	1.29E-03
HELLS	515	1.29E-03	6.68E-03
HSF2	516	1.32E-03	2.17E-03	2.95E-01
EHMT2	517	1.34E-03	1.70E-03
TBX20	518	1.49E-03
TFE3	519	2.14E-03	4.00E-03	1.42E-02
RUVBL1	520	2.24E-03
PHOX2A	521	2.42E-03
GTF2F1	522	2.45E-03
EHF	523	2.57E-03
ATF7	524	2.65E-03
MSX1	525	2.70E-03
ZC3H11A	526	3.26E-03	1.36E-01	5.02E-01
ESRRA	527	3.32E-03
JMJD6	528	4.08E-03
NR2F2	529	5.11E-03
GRHL2	530	5.71E-03
PPARGC1A	531	9.20E-03	2.93E-02
THRA	532	1.70E-02
PDX1	533	1.71E-02
H3F3B	534	3.08E-02	5.07E-02	5.55E-01
H1F0	535	3.86E-02
RFX6	536	1.02E-01
