## Supplementary material for "A hyper-quiescent chromatin state formed during aging is reversed by regeneration": Table S7

### Sheet: LISA diff_96h upold
LISA diff_96h upold
Transcription Factor	Rank	1st Sample p-value	2nd Sample p-value	3rd Sample p-value	4th Sample p-value	5th Sample p-value
E2F4	1	3.80E-38	7.88E-37	3.82E-36	8.30E-34	3.55E-14
SIN3B	2	1.07E-34	2.58E-22	1.99E-21	7.05E-17	1.99E-07
FOXA1	3	4.45E-24	2.34E-05	3.85E-05	2.69E-03	4.51E-03
FOXA2	4	4.06E-23	1.42E-08	1.57E-08	3.49E-06	1.46E-05
NCOR2	5	6.81E-20	3.03E-16	9.45E-02	1.86E-01
HDAC3	6	2.78E-19	5.70E-18	2.48E-17	7.06E-16	3.75E-14
SIN3A	7	4.22E-18	4.39E-18	2.94E-08	1.25E-07	8.91E-07
BCL6	8	8.74E-18	1.61E-15	5.61E-14	8.47E-12	2.51E-05
STAT5B	9	8.93E-18	2.51E-14	5.30E-14	1.55E-13	1.84E-12
RXRA	10	9.38E-18	1.35E-15	3.05E-15	1.35E-14	3.52E-14
CEBPB	11	1.41E-17	2.26E-14	2.31E-14	2.54E-14	4.01E-14
PPARA	12	1.56E-17	1.11E-16	1.28E-14	4.82E-14	2.11E-07
NR1D1	13	3.28E-17	8.80E-17	1.14E-15	1.62E-15	2.40E-13
E2F3	14	1.13E-15	6.38E-13	1.49E-09	1.75E-08	2.79E-03
NCOR1	15	1.26E-15	2.08E-14	8.35E-05	1.11E-01	1.26E-01
NR1D2	16	2.28E-15	2.61E-12	5.46E-04	2.58E-03
CEBPA	17	9.27E-15	8.93E-14	1.01E-13	3.26E-13	3.99E-12
NR1H2	18	1.29E-14	5.99E-06	2.48E-03	1.53E-01
RORC	19	1.70E-14	5.62E-05	7.14E-04	3.36E-03	7.74E-03
ING1	20	3.31E-14	5.25E-14	4.07E-06	8.56E-05	2.92E-02
NR3C1	21	8.25E-14	5.33E-13	6.53E-13	2.93E-12	3.43E-12
RORA	22	1.06E-13	7.84E-08
NFIL3	23	1.96E-13
SRC	24	2.01E-13	1.43E-11	9.76E-07	1.02E-03
E2F1	25	4.02E-13	3.67E-08	6.59E-06	1.05E-04	1.74E-04
THRB	26	1.52E-12	1.83E-12	1.15E-02	1.68E-01
HNF4A	27	9.26E-12	5.19E-09	1.04E-06	1.10E-05	2.67E-04
POLR2B	28	9.99E-12	1.64E-10	7.44E-08	3.89E-07	5.56E-07
RARA	29	1.29E-11	5.40E-08	7.44E-07	7.44E-07	7.86E-06
SIRT1	30	3.70E-11	3.02E-02	3.17E-02	6.47E-02	7.58E-02
ONECUT1	31	7.28E-11	1.33E-10	9.33E-09	1.57E-08	3.28E-08
CREBBP	32	8.96E-11	2.81E-09	1.20E-07	1.23E-07	1.01E-04
CRY2	33	1.10E-10	9.16E-08	4.68E-07	5.09E-06	1.37E-04
ESR1	34	1.18E-10	1.64E-10	1.41E-06	1.94E-06	2.06E-06
NFYA	35	2.22E-10	2.08E-08	3.62E-07	1.31E-05	1.57E-02
NFYC	36	5.54E-10
FOS	37	6.31E-10	3.46E-08	1.88E-07	2.98E-07	1.41E-06
H2AZ	38	7.05E-10	1.97E-08	2.22E-07	3.34E-07	3.58E-07
OTX2	39	9.84E-10	5.28E-08	1.29E-05	1.44E-05	2.07E-05
EGR1	40	1.00E-09	8.67E-03	1.39E-02	1.39E-01	4.03E-01
USF1	41	1.02E-09	5.58E-06	1.12E-05	3.87E-05
KDM6B	42	1.46E-09	1.07E-04	5.40E-03	1.62E-02	1.61E-01
HEY1	43	2.07E-09	1.95E-05	6.70E-04	2.21E-01
MED1	44	2.65E-09	4.99E-08	7.34E-08	5.54E-07	1.01E-06
NFYB	45	3.26E-09
RBPJ	46	3.31E-09	3.20E-04	1.49E-03	2.22E-03	2.96E-03
SOX2	47	3.48E-09	5.19E-08	1.56E-07	3.86E-07	3.87E-07
TCF4	48	5.40E-09	1.63E-08	2.19E-02	6.61E-02	1.40E-01
KLF3	49	5.43E-09	2.92E-06	4.43E-02
YY1	50	6.35E-09	7.20E-08	1.78E-06	2.37E-06	1.85E-05
KMT2B	51	8.64E-09	9.89E-09	7.21E-06	1.77E-05	5.38E-05
PER2	52	9.54E-09	1.70E-07	5.08E-06	4.26E-04	8.50E-04
MYOD1	53	1.20E-08	1.41E-07	4.20E-07	3.02E-06	3.08E-06
MXI1	54	1.26E-08	5.82E-05	1.40E-04	5.12E-04
GATA4	55	1.39E-08	1.54E-07	4.32E-07	2.33E-06	2.07E-05
NEUROD1	56	1.91E-08	7.61E-05	6.89E-02	1.40E-01
SMAD3	57	2.01E-08	2.47E-05	1.21E-04	9.66E-04	1.24E-03
TCF7	58	2.36E-08	9.72E-05	6.40E-04	4.19E-02	9.95E-02
RFX3	59	2.37E-08
CDX2	60	2.99E-08	1.58E-03	1.56E-02	2.01E-02	2.41E-02
ETS1	61	3.11E-08	7.19E-05	1.50E-03	6.13E-03	2.29E-02
KDM1A	62	3.48E-08	9.79E-07	3.42E-06	3.74E-06	1.54E-05
ETS2	63	3.84E-08	5.37E-02	5.77E-02	5.96E-02
TCF12	64	4.18E-08	3.34E-07	7.26E-07	4.83E-06	1.82E-01
SPI1	65	4.55E-08	2.46E-07	6.29E-06	7.93E-06	1.08E-05
C17orf96	66	4.67E-08	5.71E-07	3.02E-06	6.12E-04
RNF2	67	5.41E-08	1.13E-06	3.40E-05	3.72E-05	6.98E-05
ASCL1	68	6.24E-08	6.21E-04	1.94E-03	3.64E-03	1.66E-02
CHD2	69	6.32E-08	2.09E-06
CRY1	70	8.72E-08	1.56E-07	2.15E-07	3.42E-07	2.44E-04
MAX	71	9.49E-08	2.66E-05	1.77E-03
TGIF1	72	1.06E-07	8.38E-06	3.03E-04	2.09E-03	4.47E-02
SMC1A	73	1.18E-07	4.93E-06	2.43E-05	3.41E-05	5.42E-05
CDK8	74	1.18E-07	9.14E-06
POU5F1	75	1.43E-07	1.66E-06	1.86E-06	2.97E-06	3.02E-06
RUNX1	76	1.54E-07	9.23E-07	1.74E-06	3.91E-06	5.11E-06
NANOG	77	1.56E-07	5.31E-06	6.55E-06	1.04E-05	4.42E-05
TP53	78	1.61E-07	8.92E-07	8.92E-07	2.10E-06	6.68E-05
VDR	79	1.71E-07	1.81E-07	1.14E-06	1.32E-06	1.69E-06
ATF2	80	1.89E-07	1.31E-05
GTF2B	81	1.93E-07	7.08E-05	2.25E-03	3.51E-03	3.95E-03
SUPT5H	82	2.05E-07	2.36E-05	2.43E-04	5.31E-04	1.06E-03
NFIB	83	2.08E-07	1.87E-06
MYCN	84	2.12E-07
ESRRA	85	2.17E-07
TAF3	86	2.22E-07	1.46E-06	1.21E-05
HNF1B	87	2.37E-07	3.20E-06
KLF5	88	2.39E-07	3.95E-06	7.57E-06
MED12	89	2.90E-07	2.34E-04	1.36E-02	7.27E-02
KDM2B	90	2.95E-07	2.91E-06	4.84E-06	1.03E-05	2.58E-05
OLIG2	91	3.11E-07	1.78E-04	2.23E-04	9.56E-04
MYOG	92	3.34E-07	1.05E-04	1.09E-04	1.49E-03	9.08E-03
MYC	93	4.26E-07	7.90E-07	2.88E-06	4.16E-06	1.79E-05
PPARG	94	4.35E-07	1.39E-05	2.02E-05	3.19E-05	4.38E-05
KLF1	95	5.69E-07	1.44E-05	1.79E-01	2.32E-01
MAZ	96	6.18E-07	2.59E-05
NRF1	97	6.32E-07	3.43E-06	5.26E-06	1.13E-05	1.18E-05
SOX17	98	6.63E-07	5.93E-05	1.78E-04	1.38E-03	1.82E-02
SP1	99	6.86E-07	9.76E-07	9.85E-05
MSX1	100	7.02E-07
CTCF	101	7.52E-07	1.02E-06	1.33E-06	1.86E-06	1.89E-06
PER1	102	7.69E-07	3.89E-06	1.66E-04	1.15E-03	5.44E-02
JUND	103	8.25E-07	9.61E-06	7.43E-05	2.27E-04	2.45E-02
TBP	104	8.52E-07	2.24E-06	5.96E-06	1.81E-05	3.63E-05
ARNTL	105	8.82E-07	1.02E-06	1.41E-04	4.66E-03	1.32E-02
TAF9B	106	8.85E-07
UBTF	107	8.87E-07	5.10E-04	4.64E-02
SOX3	108	9.34E-07	5.65E-05	1.04E-03	3.84E-03	3.30E-02
TBX3	109	9.80E-07	2.41E-06	9.02E-04	3.28E-03	1.30E-02
TFAP2C	110	1.36E-06	5.86E-06
TBX5	111	1.50E-06
MZF1	112	1.52E-06	2.64E-05	2.14E-04
PRDM14	113	1.71E-06	5.02E-02	2.43E-01
EZH2	114	2.08E-06	1.51E-04	9.05E-04	2.88E-03	3.90E-03
BRD4	115	2.10E-06	1.39E-04	1.42E-04	4.61E-04	7.58E-04
KMT2C	116	2.19E-06	1.95E-05	3.20E-04	5.75E-02	1.01E-01
PR	117	2.39E-06	6.21E-06	3.92E-04	1.62E-03	2.02E-01
TGIF2	118	2.41E-06
NELFA	119	2.55E-06
MEN1	120	2.61E-06	1.47E-04	5.90E-04	9.31E-04	3.95E-02
RCOR1	121	2.67E-06	1.53E-02	6.67E-02
GATA1	122	2.96E-06	2.96E-06	1.89E-05	2.45E-05	4.21E-05
ASCL2	123	3.01E-06	2.33E-01
CHRM2	124	3.03E-06	2.74E-03	3.66E-03	5.21E-03	6.32E-03
TFCP2	125	3.18E-06
GTF2E2	126	3.41E-06	2.21E-02	5.30E-02
SOX9	127	3.50E-06	4.84E-05	1.54E-04	6.38E-04	6.65E-04
ZNF384	128	3.70E-06	3.88E-05	4.30E-04
NCAPD3	129	4.01E-06	6.09E-03
PRDM16	130	4.11E-06	1.83E-04	2.90E-04	2.97E-03	3.24E-02
CBFB	131	4.46E-06	1.52E-03	2.96E-03	1.17E-01	2.22E-01
SOX10	132	4.63E-06	2.71E-05
GATA2	133	4.69E-06	4.69E-06	5.40E-05	1.53E-04	1.27E-02
KAT5	134	5.17E-06
STAT5A	135	5.19E-06	5.54E-05	6.65E-05	7.08E-05	9.42E-04
RFX1	136	5.56E-06
STAT1	137	5.62E-06	5.99E-05	1.00E-04	1.90E-04	3.13E-04
FEZF2	138	5.74E-06	1.22E-04
SMARCA4	139	5.77E-06	6.34E-06	8.99E-06	2.17E-05	1.36E-04
GFI1	140	6.18E-06	1.95E-02	5.16E-02
PTF1A	141	6.50E-06	1.53E-03	1.52E-02	1.55E-02	1.68E-02
ZMIZ1	142	7.10E-06	2.09E-04	1.36E-02	2.54E-01
ERG	143	7.18E-06	4.31E-05	4.28E-04	9.76E-03	1.03E-02
SRF	144	7.26E-06	1.65E-05	6.71E-04	9.64E-04	1.36E-03
NIPBL	145	7.73E-06	4.89E-05	9.18E-04
IKZF1	146	7.93E-06	1.57E-05	6.74E-05	1.15E-04	4.57E-04
NR5A2	147	8.09E-06	3.76E-03
MYBL1	148	8.46E-06
RUNX2	149	8.54E-06	2.42E-04	3.74E-04	3.74E-04	3.92E-04
STAT3	150	8.57E-06	1.72E-05	1.72E-05	3.33E-05	3.95E-05
HDAC1	151	8.59E-06	1.22E-05	1.66E-03	2.03E-03	1.27E-02
NELFB	152	9.02E-06
RXRG	153	9.56E-06	2.21E-05	4.11E-04	5.79E-04	8.44E-03
CREB1	154	9.56E-06	1.32E-05	7.92E-05	2.21E-04	2.55E-04
RELA	155	9.59E-06	6.63E-05	6.86E-05	2.50E-04	5.17E-04
UTF1	156	9.74E-06	1.08E-04	9.21E-02
EGR2	157	1.00E-05	2.29E-05	8.10E-03	1.36E-02	4.28E-02
KDM6A	158	1.05E-05	1.76E-05	9.51E-04	1.05E-01	1.88E-01
SMC3	159	1.18E-05	2.64E-05	4.40E-05	1.46E-04	1.82E-04
FLI1	160	1.26E-05	2.28E-05	7.62E-05	9.90E-05	1.79E-04
SMAD1	161	1.29E-05	2.15E-04	2.24E-03	1.04E-01	1.68E-01
MAPK8	162	1.30E-05	5.91E-05	3.25E-04	3.47E-04	3.77E-03
EBF1	163	1.34E-05	1.00E-03	2.56E-03	6.41E-03	7.98E-03
ARID3A	164	1.37E-05	1.82E-05	1.59E-02	2.37E-01
POLR3D	165	1.44E-05	3.88E-03	4.32E-03	1.60E-02	3.50E-02
KLF4	166	1.51E-05	1.97E-04	2.90E-04	2.42E-03	1.30E-02
ZFP57	167	1.70E-05	1.72E-04	2.22E-04	1.03E-03	1.03E-03
TCF7L1	168	1.77E-05	1.91E-05	5.97E-05	1.94E-04	1.37E-03
TBX21	169	1.83E-05	1.50E-04	5.05E-02	2.98E-01
INSM1	170	1.87E-05
FGFR1	171	1.89E-05	4.77E-04	7.72E-02
SMAD2/3	172	1.92E-05	8.10E-05	6.18E-02
T	173	1.95E-05	2.78E-05	3.28E-05	7.27E-04	1.36E-03
TAF7L	174	2.08E-05	5.17E-03	1.31E-02
FOSL2	175	2.14E-05	3.69E-05	3.90E-05	1.20E-04	1.57E-04
TAL1	176	2.23E-05	2.70E-05	2.81E-05	6.06E-05	1.91E-04
MTA2	177	2.32E-05
KDM4C	178	2.34E-05	2.75E-03	5.47E-03	7.02E-02	1.51E-01
CBX3	179	2.50E-05	4.24E-02
CDK9	180	2.50E-05	1.34E-03	2.39E-03	4.31E-03	2.24E-02
STAG1	181	2.65E-05	2.88E-04	5.10E-04	6.01E-04	1.30E-03
STAT6	182	2.70E-05	3.68E-05	1.89E-04	2.79E-03	3.59E-03
RAD23B	183	2.71E-05	1.91E-01
NELFE	184	2.74E-05	8.13E-05
SUZ12	185	2.89E-05	7.60E-04	1.87E-03	2.15E-03	3.09E-03
ZBTB17	186	2.97E-05	1.52E-04	2.24E-04	1.83E-01	2.37E-01
RBBP5	187	3.04E-05	6.39E-05	1.74E-03	1.90E-02	1.04E-01
IRF4	188	3.06E-05	1.57E-04	1.99E-04	2.29E-04	8.07E-04
REPIN1	189	3.14E-05
LMO2	190	3.17E-05	1.63E-03
PRDM1	191	3.20E-05	5.41E-02	9.94E-02	2.47E-01
MEF2D	192	3.21E-05	1.17E-04	3.22E-04	1.33E-03	1.60E-03
YAP1	193	3.61E-05	2.89E-01
HCFC1	194	3.67E-05	3.73E-04	4.31E-04	1.73E-01
GFI1B	195	3.94E-05	2.63E-03	1.28E-01
NR4A1	196	3.96E-05	3.60E-02	6.76E-01
MEIS1	197	4.08E-05	1.05E-04	2.27E-04	4.18E-04	8.44E-04
RAG2	198	4.39E-05	6.35E-05	1.02E-04	1.16E-04	1.83E-04
ESRRB	199	4.58E-05	1.08E-01	2.02E-01	2.11E-01	2.28E-01
RBPJL	200	4.99E-05	5.80E-05
ZIC1/2	201	5.12E-05	5.32E-04	3.19E-03	7.34E-03
JUN	202	5.13E-05	9.03E-05	1.92E-04	8.70E-04	4.05E-03
HDAC2	203	5.37E-05	7.03E-04	2.85E-03
NKX2-1	204	5.59E-05	2.04E-03
HRAS	205	5.80E-05	6.51E-05	9.94E-05	1.74E-04	1.25E-01
RFX6	206	5.97E-05
MCRS1	207	6.51E-05	3.38E-04
NEUROD2	208	6.60E-05	6.63E-05	6.64E-04	1.48E-03	1.61E-03
HSF1	209	6.84E-05	5.92E-03	1.93E-02	3.22E-02	6.88E-02
MBD3	210	6.84E-05	1.60E-03	3.45E-03	3.96E-03	4.15E-03
BATF	211	6.85E-05	5.49E-04	6.40E-04	1.43E-03	1.93E-03
TEAD2	212	7.07E-05	1.27E-01
KAT8	213	7.72E-05	2.81E-04	5.29E-03	1.50E-02
POLR3A	214	7.80E-05	9.72E-02	1.01E-01	1.04E-01	1.29E-01
HOXC9	215	7.82E-05	2.16E-01	2.38E-01
SFMBT1	216	7.91E-05	3.25E-01
NR6A1	217	8.15E-05	1.82E-03
MLLT3	218	8.16E-05	8.43E-05	1.64E-01
RAD21	219	8.17E-05	2.77E-04	5.37E-04	5.81E-04	5.90E-04
PHC1	220	8.38E-05	5.07E-03
JARID2	221	1.00E-04	1.07E-03	5.25E-03	7.73E-03	2.53E-02
STAT5	222	1.01E-04	6.58E-04	9.35E-04	1.88E-03	5.22E-02
KAT2B	223	1.02E-04	2.25E-04	4.76E-04	1.74E-02	2.60E-01
PAX5	224	1.03E-04	4.14E-04	3.99E-03	4.80E-03	5.43E-03
CLOCK	225	1.06E-04	5.33E-03	2.51E-02	4.20E-02	1.08E-01
TMPRSS4	226	1.07E-04	1.23E-04	7.06E-04	1.49E-03	5.35E-02
AR	227	1.10E-04	2.32E-04	3.32E-03	1.04E-02	1.06E-02
CHD4	228	1.11E-04	1.53E-04	6.86E-04	1.25E-03	2.78E-03
TET1	229	1.12E-04	3.76E-04	1.62E-02	1.64E-02	2.46E-02
TRIM28	230	1.24E-04	2.93E-03	9.08E-03	4.36E-02	8.67E-02
RUNX3	231	1.30E-04	4.16E-04	1.25E-02	1.40E-02	3.71E-02
SIRT6	232	1.36E-04	1.13E-01	1.84E-01	2.04E-01	1.00E+00
PKNOX1	233	1.39E-04
SMARCA5	234	1.40E-04	6.96E-03	1.93E-01	2.53E-01	2.84E-01
PAX6	235	1.47E-04	1.78E-02	2.62E-02	1.60E-01
RBFOX2	236	1.55E-04
HOXB4	237	1.66E-04	3.64E-04	3.22E-02
5HMC	238	1.67E-04	2.34E-04	8.84E-04	2.72E-03	8.78E-03
STAG2	239	1.74E-04	3.38E-04	6.62E-04	3.65E-03
NOTCH1	240	1.79E-04	1.92E-04	1.75E-03	2.22E-03	2.47E-02
CDK7	241	2.02E-04
FAIRE	242	2.25E-04	1.31E-03	5.59E-03	6.04E-02	1.80E-01
ELL	243	2.39E-04
SIX4	244	2.39E-04	2.24E-01
CAPG	245	2.45E-04	7.46E-04
ETV6	246	2.45E-04	5.03E-03	9.57E-03
NKX2-5	247	2.62E-04	4.06E-04
BHLHE40	248	2.69E-04	1.00E-03
CHD1	249	2.85E-04	7.51E-03	1.84E-01
EP400	250	2.87E-04	1.10E-01	3.06E-01	3.40E-01
DDIT3	251	2.92E-04	1.93E-01
SMAD2	252	3.10E-04	4.74E-03	7.10E-03
STAT4	253	3.11E-04	1.33E-02	1.13E-01
NR0B2	254	3.21E-04	8.39E-03
SMAD4	255	3.49E-04
DPY30	256	3.86E-04
TDG	257	3.96E-04
FOXP3	258	3.97E-04	2.48E-03	2.65E-02	5.67E-02	6.84E-02
KCR	259	4.12E-04	1.59E-03	7.26E-02
MYB	260	4.40E-04	1.21E-03	2.56E-03	7.94E-03	4.33E-02
CBX8	261	4.96E-04	1.68E-02	1.77E-01
CTR9	262	5.17E-04	4.83E-03	2.07E-02
H3S28ph	263	5.27E-04	3.77E-02	1.80E-01	2.12E-01	2.26E-01
ZC3H11A	264	5.60E-04	6.06E-04	1.14E-02
CHD8	265	5.61E-04	3.69E-03	2.53E-01	2.67E-01
POLR3GL	266	5.66E-04	2.65E-02	8.08E-02	2.22E-01
MSL2	267	5.75E-04	9.12E-03
FOXO3	268	5.80E-04	1.84E-01
AFF4	269	5.93E-04	7.01E-03
BACH2	270	6.22E-04
POU3F1	271	7.19E-04	2.70E-02	2.24E-01
FOXL2	272	7.51E-04	2.13E-03
POU2F1	273	7.60E-04
NKX6-1	274	7.73E-04
JUNB	275	8.31E-04	1.09E-03	3.38E-03	1.68E-02	1.82E-01
DPPA2	276	8.68E-04
DICER1	277	8.82E-04	2.88E-03	1.96E-01	2.00E-01
MSL1	278	9.22E-04	1.19E-02	5.65E-02
NKX3-1	279	9.24E-04	9.65E-03	8.75E-02	1.10E-01	1.55E-01
ZIC3	280	9.38E-04
MAFK	281	9.67E-04	2.93E-03	3.77E-03	4.24E-02
ATOH1	282	9.85E-04	3.90E-03	1.36E-02
KANSL3	283	1.05E-03	1.50E-03
JMJD6	284	1.17E-03
PAXIP1	285	1.19E-03	2.45E-03	8.97E-02	2.15E-01
MAF	286	1.25E-03	1.93E-03	1.97E-03	2.52E-03	3.24E-03
NFE2L2	287	1.29E-03	1.88E-02
ATF3	288	1.33E-03	8.98E-02	1.33E-01	2.20E-01	2.88E-01
ASH2L	289	1.37E-03	1.61E-02
PITX1	290	1.39E-03	5.76E-02
IKZF3	291	1.44E-03	2.11E-03
BRD3	292	1.46E-03	8.94E-02	1.41E-01	1.65E-01	1.84E-01
DMRT1	293	1.50E-03	2.60E-03
AICDA	294	1.51E-03	2.13E-03	2.46E-02	1.91E-01	2.33E-01
USP16	295	1.57E-03	8.42E-03	1.94E-02	9.38E-02	2.53E-01
LHX2	296	1.63E-03	3.00E-03	1.54E-01
PBX1	297	1.68E-03	9.99E-02
RAG1	298	1.73E-03	3.21E-03	1.02E-02	1.79E-02	6.04E-02
ELL2	299	1.81E-03	3.53E-03
TOP2B	300	1.87E-03	8.81E-02	1.00E+00
H2AFX	301	1.91E-03	2.02E-02	7.58E-02	1.60E-01	2.29E-01
EZH1	302	1.97E-03	2.48E-03	2.97E-03	5.48E-03	5.49E-03
NUCKS1	303	1.97E-03
AHR	304	2.08E-03	7.64E-02	1.38E-01	2.63E-01
OVOL2	305	2.16E-03
NR0B1	306	2.27E-03	2.65E-03
OGT	307	2.27E-03	1.48E-01	1.88E-01	2.89E-01
DNMT3A	308	2.30E-03	1.26E-02	2.55E-02	5.93E-02	1.07E-01
SMAD1/5	309	2.31E-03	1.02E-02	1.87E-01	2.69E-01
CRX	310	2.34E-03	7.88E-03	7.21E-02	8.09E-02
IRF8	311	2.63E-03	2.65E-03	2.95E-03	3.21E-03	3.39E-03
FOXD3	312	2.65E-03	2.73E-03	2.78E-03	1.35E-02	1.08E-01
ETV2	313	2.66E-03	3.06E-02	2.32E-01	2.33E-01	3.02E-01
NKX3-2	314	2.69E-03	1.68E-01
LDB1	315	2.73E-03	5.44E-03	1.06E-02	2.78E-02
CBX7	316	3.26E-03	2.50E-02	4.86E-02	1.59E-01	2.03E-01
REST	317	3.36E-03	8.15E-03	2.46E-02	6.21E-02	1.35E-01
ERF	318	3.54E-03	4.64E-02
FOXO1	319	3.63E-03	4.50E-03	6.11E-03	5.00E-02	7.92E-02
TRIM33	320	3.65E-03	5.69E-03	6.53E-02	7.28E-02	2.43E-01
HIF1A	321	3.70E-03	1.87E-02	2.25E-02	2.48E-02	1.11E-01
WDR5	322	3.75E-03	1.22E-02	2.02E-02	2.34E-02	1.53E-01
TFAP2A	323	4.04E-03	6.23E-03	2.30E-02	2.78E-02	2.99E-02
GRHL2	324	4.08E-03
TLE	325	4.08E-03
SUMO2	326	4.30E-03	9.21E-03	2.46E-02
BATF3	327	4.62E-03	1.00E-01
SETDB1	328	4.75E-03	1.83E-02	9.29E-02	1.62E-01	1.70E-01
PPARGC1A	329	5.00E-03	2.57E-02
MEF2A	330	5.06E-03	1.62E-02	4.85E-02	6.57E-02
DMRTB1	331	5.18E-03
NPAS2	332	5.32E-03	7.70E-02	8.84E-02	1.04E-01	1.57E-01
GATA3	333	5.42E-03	1.05E-02	1.23E-02	1.82E-02	2.01E-02
PRDM5	334	5.53E-03	1.93E-02	1.05E-01	2.09E-01
CTCFL	335	5.60E-03	2.37E-01	2.42E-01
RPA	336	5.68E-03	7.33E-03	9.12E-03	2.93E-02	3.81E-02
GATA6	337	5.81E-03	1.92E-02	2.72E-02	3.40E-02	1.10E-01
USF2	338	6.25E-03	2.28E-02	6.77E-02
SPNS1	339	6.49E-03	1.15E-01	1.29E-01	2.08E-01	3.71E-01
CEBPG	340	6.58E-03
MAFF	341	6.63E-03	1.87E-02	1.01E-01	2.00E-01
AUTS2	342	6.69E-03
PKNOX1 | PKNOX2	343	6.71E-03
TAF1	344	6.80E-03	2.04E-01	6.90E-01
SATB1	345	6.87E-03
TNFSF11	346	6.96E-03	2.59E-02
NCOA2	347	7.05E-03	5.09E-01
WT1	348	7.19E-03	1.20E-02	1.01E-01	1.27E-01	2.70E-01
HOXA9	349	7.49E-03	1.31E-02	2.52E-01
ZNF143	350	7.91E-03	4.18E-02	6.81E-02
CTNNB1	351	8.48E-03	3.26E-02	6.24E-02	6.28E-02	1.92E-01
ATF7IP	352	8.49E-03
CXXC1	353	8.79E-03	2.07E-01
KDM4B	354	9.01E-03
CSTF3	355	9.02E-03
ATRX	356	9.27E-03	1.02E-01	1.37E-01	1.87E-01	1.88E-01
KDM2A	357	9.46E-03	1.66E-02
SUPT6H	358	9.94E-03	4.96E-02
ZKSCAN1	359	1.08E-02	6.17E-02
FOSB	360	1.09E-02	5.86E-02	8.39E-02	8.93E-02	9.55E-02
ELL3	361	1.14E-02
TBX19	362	1.16E-02
PHF19	363	1.20E-02	2.63E-02	2.17E-01	2.38E-01	3.14E-01
ATF4	364	1.22E-02	2.76E-02	1.03E-01	2.08E-01	3.83E-01
RAP1A	365	1.25E-02	5.16E-02	1.51E-01	4.40E-01
ZFPM1	366	1.27E-02
MBD1	367	1.29E-02	5.01E-02	9.03E-02	1.45E-01	1.67E-01
KLF15	368	1.31E-02	3.85E-02
MECP2	369	1.38E-02	7.39E-02	7.57E-02	1.21E-01	1.66E-01
POU3F2	370	1.39E-02	2.30E-02	2.41E-02	5.87E-02	1.17E-01
IKZF2	371	1.41E-02
KDM3A	372	1.42E-02	2.89E-01
NFATC2	373	1.51E-02	2.26E-01
CBX2	374	1.51E-02
MAFA	375	1.68E-02
ZIC2	376	1.70E-02	3.15E-02
SOX4	377	1.79E-02
NPAS4	378	1.85E-02	2.19E-02	2.23E-01
ISL1	379	1.90E-02	2.75E-02	6.26E-02	4.36E-01
SREBF1	380	1.97E-02	9.36E-02	9.36E-02	9.96E-02	2.11E-01
MITF	381	1.99E-02
DDX5	382	2.02E-02	1.88E-01	2.04E-01
FOXK1	383	2.03E-02
HSF2	384	2.04E-02	1.38E-01	2.07E-01
SIX2	385	2.08E-02	8.21E-02
ASH1L	386	2.09E-02	6.47E-02
HELLS	387	2.14E-02	1.35E-01
ELF1	388	2.29E-02	4.68E-02
MTOR	389	2.35E-02
GRIP1	390	2.36E-02	4.40E-01
GPS2	391	2.41E-02	4.84E-02
NFATC1	392	2.42E-02	7.48E-02	4.02E-01
ERCC3	393	2.56E-02
CUX2	394	2.85E-02	3.01E-01
SATB2	395	2.98E-02
KDM5B	396	3.07E-02	1.38E-01	2.75E-01
KDM5C	397	3.23E-02	1.34E-01
PARP14	398	3.25E-02	4.46E-02	7.45E-02	2.03E-01
H3F3B	399	3.32E-02	1.70E-01	6.70E-01
SUMO1	400	3.36E-02	3.69E-02	7.58E-02
Input	401	3.48E-02	8.53E-02	1.03E-01	1.06E-01	1.22E-01
TEC	402	3.50E-02	6.02E-02	3.21E-01	3.88E-01
RARG	403	3.55E-02	7.00E-02	9.00E-02	1.06E-01	4.69E-01
PRDM4	404	3.61E-02	7.14E-02	8.42E-02	1.15E-01
DMC1	405	3.82E-02	8.78E-02	1.18E-01	1.25E-01	1.34E-01
ATF7	406	3.94E-02
NFE2	407	3.99E-02	1.13E-01	1.49E-01	2.30E-01	3.10E-01
TET2	408	4.00E-02	3.04E-01
POLR3G	409	4.29E-02	7.29E-02
RAD51	410	4.74E-02	8.26E-02	1.04E-01	1.04E-01	1.05E-01
BRWD1	411	4.79E-02	1.34E-01
GRHL3	412	4.83E-02	1.22E-01	1.86E-01	3.57E-01
LHX3	413	4.89E-02
SOX6	414	4.92E-02	2.40E-01
AFF3	415	4.94E-02
RFX2	416	5.07E-02	1.29E-01
HIRA	417	5.16E-02	3.71E-01	6.35E-01
MEF2C	418	5.25E-02	1.17E-01	1.35E-01	6.30E-01
MKL2	419	5.26E-02	9.07E-02	1.74E-01
MYF5	420	5.31E-02
GABPA	421	5.51E-02
PDX1	422	5.61E-02
PRDM9	423	5.74E-02	3.91E-01	6.70E-01
MBD4	424	5.83E-02	1.88E-01	2.22E-01	2.79E-01
KDM5A	425	5.96E-02	7.40E-02	1.88E-01	2.40E-01
THRA	426	6.02E-02
AURKB	427	6.14E-02	2.46E-01
RYBP	428	6.30E-02	2.51E-01
SPIB	429	6.71E-02	4.64E-01
KMT2A	430	6.75E-02	1.42E-01	2.48E-01
GTF2A1	431	7.23E-02
PHOX2A	432	7.50E-02
TRIM63	433	7.69E-02	1.27E-01	1.53E-01	3.78E-01
BCL3	434	7.84E-02
NCOA3	435	8.05E-02
NSL1	436	8.20E-02
MTF2	437	8.22E-02	2.17E-01
IRF1	438	8.36E-02	8.89E-02	9.56E-02	9.69E-02	1.52E-01
LUZP1	439	8.59E-02
MYO1C	440	8.64E-02
ZFX	441	8.90E-02
DAXX	442	9.22E-02	1.10E-01	1.23E-01	2.21E-01	3.45E-01
ELK3	443	9.35E-02	1.40E-01	7.21E-01
SRSF2	444	1.05E-01	1.08E-01	1.88E-01
BMI1	445	1.05E-01	1.44E-01	1.47E-01	1.61E-01	1.84E-01
INO80	446	1.09E-01
LBR	447	1.11E-01
TEAD4	448	1.15E-01
EHMT2	449	1.17E-01	2.73E-01
ELK4	450	1.19E-01	2.05E-01	2.33E-01	2.49E-01
DNMT3L	451	1.21E-01	4.54E-01
BIRA	452	1.22E-01	1.93E-01	2.00E-01	2.17E-01	2.94E-01
DZIP3	453	1.24E-01
PHF20	454	1.25E-01	1.41E-01
SOX11	455	1.26E-01	2.52E-01	2.52E-01
BRCA1	456	1.26E-01	1.41E-01	2.02E-01	2.55E-01	1.00E+00
POU3F3	457	1.36E-01
NLRC5	458	1.40E-01	1.89E-01	2.01E-01	2.59E-01	2.94E-01
ZNF335	459	1.46E-01	1.88E-01	1.91E-01	1.96E-01	2.00E-01
CHD7	460	1.46E-01
MBD2	461	1.49E-01	1.93E-01	2.25E-01	2.30E-01	2.42E-01
GTF2F1	462	1.53E-01
CLK1	463	1.56E-01	3.07E-01
TNNI2	464	1.57E-01	2.88E-01
SMCHD1	465	1.61E-01
NFIC	466	1.61E-01	2.02E-01
CBX5	467	1.64E-01	1.88E-01	2.75E-01	3.04E-01	5.64E-01
SRSF1	468	1.65E-01	1.88E-01	2.00E-01
ACTB	469	1.67E-01
SMC5	470	1.68E-01	1.77E-01	1.84E-01	1.84E-01	1.84E-01
RB1	471	1.69E-01	2.77E-01
H1F0	472	1.71E-01
RUVBL1	473	1.72E-01
MED23	474	1.72E-01	1.88E-01
IRF3	475	1.74E-01	4.64E-01
THAP11	476	1.76E-01
BRD2	477	1.76E-01	2.08E-01	2.69E-01	3.16E-01	3.71E-01
EHF	478	1.76E-01
RFX5	479	1.78E-01
TFE3	480	1.80E-01	1.82E-01	5.75E-01
Ubiquitin	481	1.80E-01	2.26E-01	3.36E-01	4.91E-01	8.35E-01
NUP98PHF23	482	1.80E-01
PAX7	483	1.82E-01
BARX1	484	1.83E-01
BRDU	485	1.84E-01	2.32E-01
HMGA2	486	1.84E-01	1.84E-01	1.91E-01	2.00E-01
GLI3	487	1.84E-01	3.18E-01
ZFP42	488	1.88E-01
H3Pan	489	1.88E-01
KDM4D	490	1.88E-01	3.32E-01
KDM4A	491	1.88E-01	3.35E-01	5.92E-01
HAND1	492	1.88E-01
RELB	493	1.88E-01	2.47E-01	2.55E-01	4.39E-01
IRF7	494	1.88E-01	1.93E-01	2.05E-01	2.27E-01
HIST1H1D	495	1.89E-01	1.96E-01	2.04E-01	2.53E-01	3.24E-01
MKL1	496	1.91E-01	1.99E-01	2.58E-01
EED	497	1.91E-01	1.99E-01	2.54E-01	2.59E-01	3.64E-01
PAX3	498	1.94E-01
HEXIM1	499	1.94E-01
ELK1	500	1.95E-01	2.14E-01	2.24E-01	3.74E-01
GM6871	501	1.96E-01
TWIST1	502	2.00E-01	2.33E-01	2.59E-01
NLRP3	503	2.00E-01	2.00E-01
HEY2	504	2.02E-01
REL	505	2.05E-01	2.23E-01	2.23E-01	3.01E-01
TET3	506	2.06E-01	2.19E-01	2.24E-01	2.43E-01	1.00E+00
SUV39H1	507	2.07E-01	2.84E-01
GSK3B	508	2.15E-01
BCL11A	509	2.17E-01
LYL1	510	2.23E-01
PWP1	511	2.28E-01
AEBP2	512	2.37E-01
NBN	513	2.42E-01	2.57E-01	2.57E-01	5.13E-01
EOMES	514	2.43E-01
STAT2	515	2.48E-01	3.08E-01	4.38E-01
TBX20	516	2.56E-01
PARP1	517	2.59E-01	2.64E-01
SCML2	518	2.59E-01	2.68E-01
BAZ1B	519	2.59E-01
HNRNPL	520	2.63E-01	2.82E-01
BAZ1A	521	2.64E-01	2.70E-01	3.57E-01
NCOA1	522	2.65E-01	2.87E-01
HOPX	523	2.70E-01	3.07E-01
PSMB1	524	2.76E-01	3.27E-01
NR2F2	525	2.79E-01
TOP2A	526	2.86E-01	3.39E-01
E4F1	527	2.87E-01
SUV39H2	528	3.07E-01	5.49E-01
ARID1A	529	3.16E-01	5.60E-01
SMARCC2	530	3.44E-01	4.03E-01	9.64E-01	1.00E+00
GLI1	531	3.68E-01
ELF5	532	4.07E-01	7.39E-01
SLC5A5	533	4.11E-01	5.49E-01
DNMT3B	534	4.78E-01	7.90E-01
SS18	535	5.26E-01
ZNF322A	536	9.21E-01
