## Supplementary material for "A hyper-quiescent chromatin state formed during aging is reversed by regeneration": Table S8

### Sheet: LISA diff_120h upold
LISA diff_120h upold
Transcription Factor	Rank	1st Sample p-value	2nd Sample p-value	3rd Sample p-value	4th Sample p-value	5th Sample p-value
E2F4	1	1.39E-30	7.71E-30	1.18E-28	5.86E-28	4.84E-07
SIN3B	2	2.85E-21	4.58E-19	6.18E-19	1.85E-15	1.71E-10
SIN3A	3	1.37E-17	8.49E-14	2.51E-10	3.80E-05	5.93E-05
FOXA1	4	4.35E-09	2.23E-02	3.51E-02	1.71E-01	1.98E-01
ING1	5	5.50E-09	2.79E-08	1.07E-05	1.40E-03	1.95E-01
FOS	6	8.25E-09	5.25E-07	2.76E-06	9.88E-06	4.85E-05
FOXA2	7	2.28E-08	3.62E-04	6.68E-04	2.89E-02	1.24E-01
NFYB	8	3.23E-07
E2F3	9	3.86E-07	8.34E-06	1.07E-03	2.21E-03	1.27E-01
GATA4	10	1.07E-06	1.37E-06	8.63E-06	1.36E-04	1.03E-03
RBPJ	11	2.61E-06	6.60E-03	2.52E-02	2.84E-02	3.55E-02
ETS2	12	2.61E-06	8.95E-02	1.92E-01	5.13E-01
E2F1	13	3.37E-06	6.54E-03	1.46E-01	2.16E-01	2.77E-01
TGIF1	14	7.64E-06	4.69E-04	6.04E-04	3.57E-03	1.33E-01
SIRT1	15	9.56E-06	2.78E-02	6.65E-02	1.86E-01	2.71E-01
KLF3	16	1.17E-05	1.72E-03	9.11E-02
BCL6	17	2.55E-05	4.74E-04	6.64E-04	1.30E-02	3.62E-02
CTR9	18	2.60E-05	2.30E-02	9.89E-02
HDAC3	19	3.01E-05	1.24E-03	3.26E-03	3.35E-03	4.15E-03
NFYA	20	3.12E-05	3.59E-05	9.22E-05	1.46E-04	4.26E-02
MYBL1	21	3.53E-05
NCOR2	22	3.61E-05	3.43E-04	1.69E-01	4.45E-01
SP1	23	4.08E-05	2.82E-04	4.13E-03
REPIN1	24	6.14E-05
FEZF2	25	6.68E-05	1.33E-04
NANOG	26	7.26E-05	2.05E-04	2.90E-04	2.90E-04	3.40E-04
TET1	27	7.69E-05	5.28E-03	7.55E-03	1.44E-02	7.80E-02
KAT5	28	8.73E-05
MXI1	29	8.82E-05	2.74E-03	1.07E-02	1.25E-02
KDM2B	30	1.03E-04	3.79E-04	8.67E-04	9.58E-03	1.60E-02
RFX3	31	1.04E-04
SUPT5H	32	1.06E-04	6.82E-04	9.26E-04	1.03E-03	2.85E-03
POU5F1	33	1.08E-04	2.19E-03	2.28E-03	2.99E-03	3.18E-03
MAX	34	1.10E-04	1.47E-03	1.44E-02
CREBBP	35	1.16E-04	8.79E-03	1.21E-02	2.96E-02	3.41E-02
MED1	36	1.19E-04	2.43E-03	3.84E-03	4.90E-03	5.88E-03
KLF1	37	1.29E-04	4.21E-03	3.06E-02	1.96E-01
ZMIZ1	38	1.30E-04	1.00E-03	4.29E-01	6.37E-01
CHD2	39	1.32E-04	2.86E-04
KDM6B	40	1.36E-04	2.57E-04	1.95E-02	2.97E-01	3.02E-01
NRF1	41	1.45E-04	1.21E-03	1.23E-03	2.39E-03	2.43E-03
STAT1	42	1.48E-04	2.37E-04	3.91E-03	4.43E-03	4.91E-03
HDAC1	43	1.53E-04	1.49E-03	3.50E-03	7.10E-02	8.02E-02
KDM1A	44	1.56E-04	2.49E-04	4.20E-03	1.83E-02	4.58E-02
TGIF2	45	1.61E-04
H2AZ	46	1.67E-04	3.04E-04	3.32E-04	3.40E-04	7.06E-04
CEBPB	47	1.72E-04	2.17E-04	9.95E-04	1.40E-03	4.49E-03
NR1D1	48	1.75E-04	1.96E-03	5.35E-03	5.42E-03	5.43E-03
RAG2	49	1.77E-04	7.98E-04	2.50E-03	3.31E-03	7.87E-03
NFE2L2	50	1.81E-04	1.85E-02
NUCKS1	51	1.82E-04
TEAD4	52	2.09E-04
MEN1	53	2.14E-04	5.25E-04	1.79E-03	1.50E-01	1.71E-01
CTCF	54	2.48E-04	1.46E-03	1.78E-03	3.26E-03	3.37E-03
CREB1	55	2.54E-04	2.69E-03	6.35E-03	1.07E-02	1.72E-02
NELFB	56	2.54E-04
SPI1	57	2.54E-04	4.83E-04	1.19E-03	1.33E-03	2.07E-03
TBP	58	2.65E-04	1.21E-03	1.27E-03	2.07E-03	3.31E-03
SIRT6	59	2.67E-04	2.71E-01	2.83E-01	2.83E-01	1.00E+00
RXRA	60	2.87E-04	4.23E-04	5.70E-04	1.07E-03	3.35E-03
MYCN	61	2.89E-04
ESR1	62	2.91E-04	4.29E-02	5.07E-02	6.04E-02	6.63E-02
RARA	63	3.00E-04	2.86E-03	1.58E-02	2.40E-02	2.40E-02
KMT2C	64	3.01E-04	3.49E-03	1.94E-02	2.55E-02	1.86E-01
NFIB	65	3.10E-04	5.05E-02
OTX2	66	3.11E-04	4.94E-04	5.91E-03	6.02E-03	4.50E-02
HEY1	67	3.13E-04	2.46E-02	1.13E-01	3.38E-01
NFYC	68	3.18E-04
CDK8	69	3.40E-04	1.52E-02
SUZ12	70	3.47E-04	2.13E-03	2.30E-02	3.17E-02	3.58E-02
SOX9	71	3.55E-04	2.42E-03	9.86E-03	6.86E-02	7.66E-02
C17orf96	72	3.57E-04	1.32E-03	1.85E-03	1.80E-01
CHD4	73	3.68E-04	1.35E-02	2.62E-02	3.21E-02	6.17E-02
TCF7	74	3.70E-04	2.14E-02	4.31E-02	4.87E-02	3.50E-01
UBTF	75	3.86E-04	1.39E-01	2.43E-01
IKZF1	76	4.19E-04	2.56E-03	4.26E-03	6.02E-03	4.06E-02
DPY30	77	4.30E-04
TAL1	78	4.56E-04	1.78E-03	3.16E-03	4.48E-03	4.87E-03
TCF12	79	4.65E-04	2.43E-03	6.16E-03	7.42E-03	2.04E-01
CHD8	80	4.73E-04	8.98E-03	3.02E-01	3.31E-01
IRF4	81	4.80E-04	1.94E-03	3.88E-03	6.39E-03	7.71E-03
TAF3	82	5.03E-04	4.88E-03	6.39E-03
NEUROD1	83	5.04E-04	8.53E-02	2.41E-01	3.01E-01
ETS1	84	5.11E-04	1.51E-03	9.25E-02	1.32E-01	1.76E-01
MYC	85	5.13E-04	5.28E-04	6.53E-04	1.15E-03	1.25E-03
OLIG2	86	5.32E-04	2.05E-02	4.71E-02	2.08E-01
STAT3	87	5.64E-04	6.30E-04	2.02E-03	2.86E-03	4.92E-03
KMT2B	88	5.77E-04	6.16E-04	2.66E-03	6.15E-03	7.94E-03
EZH2	89	5.90E-04	7.33E-04	3.40E-02	3.57E-02	4.35E-02
ZFP57	90	6.00E-04	1.82E-03	2.12E-03	2.23E-03	2.57E-03
GATA1	91	6.69E-04	1.07E-03	1.32E-03	1.44E-03	2.34E-03
VDR	92	7.06E-04	1.97E-03	1.17E-02	1.20E-02	3.42E-02
CDK9	93	8.03E-04	1.40E-02	1.80E-02	3.74E-02	1.62E-01
PRDM14	94	8.46E-04	3.08E-01	5.64E-01
KLF5	95	8.52E-04	6.40E-03	2.29E-02
ASCL1	96	9.07E-04	1.43E-02	3.00E-02	5.15E-02	6.99E-02
BRD4	97	9.21E-04	3.12E-03	6.45E-03	8.00E-03	1.05E-02
SOX2	98	1.00E-03	1.38E-03	1.59E-03	2.90E-03	3.38E-03
SMC3	99	1.04E-03	1.20E-03	1.56E-03	1.89E-02	5.45E-02
NEUROD2	100	1.04E-03	2.73E-03	3.53E-02	3.77E-02	9.14E-02
ZIC3	101	1.09E-03
SMAD3	102	1.10E-03	7.99E-02	1.27E-01	1.71E-01	2.02E-01
RBBP5	103	1.19E-03	1.99E-03	1.61E-01	2.61E-01	5.91E-01
RNF2	104	1.20E-03	2.41E-03	3.02E-03	1.15E-02	1.79E-02
STAT6	105	1.22E-03	4.84E-03	1.21E-02	1.75E-02	2.23E-02
PPARA	106	1.23E-03	4.68E-03	5.28E-03	2.92E-02	3.96E-02
SMARCA4	107	1.32E-03	7.02E-03	9.79E-03	1.06E-02	1.41E-02
STAT5A	108	1.33E-03	1.70E-03	4.97E-03	2.22E-02	2.79E-02
EGR2	109	1.35E-03	3.37E-03	3.37E-02	7.40E-02	1.71E-01
GATA2	110	1.35E-03	1.55E-03	1.55E-03	8.25E-03	2.05E-02
RORC	111	1.39E-03	3.10E-02	4.23E-02	6.07E-02	1.60E-01
POLR2B	112	1.39E-03	1.32E-02	6.29E-02	3.30E-01	3.32E-01
TCF4	113	1.40E-03	1.87E-03	2.60E-01	3.27E-01	3.64E-01
PR	114	1.42E-03	2.28E-03	3.29E-03	8.61E-03	2.72E-01
STAT5	115	1.44E-03	1.51E-02	2.76E-02	5.02E-02	2.96E-01
NIPBL	116	1.51E-03	7.67E-03	2.80E-02
TP53	117	1.51E-03	1.51E-03	6.02E-03	1.44E-02	1.86E-02
MAPK8	118	1.54E-03	1.56E-03	7.00E-03	1.27E-02	2.12E-02
STAT4	119	1.55E-03	1.49E-01	3.00E-01
MYOD1	120	1.57E-03	2.52E-03	3.52E-02	3.64E-02	3.78E-02
ESRRB	121	1.59E-03	1.58E-01	2.87E-01	3.05E-01	3.20E-01
NCAPD3	122	1.67E-03	1.15E-01
CEBPA	123	1.68E-03	1.89E-03	3.58E-03	3.59E-03	5.30E-03
ARID3A	124	1.76E-03	1.31E-02	2.38E-01	2.91E-01
ATOH1	125	1.78E-03	6.75E-03	1.68E-01
TEAD2	126	1.90E-03	1.78E-01
RAD21	127	1.99E-03	7.94E-03	1.41E-02	1.49E-02	1.79E-02
KDM4C	128	2.04E-03	7.52E-03	1.07E-01	1.89E-01	5.48E-01
ZIC1/2	129	2.05E-03	4.72E-03	5.57E-03	1.44E-02
HRAS	130	2.06E-03	2.84E-03	3.59E-02	4.65E-02	5.23E-02
MED12	131	2.12E-03	5.22E-02	1.80E-01	4.44E-01
ETV6	132	2.17E-03	2.76E-03	2.28E-02
UTF1	133	2.19E-03	1.08E-02	1.91E-01
RBFOX2	134	2.29E-03
CBX7	135	2.31E-03	3.30E-02	1.00E-01	1.63E-01	4.39E-01
FOSL2	136	2.40E-03	2.60E-03	7.50E-03	1.57E-02	2.48E-02
YAP1	137	2.42E-03	5.38E-01
5HMC	138	2.44E-03	7.37E-03	1.90E-02	6.69E-02	1.70E-01
RXRG	139	2.45E-03	5.47E-03	1.12E-02	8.45E-02	1.47E-01
NELFE	140	2.54E-03	3.81E-03
KLF4	141	2.66E-03	1.67E-02	5.30E-02	1.08E-01	1.96E-01
TAF9B	142	2.94E-03
HOXC9	143	3.04E-03	2.04E-01	6.81E-01
CBX3	144	3.10E-03	3.09E-01
DAXX	145	3.30E-03	6.06E-02	6.42E-02	6.52E-02	1.72E-01
TFCP2	146	3.44E-03
RAG1	147	3.49E-03	2.29E-02	5.89E-02	1.39E-01	1.82E-01
SOX10	148	3.49E-03	6.71E-03
HNF4A	149	3.51E-03	5.87E-03	1.56E-02	3.10E-02	3.59E-02
MAFK	150	3.66E-03	2.07E-02	8.24E-02	1.00E-01
H3S28ph	151	3.67E-03	2.00E-01	2.63E-01	2.66E-01	3.22E-01
ZBTB17	152	3.68E-03	5.26E-03	1.39E-02	2.76E-01	4.76E-01
NR3C1	153	3.73E-03	4.15E-03	4.42E-03	1.10E-02	1.58E-02
JUND	154	3.77E-03	5.32E-03	5.95E-03	7.13E-03	4.65E-02
GFI1	155	3.80E-03	1.33E-01	3.48E-01
USF1	156	4.02E-03	7.46E-02	1.90E-01	3.08E-01
SRC	157	4.13E-03	6.71E-03	2.10E-02	6.27E-02
HNF1B	158	4.17E-03	1.36E-02
PPARG	159	4.42E-03	5.02E-03	6.38E-03	1.10E-02	2.60E-02
GFI1B	160	4.46E-03	1.36E-02	1.78E-01
USF2	161	4.56E-03	1.37E-02	7.32E-02
HCFC1	162	4.76E-03	6.00E-03	1.02E-02	2.67E-01
NOTCH1	163	4.76E-03	5.30E-03	7.18E-02	1.04E-01	2.04E-01
SOX3	164	4.77E-03	6.80E-03	4.78E-02	1.10E-01	1.11E-01
NFE2	165	4.88E-03	6.58E-02	7.23E-02	2.29E-01	2.94E-01
KAT2B	166	4.94E-03	4.15E-02	1.37E-01	1.61E-01	2.56E-01
SMC1A	167	5.03E-03	1.26E-02	1.56E-02	1.60E-02	2.30E-02
JUNB	168	5.04E-03	8.94E-03	7.31E-02	1.27E-01	1.62E-01
TBX3	169	5.12E-03	1.39E-01	3.18E-01	3.39E-01	3.95E-01
FGFR1	170	5.19E-03	7.81E-03	2.27E-02
SMAD1	171	5.32E-03	6.92E-02	2.89E-01	2.95E-01	3.50E-01
CDK7	172	5.52E-03
ATF2	173	5.61E-03	2.76E-01
TFAP2C	174	5.72E-03	1.97E-02
RCOR1	175	5.73E-03	1.37E-01	1.92E-01
RUNX2	176	5.83E-03	1.31E-02	1.86E-02	2.27E-02	3.03E-02
MTA2	177	5.87E-03
RUNX1	178	5.90E-03	9.48E-03	9.77E-03	2.08E-02	3.18E-02
MYB	179	5.94E-03	8.88E-03	1.01E-02	2.68E-01	2.82E-01
CBFB	180	5.99E-03	1.04E-01	2.06E-01	2.33E-01	5.04E-01
YY1	181	6.21E-03	1.61E-02	1.99E-02	3.21E-02	6.28E-02
KANSL3	182	6.29E-03	7.01E-03
NR1D2	183	6.42E-03	2.18E-02	6.28E-02	2.10E-01
DNMT3A	184	6.50E-03	2.80E-02	1.59E-01	2.35E-01	2.46E-01
CHRM2	185	6.62E-03	1.07E-02	3.14E-02	4.99E-02	6.05E-02
POU2F1	186	6.64E-03
TBX5	187	6.71E-03
PRDM16	188	6.78E-03	2.78E-02	1.34E-01	1.71E-01	2.28E-01
IRF8	189	6.80E-03	1.16E-02	1.31E-02	6.92E-02	1.12E-01
CTNNB1	190	6.94E-03	4.16E-02	4.71E-02	1.08E-01	1.74E-01
MAZ	191	6.99E-03	1.22E-02
SMAD2/3	192	7.02E-03	1.06E-02	3.84E-01
SRF	193	7.35E-03	3.09E-02	5.06E-02	7.41E-02	9.52E-02
STAG2	194	7.48E-03	6.27E-02	7.94E-02	1.34E-01
NELFA	195	7.62E-03
CBX8	196	8.56E-03	2.40E-01	2.79E-01
RELA	197	8.59E-03	1.41E-02	2.45E-02	2.92E-02	5.63E-02
MCRS1	198	9.08E-03	2.09E-02
PITX1	199	9.28E-03	8.37E-02
MEIS1	200	9.38E-03	1.99E-02	2.17E-02	2.52E-02	3.97E-02
NKX2-1	201	9.87E-03	1.34E-02
TCF7L1	202	1.01E-02	1.27E-02	6.00E-02	1.03E-01	1.31E-01
STAG1	203	1.01E-02	2.42E-02	4.91E-02	5.60E-02	1.02E-01
SMARCA5	204	1.04E-02	1.02E-01	2.62E-01	2.75E-01	2.99E-01
TAF7L	205	1.05E-02	9.09E-02	8.31E-01
NR6A1	206	1.05E-02	1.09E-02
T	207	1.06E-02	1.08E-02	3.11E-02	4.65E-02	6.95E-02
BATF	208	1.06E-02	1.44E-02	1.94E-02	1.99E-02	2.30E-02
KAT8	209	1.07E-02	3.76E-02	5.46E-02	1.82E-01
PER2	210	1.07E-02	8.27E-02	1.01E-01	1.72E-01	1.75E-01
JUN	211	1.09E-02	1.50E-02	2.77E-02	4.85E-02	8.19E-02
JARID2	212	1.10E-02	8.84E-02	1.07E-01	1.37E-01	1.49E-01
GTF2B	213	1.10E-02	3.75E-02	6.49E-02	1.66E-01	2.04E-01
FLI1	214	1.16E-02	1.95E-02	2.47E-02	4.75E-02	7.27E-02
LDB1	215	1.17E-02	3.15E-02	1.57E-01	3.03E-01
SFMBT1	216	1.24E-02	3.24E-01
ZNF143	217	1.26E-02	6.99E-02	1.56E-01
PER1	218	1.28E-02	1.15E-01	1.51E-01	2.10E-01	2.18E-01
PBX1	219	1.29E-02	1.73E-01
MEF2A	220	1.29E-02	1.17E-01	3.49E-01	3.74E-01
SMAD4	221	1.30E-02
LMO2	222	1.32E-02	5.26E-01
MSX1	223	1.33E-02
MZF1	224	1.37E-02	3.71E-02	1.72E-01
PAX6	225	1.43E-02	8.31E-02	4.22E-01	7.58E-01
ERG	226	1.46E-02	2.67E-02	5.31E-02	2.04E-01	2.05E-01
RFX2	227	1.46E-02	2.20E-01
DICER1	228	1.47E-02	3.01E-02	2.80E-01	2.83E-01
ONECUT1	229	1.50E-02	1.86E-02	2.57E-02	4.49E-02	5.96E-02
USP16	230	1.51E-02	1.18E-01	2.68E-01	2.99E-01	3.20E-01
TBX21	231	1.53E-02	6.21E-02	9.73E-02	2.23E-01
DPPA2	232	1.54E-02
TFE3	233	1.54E-02	8.10E-02	1.05E-01
ASH2L	234	1.55E-02	2.08E-01
BATF3	235	1.55E-02	5.20E-02
POLR3A	236	1.55E-02	3.00E-01	3.42E-01	3.84E-01	3.94E-01
HIF1A	237	1.58E-02	5.09E-02	7.38E-02	1.38E-01	2.17E-01
NCOR1	238	1.63E-02	3.96E-02	9.41E-02	2.44E-01	2.79E-01
MLLT3	239	1.66E-02	1.83E-02	3.71E-01
MAF	240	1.68E-02	4.96E-02	7.69E-02	8.57E-02	1.90E-01
SOX17	241	1.68E-02	2.81E-02	3.06E-02	3.92E-02	3.20E-01
NR0B2	242	1.71E-02	1.30E-01
CHD1	243	1.72E-02	2.92E-02	2.66E-01
RAD23B	244	1.76E-02	3.81E-01
RBPJL	245	1.81E-02	2.72E-02
PAXIP1	246	1.94E-02	9.89E-02	2.84E-01	3.08E-01
MYOG	247	1.95E-02	5.39E-02	1.59E-01	2.23E-01	3.08E-01
TMPRSS4	248	1.96E-02	3.36E-02	1.42E-01	2.92E-01	3.66E-01
EZH1	249	1.97E-02	2.13E-01	2.31E-01	2.75E-01	2.77E-01
CRY1	250	1.99E-02	4.84E-02	1.07E-01	1.07E-01	1.43E-01
NR1H2	251	2.05E-02	1.04E-01	1.57E-01	3.01E-01
CDX2	252	2.07E-02	1.76E-01	1.96E-01	2.87E-01	2.98E-01
KCR	253	2.10E-02	1.32E-01	3.33E-01
CXXC1	254	2.10E-02	3.16E-01
KDM4B	255	2.11E-02
EBF1	256	2.13E-02	5.30E-02	8.60E-02	1.02E-01	1.21E-01
TEC	257	2.17E-02	1.55E-01	2.45E-01	6.23E-01
AR	258	2.19E-02	5.29E-02	1.40E-01	1.80E-01	1.98E-01
KDM2A	259	2.19E-02	2.96E-02
WDR5	260	2.20E-02	2.78E-01	2.83E-01	3.14E-01	3.42E-01
TNFSF11	261	2.22E-02	2.66E-02
GRHL2	262	2.32E-02
ISL1	263	2.40E-02	1.25E-01	1.85E-01	2.23E-01
MEF2C	264	2.44E-02	2.50E-01	2.85E-01	3.18E-01
CRY2	265	2.52E-02	4.99E-02	1.36E-01	1.76E-01	2.04E-01
ARNTL	266	2.60E-02	9.46E-02	1.11E-01	1.22E-01	1.42E-01
SIX4	267	2.62E-02	2.99E-01
MBD1	268	2.66E-02	8.62E-02	1.10E-01	1.53E-01	2.12E-01
THRB	269	2.68E-02	2.80E-02	2.66E-01	2.90E-01
ATRX	270	2.69E-02	2.17E-01	2.71E-01	2.83E-01	2.92E-01
STAT5B	271	2.74E-02	3.06E-02	3.45E-02	3.48E-02	4.17E-02
SPNS1	272	2.88E-02	7.77E-02	1.81E-01	2.16E-01	3.92E-01
NCOA2	273	2.91E-02	4.81E-01
SREBF1	274	3.19E-02	4.78E-02	4.79E-02	1.14E-01	2.18E-01
MAFF	275	3.28E-02	1.62E-01	2.02E-01	2.78E-01
NKX2-5	276	3.31E-02	7.38E-02
NFIC	277	3.36E-02	2.62E-01
Input	278	3.37E-02	4.86E-02	1.62E-01	1.87E-01	1.88E-01
DDIT3	279	3.38E-02	2.75E-01
PHC1	280	3.55E-02	5.53E-02
NFATC1	281	3.58E-02	5.04E-02	3.11E-01
AFF4	282	3.72E-02	3.07E-01
MBD3	283	3.73E-02	5.76E-02	7.49E-02	8.54E-02	8.88E-02
HOXB4	284	3.75E-02	6.45E-02	7.64E-02
ASCL2	285	3.82E-02	1.88E-01
NFIL3	286	3.82E-02
SUPT6H	287	3.89E-02	2.13E-01
ATF7IP	288	3.97E-02
EP400	289	3.97E-02	3.09E-01	3.34E-01	3.78E-01
GPS2	290	4.03E-02	1.49E-01
SRSF2	291	4.17E-02	2.66E-01	2.71E-01
ZNF384	292	4.23E-02	1.90E-01	2.21E-01
HEXIM1	293	4.24E-02
DMC1	294	4.31E-02	4.33E-02	5.50E-02	6.24E-02	8.46E-02
NKX3-1	295	4.35E-02	2.44E-01	2.66E-01	3.43E-01	4.56E-01
REL	296	4.36E-02	2.75E-01	2.75E-01	2.98E-01
FOXP3	297	4.41E-02	2.01E-01	2.29E-01	2.57E-01	2.99E-01
FOXO3	298	4.77E-02	2.66E-01
ESRRA	299	4.84E-02
PKNOX1	300	4.92E-02
HDAC2	301	4.93E-02	5.83E-02	9.48E-02
ELF1	302	4.95E-02	1.02E-01
ERF	303	4.96E-02	3.05E-01
GATA3	304	5.01E-02	6.81E-02	1.04E-01	1.59E-01	1.73E-01
RAD51	305	5.04E-02	6.24E-02	6.24E-02	1.41E-01	1.76E-01
EGR1	306	5.06E-02	1.96E-01	2.98E-01	3.23E-01	3.96E-01
SUMO2	307	5.09E-02	1.66E-01	3.54E-01
HIRA	308	5.17E-02	2.99E-01	3.27E-01
POLR3D	309	5.23E-02	2.13E-01	2.79E-01	2.93E-01	3.04E-01
HSF1	310	5.32E-02	7.88E-02	1.25E-01	1.55E-01	2.15E-01
DDX5	311	5.32E-02	6.68E-02	2.71E-01
DMRTB1	312	5.34E-02
KLF15	313	5.35E-02	1.26E-01
BHLHE40	314	5.37E-02	5.44E-02
PPARGC1A	315	5.39E-02	3.27E-01
HSF2	316	5.48E-02	2.45E-01	8.17E-01
NKX6-1	317	5.63E-02
NKX3-2	318	5.67E-02	1.52E-01
POU3F2	319	5.73E-02	2.64E-01	2.81E-01	2.83E-01	3.08E-01
MEF2D	320	5.88E-02	8.54E-02	1.53E-01	1.84E-01	2.61E-01
PKNOX1 | PKNOX2	321	5.93E-02
GTF2E2	322	5.95E-02	2.02E-01	2.87E-01
HELLS	323	5.96E-02	2.38E-01
KDM6A	324	6.74E-02	6.92E-02	7.58E-02	1.53E-01	2.71E-01
RFX6	325	6.84E-02
GTF2A1	326	6.94E-02
STAT2	327	6.99E-02	1.68E-01	3.15E-01
RFX1	328	7.23E-02
H2AFX	329	7.26E-02	8.01E-02	1.77E-01	2.82E-01	2.89E-01
ZKSCAN1	330	7.47E-02	4.76E-01
RAP1A	331	7.75E-02	3.00E-01	3.53E-01	3.89E-01
PRDM4	332	7.83E-02	7.93E-02	1.12E-01	1.33E-01
ELK1	333	7.93E-02	3.43E-01	4.76E-01	6.18E-01
ZC3H11A	334	8.10E-02	8.58E-02	1.27E-01
CRX	335	8.30E-02	9.54E-02	2.78E-01	7.65E-01
LHX2	336	8.38E-02	1.39E-01	1.47E-01
RPA	337	8.49E-02	8.89E-02	1.21E-01	1.50E-01	1.59E-01
SPIB	338	8.51E-02	4.49E-01
NPAS2	339	8.58E-02	1.89E-01	2.95E-01	3.02E-01	3.67E-01
KDM5B	340	8.59E-02	3.10E-01	3.11E-01
MKL1	341	8.59E-02	1.74E-01	4.19E-01
MECP2	342	8.63E-02	2.01E-01	2.17E-01	2.33E-01	2.50E-01
GRHL3	343	8.64E-02	6.51E-01	7.30E-01	8.46E-01
TBX19	344	8.69E-02
INSM1	345	9.08E-02
REST	346	9.45E-02	1.46E-01	1.53E-01	1.80E-01	2.13E-01
ATF4	347	9.61E-02	2.36E-01	2.81E-01	3.14E-01	3.41E-01
DMRT1	348	1.00E-01	1.14E-01
POU3F1	349	1.02E-01	1.26E-01	2.99E-01
MBD4	350	1.02E-01	2.22E-01	2.55E-01	3.03E-01
OGT	351	1.04E-01	2.71E-01	3.61E-01	6.11E-01
RELB	352	1.05E-01	2.71E-01	2.89E-01	3.20E-01
CLOCK	353	1.07E-01	1.28E-01	1.64E-01	1.95E-01	2.41E-01
GATA6	354	1.07E-01	1.16E-01	1.40E-01	2.28E-01	2.66E-01
WT1	355	1.07E-01	1.67E-01	2.39E-01	3.23E-01	3.36E-01
PTF1A	356	1.11E-01	1.73E-01	2.66E-01	3.27E-01	3.45E-01
PARP14	357	1.12E-01	1.70E-01	4.02E-01	6.45E-01
ZFPM1	358	1.13E-01
FOXO1	359	1.14E-01	1.51E-01	2.00E-01	2.29E-01	2.83E-01
SIX2	360	1.14E-01	6.14E-01
FOSB	361	1.16E-01	1.89E-01	1.90E-01	2.20E-01	4.12E-01
TOP2B	362	1.18E-01	1.88E-01	1.00E+00
NR5A2	363	1.21E-01	1.48E-01
RARG	364	1.21E-01	2.55E-01	2.69E-01	2.83E-01	4.11E-01
BACH2	365	1.22E-01
NFATC2	366	1.23E-01	2.64E-01
SATB2	367	1.24E-01
MSL1	368	1.24E-01	2.10E-01	5.18E-01
RORA	369	1.24E-01	3.72E-01
AURKB	370	1.25E-01	2.58E-01
PHF19	371	1.26E-01	2.66E-01	3.09E-01	3.25E-01	5.49E-01
SMAD1/5	372	1.26E-01	1.31E-01	2.99E-01	3.87E-01
NR0B1	373	1.27E-01	1.71E-01
TLE	374	1.27E-01
CSTF3	375	1.28E-01
AHR	376	1.28E-01	1.48E-01	3.02E-01	3.32E-01
IRF1	377	1.29E-01	1.59E-01	1.75E-01	3.27E-01	3.83E-01
NR4A1	378	1.31E-01	1.85E-01	2.50E-01
IKZF3	379	1.31E-01	1.51E-01
RUNX3	380	1.31E-01	2.27E-01	2.59E-01	2.61E-01	2.71E-01
ZNF335	381	1.32E-01	1.39E-01	1.40E-01	2.21E-01	2.71E-01
PDX1	382	1.32E-01
TRIM28	383	1.32E-01	1.78E-01	2.07E-01	2.21E-01	2.80E-01
CAPG	384	1.34E-01	1.37E-01
TBX20	385	1.36E-01
HOXA9	386	1.39E-01	1.57E-01	2.91E-01
FOXD3	387	1.42E-01	2.06E-01	2.59E-01	2.73E-01	3.23E-01
ATF3	388	1.42E-01	1.84E-01	2.92E-01	3.02E-01	3.12E-01
NCOA3	389	1.43E-01
FAIRE	390	1.44E-01	1.61E-01	1.68E-01	1.95E-01	3.86E-01
BMI1	391	1.45E-01	1.62E-01	1.90E-01	2.13E-01	2.75E-01
CLK1	392	1.48E-01	3.15E-01
TFAP2A	393	1.48E-01	2.42E-01	3.24E-01	4.55E-01	4.74E-01
H3F3B	394	1.51E-01	2.28E-01	2.87E-01
NBN	395	1.51E-01	2.27E-01	2.95E-01	3.35E-01
KDM5C	396	1.52E-01	1.65E-01
PHOX2A	397	1.53E-01
SMAD2	398	1.55E-01	2.42E-01	2.51E-01
ELL	399	1.55E-01
AICDA	400	1.56E-01	2.42E-01	2.50E-01	3.13E-01	7.13E-01
SLC5A5	401	1.61E-01	1.86E-01
LUZP1	402	1.61E-01
MBD2	403	1.62E-01	1.95E-01	2.09E-01	2.88E-01	2.89E-01
BRCA1	404	1.66E-01	1.98E-01	3.11E-01	5.46E-01	1.00E+00
HIST1H1D	405	1.68E-01	2.63E-01	2.70E-01	2.79E-01	2.86E-01
IKZF2	406	1.69E-01
JMJD6	407	1.81E-01
NPAS4	408	1.83E-01	1.89E-01	2.75E-01
ASH1L	409	1.84E-01	3.18E-01
BRDU	410	1.89E-01	2.66E-01
MTF2	411	1.90E-01	2.93E-01
LHX3	412	1.90E-01
ELL3	413	1.94E-01
MKL2	414	1.98E-01	2.31E-01	3.41E-01
DZIP3	415	1.99E-01
TRIM33	416	1.99E-01	2.56E-01	3.23E-01	3.31E-01	4.48E-01
PAX5	417	2.00E-01	2.57E-01	3.37E-01	3.81E-01	5.72E-01
LBR	418	2.01E-01
IRF3	419	2.03E-01	4.01E-01
ETV2	420	2.05E-01	2.22E-01	3.11E-01	3.43E-01	3.63E-01
ELK4	421	2.05E-01	2.19E-01	3.16E-01	3.86E-01
NLRC5	422	2.07E-01	2.38E-01	2.41E-01	2.42E-01	2.59E-01
Ubiquitin	423	2.10E-01	2.34E-01	3.60E-01	3.68E-01	3.92E-01
BRD3	424	2.14E-01	2.50E-01	2.63E-01	3.32E-01	3.49E-01
KMT2A	425	2.17E-01	2.71E-01	6.29E-01
CEBPG	426	2.18E-01
KDM5A	427	2.19E-01	2.60E-01	2.71E-01	3.88E-01
INO80	428	2.20E-01
PRDM9	429	2.20E-01	3.76E-01	4.16E-01
BIRA	430	2.21E-01	2.87E-01	3.17E-01	3.26E-01	4.40E-01
TET2	431	2.24E-01	3.59E-01
ELL2	432	2.30E-01	2.32E-01
TAF1	433	2.31E-01	2.87E-01	8.31E-01
TOP2A	434	2.35E-01	5.78E-01
DNMT3L	435	2.37E-01	3.42E-01
TRIM63	436	2.39E-01	3.38E-01	5.63E-01	7.57E-01
SETDB1	437	2.43E-01	2.74E-01	2.95E-01	3.15E-01	3.19E-01
BARX1	438	2.44E-01
DNMT3B	439	2.45E-01	2.88E-01
NUP98PHF23	440	2.47E-01
SUV39H2	441	2.48E-01	3.21E-01
MYO1C	442	2.52E-01
ZIC2	443	2.53E-01	3.75E-01
FOXL2	444	2.54E-01	4.30E-01
AUTS2	445	2.56E-01
SUMO1	446	2.56E-01	2.64E-01	3.62E-01
ELF5	447	2.56E-01	6.87E-01
IRF7	448	2.57E-01	2.71E-01	2.75E-01	3.13E-01
POLR3GL	449	2.60E-01	5.81E-01	6.13E-01	6.65E-01
CBX5	450	2.61E-01	2.71E-01	2.88E-01	2.89E-01	3.10E-01
SMC5	451	2.66E-01	2.66E-01	2.66E-01	3.23E-01	3.32E-01
HMGA2	452	2.66E-01	2.66E-01	2.83E-01	3.05E-01
THRA	453	2.67E-01
ZFP42	454	2.71E-01
MED23	455	2.71E-01	4.12E-01
HAND1	456	2.71E-01
KDM4A	457	2.71E-01	3.29E-01	3.71E-01
H3Pan	458	2.71E-01
SRSF1	459	2.71E-01	2.75E-01	2.83E-01
KDM4D	460	2.71E-01	3.11E-01
GTF2F1	461	2.78E-01
GM6871	462	2.80E-01
NLRP3	463	2.80E-01	2.83E-01
FOXK1	464	2.81E-01
PRDM5	465	2.81E-01	3.02E-01	3.43E-01	4.38E-01
PHF20	466	2.83E-01	2.90E-01
AEBP2	467	2.83E-01
TWIST1	468	2.83E-01	2.87E-01	3.02E-01
SS18	469	2.84E-01
CTCFL	470	2.85E-01	2.90E-01	4.30E-01
EOMES	471	2.86E-01
SUV39H1	472	2.90E-01	3.14E-01
ACTB	473	2.93E-01
TET3	474	2.93E-01	3.02E-01	3.03E-01	3.16E-01	1.00E+00
TNNI2	475	2.94E-01	2.95E-01
SOX11	476	2.95E-01	2.96E-01	3.04E-01
GSK3B	477	2.96E-01
MITF	478	2.97E-01
RYBP	479	2.98E-01	4.80E-01
HNRNPL	480	2.99E-01	3.08E-01
EED	481	2.99E-01	3.11E-01	3.46E-01	3.76E-01	3.96E-01
SCML2	482	2.99E-01	3.90E-01
BRD2	483	3.02E-01	3.05E-01	3.08E-01	3.23E-01	4.05E-01
CUX2	484	3.02E-01	9.00E-01
SOX4	485	3.02E-01
THAP11	486	3.04E-01
PRDM1	487	3.04E-01	3.17E-01	6.25E-01	7.28E-01
ARID1A	488	3.05E-01	3.48E-01
PWP1	489	3.05E-01
PARP1	490	3.05E-01	3.19E-01
BAZ1B	491	3.05E-01
BAZ1A	492	3.08E-01	3.11E-01	3.40E-01
RB1	493	3.11E-01	3.14E-01
BCL3	494	3.11E-01
MSL2	495	3.13E-01	4.58E-01
CBX2	496	3.14E-01
SOX6	497	3.16E-01	7.31E-01
RUVBL1	498	3.18E-01
SMARCC2	499	3.18E-01	3.98E-01	5.37E-01	9.91E-01
HOPX	500	3.20E-01	3.23E-01
CHD7	501	3.24E-01
ERCC3	502	3.25E-01
NCOA1	503	3.27E-01	3.57E-01
NSL1	504	3.32E-01
RFX5	505	3.37E-01
ELK3	506	3.37E-01	3.43E-01	4.68E-01
SMCHD1	507	3.38E-01
BCL11A	508	3.42E-01
HEY2	509	3.54E-01
BRWD1	510	3.65E-01	4.42E-01
TDG	511	3.65E-01
PAX3	512	3.65E-01
POU3F3	513	3.75E-01
H1F0	514	3.81E-01
MTOR	515	3.82E-01
ZNF322A	516	4.07E-01
NR2F2	517	4.15E-01
ATF7	518	4.20E-01
KDM3A	519	4.21E-01	7.86E-01
SATB1	520	4.27E-01
GRIP1	521	4.46E-01	7.06E-01
EHMT2	522	4.56E-01	8.65E-01
GLI3	523	4.62E-01	1.00E+00
PSMB1	524	4.70E-01	5.23E-01
EHF	525	4.71E-01
MAFA	526	4.92E-01
LYL1	527	5.23E-01
ZFX	528	5.24E-01
OVOL2	529	6.04E-01
GABPA	530	6.05E-01
POLR3G	531	6.14E-01	8.77E-01
GLI1	532	6.49E-01
E4F1	533	6.49E-01
MYF5	534	6.55E-01
PAX7	535	6.80E-01
AFF3	536	7.20E-01
