## Supplementary material for "A hyper-quiescent chromatin state formed during aging is reversed by regeneration": Table S9

### Sheet: young_transient_up
Supplementary Table 6
ImpluseDE2_young_transient_up
Mybl1
Nck2
4930558J18Rik
Sgol2a
Bard1
Rqcd1
Pask
Dtymk
Serpinb8
Zranb3
Fam72a
Nucks1
Ipo9
Kif14
Aspm
Ier5
Cenpl
Nuf2
Desi2
Lin9
Lbr
Cenpf
Nsl1
Nek2
Cenpw
Sowahc
Cdk1
Sumo3
Icosl
Rnf126
Prtn3
Parpbp
Gas2l3
Tmpo
E2f7
Tmem194
Rpl41
Smtn
Xpo1
Spdl1
Hmmr
Cnot6
Usp43
Ctc1
Aurkb
Cntrob
Gsg2
Rpa1
Spag5
Slfn9
Brip1
Brip1os
Prr11
Ska2
Lrrc59
Eme1
Kpnb1
Cdc6
Top2a
Psmc3ip
Brca1
Kif18b
Cdc27
Kpna2
Hn1
Nup85
Caskin2
Srsf2
Birc5
Alyref
Gen1
Grhl1
Rrm2
G2e3
Mis18bp1
2700049A03Rik
Cep128
Efcab11
Hsp90aa1
Traf3
Ncapg2
Net1
Hist1h2bl
Hist1h2ai
Hist1h3h
Hist1h4j
Hist1h4k
Hist1h2ak
Hist1h2bn
Hist1h1b
Hist1h3i
Hist1h2ah
Hist1h2bk
Hist1h2ag
Hist1h2bj
Hist1h2af
Hist1h3g
Hist1h2bh
Hist1h3f
Hist1h1d
Hist1h2bg
Hist1h4d
Hist1h2be
Hist1h2ac
Hist1h4c
Hist1h3c
Hist1h2bb
Hist1h4b
Hist1h4a
Hist1h3a
Hist1h1a
Txndc5
Dek
Mxd3
Zfp367
Trip13
Dhfr
Cenph
Ccnb1
Cenpk
Depdc1b
Dnajc9
Cdkn3
Mmp14
Pbk
Esco2
Cdca2
Kctd9
Reep4
Diap3
Rad21
St3gal1
Ly6d
Tonsl
L3mbtl2
Rangap1
Cenpm
Gtse1
Lmf2
Tuba1b
Troap
Racgap1
Espl1
Cbx5
Itga5
Litaf
Fopnl
Mcm4
Dgcr8
Rnf168
Polq
C330027C09Rik
Chaf1b
Hmgn1
Tnfrsf12a
Pkmyt1
Neurl1b
Kifc5b
Cdkn1a
Ppil1
Zfp101
Kifc1
Lsm2
D17H6S56E-5
Vars
Tubb5
Mdc1
Nrm
Cenpq
Polh
Sgol1
Chaf1a
Uhrf1
Twsg1
Gemin6
Snrpd1
Gata6
Rbbp8
Kif20a
Cdc23
Mir122
Tubb6
Cep192
Chka
Syt12
2010003K11Rik
Cdca5
Rtn3
Ttc9c
Fen1
Tmem109
Psat1
D030056L22Rik
Kif20b
Kif11
Cep55
Hells
Arhgap19
Pkn3
Lcn2
Spc25
Hat1
Dnajc10
2700094K13Rik
Ckap5
Caprin1
Ccdc34
Arhgap11a
BC052040
Bub1b
Knstrn
Casc5
Rad51
Oip5
Nusap1
Wdr76
Dut
Bub1
Ckap2l
Cdc25b
Pcna
Mcm8
Mgme1
Nxt1
Gins1
Tpx2
E2f1
Dsn1
Fam83d
Ube2c
Ncoa5
Ocstamp
Aurka
Ect2
Ccna2
Plk4
Ift80
Smc4
Trim59
4930579G24Rik
Trim2
Iqgap3
Lmna
Cks1b
Anp32e
Hist2h2ac
Hist2h4
Hist2h2bb
Sec22b
Vangl1
Slc16a1
Gpsm2
Cenpe
H2afz
Lrrc40
Depdc1a
Rad54b
Mms22l
Arhgef39
Melk
Nans
Smc2
Prpf4
Cdk5rap2
Psip1
Haus6
Ndc1
Gpx7
Cdkn2c
Stil
Cyp4a31
Kif2c
Cdc20
Cdca8
Stmn1
Aunip
Steap4
Dbf4
Xrcc2
Tyms
Cenpa
Ywhah
Tacc3
Whsc1
Haus3
Ncapg
Clock
Dck
Sowahb
Lin54
Ccdc18
Pole
Dynll1
Rfc5
Mphosph9
Mcm7
Brca2
Calu
Creb3l2
Ezh2
Tmem176a
Mad2l1
Gfpt1
Ccdc77
Cdca3
Ncapd2
Rad51ap1
Rhno1
Foxm1
Cdkn1b
1190002F15Rik
Hist4h4
Ube2s
Sae1
Calm3
Timm50
Lrfn3
Haus5
Cep89
Zfp473
Nup62
Vimp
Fanci
Sema4b
Prc1
Ddias
Alg8
Neu3
Rrm1
Hpx
St5
Arntl
Eri2
Plk1
Nfatc2ip
Hirip3
Kif22
Bub3
Mki67
Shcbp1
Mcph1
Ckap2
Gins4
Eri1
Cenpu
Hmgb2
Hapln4
Isyna1
Ankle1
Tpm4
Asf1b
Cnep1r1
Gins3
Pla2g15
Exosc6
Rfwd3
Cenpn
Gins2
Fanca
Ccsap
Cep295
Cdkn2d
Spc24
Anln
Ncapd3
Hyls1
Chek1
Ccdc15
Rnf26
H2afx
Apoa4
Kif23
Zwilch
Pif1
Tpm1
Fam81a
Ccnb2
Ttk
Traip
Cdc25a
Ccdc120
Suv39h1
Rbmx2
Fam122b
Rbmx
Vbp1
Kif4
Ercc6l
Cenpi
Fancb
Csrp1
Col1a1
Cygb
Ifi27l2b
Them6
Ddr1
C920025E04Rik
Synpo
Tcirg1
Lrrn4
Gpnmb
Neil3
2810417H13Rik
Lysmd2
Plxnb1
Col3a1
Col6a1
Vcan
Thbs1
Fbn1
Col1a2
Mmp12
Ttn
Ppp1r3a
Atp2a1

### Sheet: young_transient_down
ImpulseDE2_young_transient_down
Coq10b
Ugt1a5
Per2
Tmem183a
Rgs16
Sash1
Pcsk4
Tcp11l2
Igfbp3
Srebf1
Shpk
Aldoc
Eif1
Abca6
Fasn
Lpin1
Slc25a47
Sugct
Acot12
Pdhb
Zmym5
Ghr
Fam134b
Klf10
Fbxo32
Tns2
Atf7
Mpv17l
Klhl24
H2-Ke6
H2-Ab1
Fzd8
Osbpl1a
Dsc2
Ppargc1b
Fam210a
Tm7sf2
Scd1
Pdk1
Rapgef4
Bmf
Atrn
Gpcpd1
3110057O12Rik
Ccrn4l
Fnip2
Pklr
Hcn3
Ciart
Txnip
Ccdc171
Khk
Ulk1
Acacb
Aacs
Gm15408
Cped1
Rmnd5a
Gabarapl1
Gys2
Bhlhe41
1810008I18Rik
B930025P03Rik
Ddhd2
Acsl1
Mast3
Ces3b
Elmo3
Mlycd
Eepd1
Fdx1
Acaa1b
Snrk
Mid1ip1
Gjb1
Rnf217
Gltscr1l
Acaa2
Ugt2b38
Cnot6l
Elovl5
Gpc4

### Sheet: young_monotonous_up
ImpulseDE2_young_monotonous_up
Ccdc80
Fgr
Atp2b2
Pgpep1
Pecr
Prodh
Zfp467
Nudt16

### Sheet: young_monotonous_down
ImpulseDE2_young_monotonous_down
Tuba4a
Slc30a10
Jun
Dars2
Igfbp1
Suz12
Acot1
Calm1
Hist1h1e
Tm9sf1
Rnaseh2c
Sephs1
Cse1l
Mat2a
Fmr1
Pola1
Slc45a3
Rtn4rl1
Rhob
Crip2
Hist1h4h
Tubb2a
Cep72
Tuba1c
Hspa13
Srsf3
Usp6nl
Mastl
Crat
Id1
Kif24
Epha2
Cgref1
Srrm4
Eif2ak3
Actn4
Blm
Dusp8
Tssc4
Jund
9430037G07Rik
Srprb
Tbc1d8b
