## Supplementary material for "A hyper-quiescent chromatin state formed during aging is reversed by regeneration": Table S10

### Sheet: Liver-enriched genes
Liver-enriched genes
Alb
Fga
C3
Apoa1
Pck1
Mat1a
Fgb
Vtn
Hp
Slc38a4
Itih4
Apoa5
Cps1
Tat
Fgg
Apoa2
Serpina3k
Cfb
Cyp2e1
Slc38a3
Hmgcs2
A1bg
Hpx
F2
Rbp4
G6pc
Angptl3
Slco1b2
Rdh7
Slc25a47
Kng1
Trf
Arg1
Cpn2
Crp
Cyp3a11
Serpinc1
Serpinf2
Serpina1e
Serpina1b
Cyp2d26
Itih3
Gstz1
Cyp7a1
Slc10a1
Cyp2a5
Serpind1
Cp
C8a
Cyp2a4
Ttpa
Itih2
Serping1
Cyp1a2
Serpina1d
Hc
Plg
Saa4
Asgr1
Bche
Mbl2
Slc27a2
Glyctk
Ces1c
Proz
Mug1
Ambp
Gc
Lrg1
Hrg
Rdh16
F12
Orm1
Cyp3a25
Cyp2a12
Hpd
Agt
Tdo2
Cyp8b1
Uroc1
Baat
Prox1
Gls2
Ugt1a5
Tfr2
Itih1
Serpina3n
Serpina6
Adh1
Rab43
Serpina3m
F10
Abcb11
Apoc1
Akr1d1
Slc17a2
Ang
Ttc36
F9
Bdh1
Cyp2d10
Cyp3a13
C8g
Serpina1c
Cyp2d22
Serpina10
Serpina1a
C4bp
Ces1d
Hgfac
Pon1
Hsd17b13
Ftcd
Slc22a26
Apoh
Fetub
Cth
Hsd11b1
Apcs
F7
Cyp3a44
Sult2a8
Nadk2
Mug2
Igfals
Kng2
Gpld1
F13b
Fgl1
Decr2
Agxt
Hamp
Cyp2d9
Ugdh
Nr1i3
Masp2
Ces1g
Gcgr
Acsm5
Tmprss6
Apom
Acot12
Sds
Colec10
Serpina7
Pon3
Asgr2
Cyp2a22
Cyp4a10
Nr1h4
C2
Pglyrp2
Cyp3a16
Gys2
Ggcx
Acaa2
Hgd
Cpn1
Slc22a1
Rdh9
Mthfd1
C9
Hao1
Cfhr1
Abcb4
Fmo3
Gckr
Slc30a10
Upb1
Inhbe
Habp2
Dcxr
Hsd17b6
Aox1
Gdf2
Inhbc
Acox2
Cyp3a41a
Afm
C8b
Sult2a1
F11
Spryd4
Cyp2d40
Adh4
Rprd1b
C6
Slc22a30
Orm2
Oit3
Lect2
Cyp3a59
Spp2
Grhpr
Ces1b
Lipc
Cpb2
Spsb3
Serpina11
Slc22a7
Lbp
Rtp3
Cyp4a32
Slc22a27
Thpo
Leap2
Ugt1a2
Sult2a2
Orm3
Angptl6
Aadat
Serpina3g
Adamts13
Dhodh
Sult2a5
Sult2a7
Slc16a13
Serpina3f
Sult2a4
Cyp4a31
Fgf21
Slc22a29
Cyp4f18
Slc22a28
Cyp2d12
Apoc2
Serpina3i
Serpina3c
Rdh19
Chil1
Arid3c
Olfr16
Cyp3a57
Serpina3j
Cyp2d34
Slc22a19
AA792892
Serpina3a
Cyp4a30b
Sult2a6
Ang2
Gm12789
